# Mapping adipocyte interactome networks by Halotag-enrichment-mass spectrometry

**DOI:** 10.1101/2023.12.24.573280

**Authors:** Junshi Yazaki, Takashi Yamanashi, Shino Nemoto, Atsuo Kobayashi, Yong-Woon Han, Tomoko Hasegawa, Akira Iwase, Masaki Ishikawa, Ryo Konno, Koshi Imami, Yusuke Kawashima, Jun Seita

## Abstract

Mapping protein interaction complexes in their natural state *in vivo* represents the holy grail of protein network analysis. Detection of protein interaction stoichiometry has been an important technical challenge, as few studies have focused this, yet this may be solved by artificial intelligence and proteomics. Here, we describe the development of HaloMS, a high-throughput HaloTag-based affinity purification–mass spectrometry assay for protein interaction discovery. The approach enables the rapid capture of newly expressed proteins, eliminating tedious conventional one-by-one assay. As a proof-of-principle, we used HaloMS to evaluate protein complex interactions of 17 regulatory proteins in human adipocytes. The adipocyte interactome network was validated using an *in vitro* pull-down assay and artificial intelligence-based prediction tools. The application of HaloMS to probe adipocyte differentiation facilitated the identification of previously unknown transcription factor–protein complexes, revealing proteome-wide human adipocyte transcription factor networks, and shedding light on how different pathways are integrated.
