## Supplemental Tables for "Mapping adipocyte interactome networks by Halotag-enrichment-mass spectrometry": Table S1.xlsx

### Sheet: Table S1
Table S1. Related to Fig. 1. Query proteins expressed from five ORF clones of Arabidopsis and consistently captured. The protein identification threshold was set at both peptide and protein false-discovery rates of less than 1%. Intensity, quantitative protein values calculated from MS data.
Locus ID of queries	Name	Intensities	Protein size	Annotation		Log10 intensities
AT3G62420	bZIP53	260792500	17 kDa	basic region/leucine zipper motif 53 | Chr3:23091844-23092284 REVERSE LENGTH=146 | 201606		8.4163
AT5G28770	bZIP63	417412268	34 kDa	bZIP transcription factor family protein | Chr5:10796648-10798147 REVERSE LENGTH=307 | 201606		8.62057
AT1G32640	MYC2	644242566	68 kDa	Basic helix-loop-helix (bHLH) DNA-binding family protein | Chr1:11799042-11800913 REVERSE LENGTH=623 | 201606		8.80905
AT1G71930	VND7	863237312	37 kDa	vascular related NAC-domain protein 7 | Chr1:27076205-27077829 FORWARD LENGTH=324 | 201606		8.93613
AT5G65210	TGA1	3331584377	42 kDa	bZIP transcription factor family protein | Chr5:26059031-26060749 FORWARD LENGTH=368 | 201606		9.52265
