## Supplemental Tables for "Mapping adipocyte interactome networks by Halotag-enrichment-mass spectrometry": Table S3.xlsx

### Sheet: Table S3
Table S3. Related to Fig. 1. Protein–protein interaction network containing 740 interactions and 306 proteins obtained after probing Arabidopsis leaf tissue lysate with five transcription factors. OL, the overlap between HaloMS and protein array (reference 15) or BioGrid database (https://thebiogrid.org/, ORGANISM-Arabidopsis_thaliana_Columbia-4.4.211.tab3).
Protein A locus ID	ProteinB locus ID	ProteinB name	OL
AT1G03630	AT3G62420	bZIP53
AT1G03840	AT3G62420	bZIP53
AT1G04170	AT3G62420	bZIP53
AT1G06680	AT3G62420	bZIP53
AT1G07510	AT3G62420	bZIP53
AT1G09200	AT3G62420	bZIP53
AT1G09340	AT3G62420	bZIP53
AT1G11580	AT3G62420	bZIP53
AT1G14410	AT3G62420	bZIP53
AT1G16300	AT3G62420	bZIP53
AT1G16460	AT3G62420	bZIP53
AT1G16540	AT3G62420	bZIP53
AT1G16890	AT3G62420	bZIP53
AT1G17210	AT3G62420	bZIP53
AT1G21100	AT3G62420	bZIP53
AT1G21720	AT3G62420	bZIP53
AT1G22020	AT3G62420	bZIP53
AT1G26830	AT3G62420	bZIP53
AT1G29150	AT3G62420	bZIP53
AT1G29250	AT3G62420	bZIP53
AT1G30230	AT3G62420	bZIP53
AT1G30330	AT3G62420	bZIP53
AT1G30620	AT3G62420	bZIP53
AT1G35670	AT3G62420	bZIP53
AT1G48130	AT3G62420	bZIP53
AT1G48610	AT3G62420	bZIP53
AT1G52360	AT3G62420	bZIP53
AT1G52400	AT3G62420	bZIP53
AT1G54000	AT3G62420	bZIP53
AT1G55160	AT3G62420	bZIP53
AT1G55490	AT3G62420	bZIP53
AT1G61010	AT3G62420	bZIP53
AT1G61110	AT3G62420	bZIP53
AT1G62020	AT3G62420	bZIP53
AT1G63000	AT3G62420	bZIP53
AT1G63660	AT3G62420	bZIP53
AT1G64110	AT3G62420	bZIP53
AT1G66280	AT3G62420	bZIP53
AT1G66580	AT3G62420	bZIP53
AT1G67350	AT3G62420	bZIP53
AT1G70710	AT3G62420	bZIP53
AT1G70770	AT3G62420	bZIP53
AT1G71410	AT3G62420	bZIP53
AT1G72610	AT3G62420	bZIP53
AT1G73940	AT3G62420	bZIP53
AT1G74920	AT3G62420	bZIP53
AT1G74960	AT3G62420	bZIP53
AT1G75600	AT3G62420	bZIP53
AT1G76010	AT3G62420	bZIP53
AT1G76180	AT3G62420	bZIP53
AT1G76810	AT3G62420	bZIP53
AT1G78720	AT3G62420	bZIP53
AT1G80030	AT3G62420	bZIP53
AT2G04520	AT3G62420	bZIP53
AT2G16440	AT3G62420	bZIP53
AT2G17630	AT3G62420	bZIP53
AT2G19520	AT3G62420	bZIP53
AT2G20420	AT3G62420	bZIP53
AT2G21330	AT3G62420	bZIP53
AT2G24820	AT3G62420	bZIP53
AT2G26890	AT3G62420	bZIP53
AT2G26990	AT3G62420	bZIP53
AT2G36130	AT3G62420	bZIP53
AT2G36870	AT3G62420	bZIP53
AT2G36880	AT3G62420	bZIP53
AT2G38380	AT3G62420	bZIP53
AT2G38670	AT3G62420	bZIP53
AT2G40730	AT3G62420	bZIP53
AT2G41630	AT3G62420	bZIP53
AT2G42210	AT3G62420	bZIP53
AT2G44060	AT3G62420	bZIP53
AT2G45440	AT3G62420	bZIP53
AT2G45810	AT3G62420	bZIP53
AT3G02520	AT3G62420	bZIP53
AT3G07050	AT3G62420	bZIP53
AT3G08920	AT3G62420	bZIP53
AT3G09820	AT3G62420	bZIP53
AT3G10330	AT3G62420	bZIP53
AT3G10410	AT3G62420	bZIP53
AT3G10740	AT3G62420	bZIP53
AT3G11910	AT3G62420	bZIP53
AT3G12480	AT3G62420	bZIP53
AT3G14990	AT3G62420	bZIP53
AT3G15950	AT3G62420	bZIP53
AT3G16410	AT3G62420	bZIP53
AT3G16450	AT3G62420	bZIP53
AT3G17410	AT3G62420	bZIP53
AT3G23300	AT3G62420	bZIP53
AT3G23400	AT3G62420	bZIP53
AT3G26060	AT3G62420	bZIP53
AT3G27000	AT3G62420	bZIP53
AT3G27820	AT3G62420	bZIP53
AT3G45180	AT3G62420	bZIP53
AT3G50820	AT3G62420	bZIP53
AT3G51160	AT3G62420	bZIP53
AT3G51420	AT3G62420	bZIP53
AT3G51460	AT3G62420	bZIP53
AT3G52180	AT3G62420	bZIP53
AT3G53620	AT3G62420	bZIP53
AT3G54050	AT3G62420	bZIP53
AT3G55440	AT3G62420	bZIP53
AT3G56150	AT3G62420	bZIP53
AT3G56310	AT3G62420	bZIP53
AT3G57150	AT3G62420	bZIP53
AT3G58140	AT3G62420	bZIP53
AT3G58640	AT3G62420	bZIP53
AT3G59820	AT3G62420	bZIP53
AT3G62700	AT3G62420	bZIP53
AT3G63080	AT3G62420	bZIP53
AT4G01850	AT3G62420	bZIP53
AT4G02770	AT3G62420	bZIP53
AT4G09000	AT3G62420	bZIP53
AT4G10710	AT3G62420	bZIP53
AT4G10960	AT3G62420	bZIP53
AT4G11420	AT3G62420	bZIP53
AT4G13710	AT3G62420	bZIP53
AT4G13780	AT3G62420	bZIP53
AT4G13930	AT3G62420	bZIP53
AT4G14800	AT3G62420	bZIP53
AT4G16440	AT3G62420	bZIP53
AT4G20260	AT3G62420	bZIP53
AT4G20440	AT3G62420	bZIP53
AT4G21280	AT3G62420	bZIP53
AT4G22140	AT3G62420	bZIP53
AT4G23850	AT3G62420	bZIP53
AT4G25970	AT3G62420	bZIP53
AT4G28250	AT3G62420	bZIP53
AT4G29190	AT3G62420	bZIP53
AT4G33010	AT3G62420	bZIP53
AT4G34230	AT3G62420	bZIP53
AT4G35060	AT3G62420	bZIP53
AT4G35090	AT3G62420	bZIP53
AT4G35260	AT3G62420	bZIP53
AT4G35580	AT3G62420	bZIP53
AT4G37800	AT3G62420	bZIP53
AT4G38580	AT3G62420	bZIP53
AT4G38970	AT3G62420	bZIP53
AT5G01590	AT3G62420	bZIP53
AT5G02790	AT3G62420	bZIP53
AT5G04140	AT3G62420	bZIP53
AT5G04990	AT3G62420	bZIP53
AT5G05000	AT3G62420	bZIP53
AT5G10070	AT3G62420	bZIP53
AT5G14780	AT3G62420	bZIP53
AT5G14920	AT3G62420	bZIP53
AT5G15080	AT3G62420	bZIP53
AT5G16210	AT3G62420	bZIP53
AT5G22470	AT3G62420	bZIP53
AT5G22650	AT3G62420	bZIP53
AT5G24710	AT3G62420	bZIP53
AT5G24770	AT3G62420	bZIP53
AT5G24780	AT3G62420	bZIP53
AT5G25780	AT3G62420	bZIP53
AT5G27740	AT3G62420	bZIP53
AT5G35940	AT3G62420	bZIP53
AT5G35970	AT3G62420	bZIP53
AT5G43060	AT3G62420	bZIP53
AT5G43780	AT3G62420	bZIP53
AT5G44400	AT3G62420	bZIP53
AT5G47690	AT3G62420	bZIP53
AT5G48790	AT3G62420	bZIP53
AT5G49190	AT3G62420	bZIP53
AT5G50850	AT3G62420	bZIP53
AT5G50920	AT3G62420	bZIP53
AT5G51070	AT3G62420	bZIP53
AT5G54750	AT3G62420	bZIP53
AT5G58450	AT3G62420	bZIP53
AT5G60600	AT3G62420	bZIP53
AT5G61970	AT3G62420	bZIP53
AT5G64050	AT3G62420	bZIP53
AT5G66090	AT3G62420	bZIP53
AT5G66390	AT3G62420	bZIP53
AT5G67030	AT3G62420	bZIP53
AT1G04170	AT5G28770	bZIP63
AT1G04430	AT5G28770	bZIP63
AT1G06680	AT5G28770	bZIP63
AT1G09590	AT5G28770	bZIP63
AT1G15250	AT5G28770	bZIP63
AT1G16300	AT5G28770	bZIP63
AT1G16460	AT5G28770	bZIP63
AT1G16540	AT5G28770	bZIP63
AT1G16720	AT5G28770	bZIP63
AT1G16880	AT5G28770	bZIP63
AT1G17210	AT5G28770	bZIP63
AT1G21720	AT5G28770	bZIP63
AT1G22020	AT5G28770	bZIP63
AT1G26830	AT5G28770	bZIP63
AT1G29250	AT5G28770	bZIP63
AT1G30230	AT5G28770	bZIP63
AT1G32220	AT5G28770	bZIP63
AT1G48610	AT5G28770	bZIP63
AT1G52360	AT5G28770	bZIP63
AT1G55160	AT5G28770	bZIP63
AT1G55490	AT5G28770	bZIP63
AT1G61010	AT5G28770	bZIP63
AT1G61110	AT5G28770	bZIP63
AT1G61620	AT5G28770	bZIP63
AT1G65020	AT5G28770	bZIP63
AT1G66580	AT5G28770	bZIP63
AT1G70770	AT5G28770	bZIP63
AT1G70820	AT5G28770	bZIP63
AT1G72610	AT5G28770	bZIP63
AT1G73940	AT5G28770	bZIP63
AT1G74920	AT5G28770	bZIP63
AT1G74960	AT5G28770	bZIP63
AT1G76180	AT5G28770	bZIP63
AT1G77490	AT5G28770	bZIP63
AT1G77590	AT5G28770	bZIP63
AT1G78370	AT5G28770	bZIP63
AT1G80030	AT5G28770	bZIP63
AT1G80300	AT5G28770	bZIP63
AT2G04520	AT5G28770	bZIP63
AT2G17720	AT5G28770	bZIP63
AT2G20890	AT5G28770	bZIP63
AT2G21330	AT5G28770	bZIP63	protein array
AT2G22230	AT5G28770	bZIP63
AT2G23820	AT5G28770	bZIP63
AT2G24420	AT5G28770	bZIP63
AT2G24820	AT5G28770	bZIP63
AT2G25080	AT5G28770	bZIP63
AT2G26890	AT5G28770	bZIP63
AT2G36870	AT5G28770	bZIP63
AT2G36880	AT5G28770	bZIP63
AT2G38670	AT5G28770	bZIP63
AT2G40730	AT5G28770	bZIP63
AT2G41620	AT5G28770	bZIP63
AT2G44210	AT5G28770	bZIP63
AT2G45000	AT5G28770	bZIP63
AT2G45070	AT5G28770	bZIP63
AT2G45440	AT5G28770	bZIP63
AT3G08920	AT5G28770	bZIP63
AT3G09300	AT5G28770	bZIP63
AT3G09820	AT5G28770	bZIP63
AT3G10740	AT5G28770	bZIP63
AT3G11910	AT5G28770	bZIP63
AT3G14990	AT5G28770	bZIP63
AT3G15950	AT5G28770	bZIP63
AT3G16410	AT5G28770	bZIP63
AT3G23300	AT5G28770	bZIP63
AT3G26060	AT5G28770	bZIP63
AT3G27380	AT5G28770	bZIP63
AT3G27820	AT5G28770	bZIP63
AT3G43190	AT5G28770	bZIP63
AT3G45180	AT5G28770	bZIP63
AT3G48140	AT5G28770	bZIP63
AT3G50820	AT5G28770	bZIP63	protein array
AT3G51160	AT5G28770	bZIP63
AT3G52180	AT5G28770	bZIP63
AT3G52300	AT5G28770	bZIP63
AT3G53600	AT5G28770	bZIP63
AT3G53620	AT5G28770	bZIP63
AT3G55440	AT5G28770	bZIP63
AT3G56150	AT5G28770	bZIP63
AT3G56430	AT5G28770	bZIP63
AT3G56910	AT5G28770	bZIP63
AT3G58140	AT5G28770	bZIP63
AT3G58640	AT5G28770	bZIP63
AT3G59820	AT5G28770	bZIP63
AT3G60245	AT5G28770	bZIP63
AT3G62700	AT5G28770	bZIP63
AT3G63080	AT5G28770	bZIP63
AT3G66654	AT5G28770	bZIP63
AT4G01100	AT5G28770	bZIP63
AT4G01800	AT5G28770	bZIP63
AT4G09000	AT5G28770	bZIP63
AT4G11420	AT5G28770	bZIP63
AT4G13710	AT5G28770	bZIP63
AT4G13780	AT5G28770	bZIP63
AT4G14420	AT5G28770	bZIP63
AT4G14800	AT5G28770	bZIP63
AT4G16130	AT5G28770	bZIP63
AT4G20260	AT5G28770	bZIP63
AT4G21280	AT5G28770	bZIP63
AT4G23850	AT5G28770	bZIP63
AT4G24750	AT5G28770	bZIP63
AT4G25970	AT5G28770	bZIP63
AT4G28250	AT5G28770	bZIP63	protein array
AT4G33010	AT5G28770	bZIP63
AT4G34230	AT5G28770	bZIP63
AT4G35060	AT5G28770	bZIP63
AT4G35090	AT5G28770	bZIP63
AT4G35260	AT5G28770	bZIP63
AT4G35580	AT5G28770	bZIP63
AT4G37510	AT5G28770	bZIP63
AT4G38580	AT5G28770	bZIP63
AT4G38970	AT5G28770	bZIP63
AT5G02790	AT5G28770	bZIP63
AT5G04140	AT5G28770	bZIP63
AT5G04990	AT5G28770	bZIP63
AT5G10070	AT5G28770	bZIP63
AT5G10240	AT5G28770	bZIP63
AT5G10350	AT5G28770	bZIP63
AT5G14780	AT5G28770	bZIP63
AT5G14920	AT5G28770	bZIP63
AT5G14950	AT5G28770	bZIP63
AT5G21160	AT5G28770	bZIP63
AT5G22470	AT5G28770	bZIP63
AT5G24710	AT5G28770	bZIP63
AT5G24770	AT5G28770	bZIP63
AT5G24780	AT5G28770	bZIP63
AT5G25780	AT5G28770	bZIP63
AT5G35940	AT5G28770	bZIP63
AT5G37720	AT5G28770	bZIP63
AT5G43060	AT5G28770	bZIP63
AT5G44400	AT5G28770	bZIP63
AT5G47690	AT5G28770	bZIP63
AT5G48790	AT5G28770	bZIP63
AT5G49190	AT5G28770	bZIP63
AT5G50850	AT5G28770	bZIP63
AT5G50920	AT5G28770	bZIP63
AT5G60600	AT5G28770	bZIP63
AT5G61970	AT5G28770	bZIP63
AT5G66090	AT5G28770	bZIP63
AT5G66390	AT5G28770	bZIP63
AT5G67030	AT5G28770	bZIP63
ATCG00490	AT5G28770	bZIP63
ATCG00520	AT5G28770	bZIP63
ATCG00580	AT5G28770	bZIP63
ATCG01090	AT5G28770	bZIP63
AT1G03630	AT1G32640	MYC2
AT1G03840	AT1G32640	MYC2
AT1G06190	AT1G32640	MYC2
AT1G06760	AT1G32640	MYC2
AT1G09200	AT1G32640	MYC2
AT1G11580	AT1G32640	MYC2
AT1G14410	AT1G32640	MYC2
AT1G15250	AT1G32640	MYC2
AT1G15500	AT1G32640	MYC2
AT1G16720	AT1G32640	MYC2
AT1G17210	AT1G32640	MYC2
AT1G21720	AT1G32640	MYC2
AT1G22020	AT1G32640	MYC2
AT1G26830	AT1G32640	MYC2
AT1G29150	AT1G32640	MYC2
AT1G29250	AT1G32640	MYC2
AT1G30330	AT1G32640	MYC2
AT1G30620	AT1G32640	MYC2
AT1G44575	AT1G32640	MYC2
AT1G48130	AT1G32640	MYC2
AT1G48610	AT1G32640	MYC2
AT1G48920	AT1G32640	MYC2
AT1G49970	AT1G32640	MYC2
AT1G50670	AT1G32640	MYC2
AT1G50920	AT1G32640	MYC2
AT1G53580	AT1G32640	MYC2
AT1G55160	AT1G32640	MYC2
AT1G57720	AT1G32640	MYC2
AT1G59860	AT1G32640	MYC2
AT1G61010	AT1G32640	MYC2
AT1G61110	AT1G32640	MYC2
AT1G63000	AT1G32640	MYC2
AT1G65020	AT1G32640	MYC2
AT1G66580	AT1G32640	MYC2
AT1G67350	AT1G32640	MYC2
AT1G67700	AT1G32640	MYC2
AT1G70710	AT1G32640	MYC2
AT1G70770	AT1G32640	MYC2
AT1G72370	AT1G32640	MYC2
AT1G72610	AT1G32640	MYC2
AT1G73620	AT1G32640	MYC2
AT1G73940	AT1G32640	MYC2
AT1G74920	AT1G32640	MYC2
AT1G74960	AT1G32640	MYC2
AT1G76010	AT1G32640	MYC2
AT1G76180	AT1G32640	MYC2
AT1G76810	AT1G32640	MYC2
AT1G77590	AT1G32640	MYC2
AT1G80030	AT1G32640	MYC2
AT2G04520	AT1G32640	MYC2
AT2G14170	AT1G32640	MYC2
AT2G17720	AT1G32640	MYC2
AT2G20890	AT1G32640	MYC2
AT2G23820	AT1G32640	MYC2
AT2G24420	AT1G32640	MYC2
AT2G24820	AT1G32640	MYC2
AT2G26300	AT1G32640	MYC2
AT2G26890	AT1G32640	MYC2
AT2G36130	AT1G32640	MYC2
AT2G36880	AT1G32640	MYC2
AT2G38540	AT1G32640	MYC2
AT2G40730	AT1G32640	MYC2
AT2G41620	AT1G32640	MYC2
AT2G42210	AT1G32640	MYC2
AT2G43610	AT1G32640	MYC2
AT2G45070	AT1G32640	MYC2
AT2G45440	AT1G32640	MYC2
AT2G47730	AT1G32640	MYC2
AT3G08920	AT1G32640	MYC2	protein array
AT3G09820	AT1G32640	MYC2
AT3G10740	AT1G32640	MYC2
AT3G11910	AT1G32640	MYC2
AT3G11930	AT1G32640	MYC2
AT3G12280	AT1G32640	MYC2
AT3G14990	AT1G32640	MYC2
AT3G23300	AT1G32640	MYC2
AT3G26070	AT1G32640	MYC2
AT3G27820	AT1G32640	MYC2
AT3G46780	AT1G32640	MYC2
AT3G48140	AT1G32640	MYC2
AT3G51160	AT1G32640	MYC2
AT3G52180	AT1G32640	MYC2
AT3G52300	AT1G32640	MYC2
AT3G53620	AT1G32640	MYC2
AT3G55440	AT1G32640	MYC2
AT3G56150	AT1G32640	MYC2
AT3G56910	AT1G32640	MYC2
AT3G58750	AT1G32640	MYC2
AT3G59820	AT1G32640	MYC2
AT3G62700	AT1G32640	MYC2
AT3G63080	AT1G32640	MYC2
AT3G63160	AT1G32640	MYC2
AT3G66654	AT1G32640	MYC2
AT4G01100	AT1G32640	MYC2
AT4G01800	AT1G32640	MYC2
AT4G01850	AT1G32640	MYC2
AT4G02770	AT1G32640	MYC2
AT4G10710	AT1G32640	MYC2
AT4G11420	AT1G32640	MYC2
AT4G13780	AT1G32640	MYC2
AT4G20260	AT1G32640	MYC2
AT4G22140	AT1G32640	MYC2
AT4G24750	AT1G32640	MYC2
AT4G28250	AT1G32640	MYC2
AT4G30580	AT1G32640	MYC2
AT4G33010	AT1G32640	MYC2
AT4G35260	AT1G32640	MYC2
AT4G37800	AT1G32640	MYC2
AT4G38580	AT1G32640	MYC2
AT5G01590	AT1G32640	MYC2
AT5G02790	AT1G32640	MYC2
AT5G04990	AT1G32640	MYC2
AT5G10070	AT1G32640	MYC2
AT5G10240	AT1G32640	MYC2
AT5G10350	AT1G32640	MYC2
AT5G14040	AT1G32640	MYC2
AT5G14780	AT1G32640	MYC2
AT5G14920	AT1G32640	MYC2	protein array
AT5G14950	AT1G32640	MYC2
AT5G16210	AT1G32640	MYC2
AT5G20890	AT1G32640	MYC2
AT5G23040	AT1G32640	MYC2
AT5G24710	AT1G32640	MYC2
AT5G24770	AT1G32640	MYC2
AT5G24780	AT1G32640	MYC2
AT5G25780	AT1G32640	MYC2
AT5G25980	AT1G32640	MYC2
AT5G26742	AT1G32640	MYC2
AT5G35970	AT1G32640	MYC2
AT5G37720	AT1G32640	MYC2
AT5G38660	AT1G32640	MYC2
AT5G41520	AT1G32640	MYC2
AT5G43060	AT1G32640	MYC2
AT5G43780	AT1G32640	MYC2
AT5G44400	AT1G32640	MYC2
AT5G49190	AT1G32640	MYC2
AT5G50850	AT1G32640	MYC2
AT5G60600	AT1G32640	MYC2
AT5G61970	AT1G32640	MYC2
AT5G66090	AT1G32640	MYC2
AT5G66390	AT1G32640	MYC2
ATCG00500	AT1G32640	MYC2
ATCG01130	AT1G32640	MYC2
AT1G01800	AT5G65210	TGA1
AT1G03840	AT5G65210	TGA1
AT1G04430	AT5G65210	TGA1
AT1G06190	AT5G65210	TGA1
AT1G06680	AT5G65210	TGA1
AT1G07890	AT5G65210	TGA1
AT1G09200	AT5G65210	TGA1
AT1G09340	AT5G65210	TGA1
AT1G11580	AT5G65210	TGA1
AT1G14410	AT5G65210	TGA1
AT1G15250	AT5G65210	TGA1
AT1G15500	AT5G65210	TGA1
AT1G16460	AT5G65210	TGA1
AT1G16720	AT5G65210	TGA1
AT1G17210	AT5G65210	TGA1
AT1G22020	AT5G65210	TGA1
AT1G26830	AT5G65210	TGA1
AT1G29250	AT5G65210	TGA1	protein array
AT1G30230	AT5G65210	TGA1	BioGrid
AT1G32220	AT5G65210	TGA1
AT1G32990	AT5G65210	TGA1
AT1G35670	AT5G65210	TGA1
AT1G48610	AT5G65210	TGA1
AT1G48920	AT5G65210	TGA1
AT1G52360	AT5G65210	TGA1
AT1G52400	AT5G65210	TGA1
AT1G53580	AT5G65210	TGA1
AT1G54000	AT5G65210	TGA1
AT1G55160	AT5G65210	TGA1
AT1G59860	AT5G65210	TGA1
AT1G59870	AT5G65210	TGA1
AT1G63940	AT5G65210	TGA1
AT1G66280	AT5G65210	TGA1
AT1G67350	AT5G65210	TGA1
AT1G70710	AT5G65210	TGA1
AT1G70770	AT5G65210	TGA1
AT1G70820	AT5G65210	TGA1
AT1G72610	AT5G65210	TGA1
AT1G73940	AT5G65210	TGA1
AT1G76010	AT5G65210	TGA1
AT1G76180	AT5G65210	TGA1
AT1G76810	AT5G65210	TGA1
AT1G77590	AT5G65210	TGA1
AT1G78370	AT5G65210	TGA1
AT1G80030	AT5G65210	TGA1
AT2G03820	AT5G65210	TGA1
AT2G04520	AT5G65210	TGA1
AT2G17630	AT5G65210	TGA1
AT2G17720	AT5G65210	TGA1
AT2G20890	AT5G65210	TGA1
AT2G21330	AT5G65210	TGA1
AT2G24420	AT5G65210	TGA1
AT2G24820	AT5G65210	TGA1
AT2G25450	AT5G65210	TGA1
AT2G36870	AT5G65210	TGA1
AT2G36880	AT5G65210	TGA1
AT2G38540	AT5G65210	TGA1
AT2G38770	AT5G65210	TGA1
AT2G40730	AT5G65210	TGA1
AT2G40765	AT5G65210	TGA1
AT2G41620	AT5G65210	TGA1
AT2G45440	AT5G65210	TGA1
AT3G09260	AT5G65210	TGA1
AT3G09820	AT5G65210	TGA1
AT3G11910	AT5G65210	TGA1
AT3G12280	AT5G65210	TGA1	protein array
AT3G12780	AT5G65210	TGA1
AT3G14210	AT5G65210	TGA1
AT3G14990	AT5G65210	TGA1
AT3G15730	AT5G65210	TGA1
AT3G15950	AT5G65210	TGA1
AT3G16410	AT5G65210	TGA1
AT3G16420	AT5G65210	TGA1
AT3G16450	AT5G65210	TGA1	protein array
AT3G16460	AT5G65210	TGA1	protein array
AT3G16470	AT5G65210	TGA1
AT3G22330	AT5G65210	TGA1
AT3G23300	AT5G65210	TGA1
AT3G26060	AT5G65210	TGA1
AT3G27820	AT5G65210	TGA1
AT3G48140	AT5G65210	TGA1
AT3G48680	AT5G65210	TGA1
AT3G50820	AT5G65210	TGA1
AT3G51160	AT5G65210	TGA1
AT3G51460	AT5G65210	TGA1
AT3G52300	AT5G65210	TGA1
AT3G54050	AT5G65210	TGA1
AT3G55440	AT5G65210	TGA1
AT3G56150	AT5G65210	TGA1
AT3G58140	AT5G65210	TGA1
AT3G59820	AT5G65210	TGA1
AT3G62030	AT5G65210	TGA1
AT3G62700	AT5G65210	TGA1
AT3G63080	AT5G65210	TGA1
AT3G63460	AT5G65210	TGA1
AT4G01100	AT5G65210	TGA1
AT4G01800	AT5G65210	TGA1
AT4G01850	AT5G65210	TGA1
AT4G02770	AT5G65210	TGA1
AT4G09000	AT5G65210	TGA1
AT4G11420	AT5G65210	TGA1
AT4G11600	AT5G65210	TGA1
AT4G13780	AT5G65210	TGA1
AT4G14800	AT5G65210	TGA1
AT4G16130	AT5G65210	TGA1
AT4G20260	AT5G65210	TGA1
AT4G21280	AT5G65210	TGA1
AT4G23100	AT5G65210	TGA1
AT4G23850	AT5G65210	TGA1
AT4G24750	AT5G65210	TGA1
AT4G25970	AT5G65210	TGA1
AT4G28250	AT5G65210	TGA1	protein array
AT4G28750	AT5G65210	TGA1
AT4G33010	AT5G65210	TGA1
AT4G35090	AT5G65210	TGA1
AT4G35580	AT5G65210	TGA1
AT4G37800	AT5G65210	TGA1
AT4G38580	AT5G65210	TGA1
AT4G38970	AT5G65210	TGA1
AT5G01590	AT5G65210	TGA1
AT5G02790	AT5G65210	TGA1
AT5G04140	AT5G65210	TGA1
AT5G04990	AT5G65210	TGA1
AT5G14520	AT5G65210	TGA1
AT5G14780	AT5G65210	TGA1
AT5G14950	AT5G65210	TGA1
AT5G16210	AT5G65210	TGA1
AT5G24165	AT5G65210	TGA1
AT5G24710	AT5G65210	TGA1
AT5G24770	AT5G65210	TGA1
AT5G24780	AT5G65210	TGA1
AT5G25980	AT5G65210	TGA1
AT5G35940	AT5G65210	TGA1
AT5G35970	AT5G65210	TGA1
AT5G37720	AT5G65210	TGA1
AT5G41210	AT5G65210	TGA1
AT5G42270	AT5G65210	TGA1
AT5G43060	AT5G65210	TGA1
AT5G44400	AT5G65210	TGA1
AT5G48790	AT5G65210	TGA1
AT5G49190	AT5G65210	TGA1
AT5G49360	AT5G65210	TGA1
AT5G50850	AT5G65210	TGA1
AT5G50920	AT5G65210	TGA1
AT5G54110	AT5G65210	TGA1
AT5G60600	AT5G65210	TGA1
AT5G61970	AT5G65210	TGA1
AT5G62390	AT5G65210	TGA1
AT5G66090	AT5G65210	TGA1
AT5G67030	AT5G65210	TGA1
ATCG00490	AT5G65210	TGA1
ATCG00500	AT5G65210	TGA1
ATCG00540	AT5G65210	TGA1
ATCG01130	AT5G65210	TGA1
AT1G04170	AT1G71930	VND7
AT1G07660	AT1G71930	VND7
AT1G09200	AT1G71930	VND7
AT1G09340	AT1G71930	VND7
AT1G11580	AT1G71930	VND7
AT1G14410	AT1G71930	VND7
AT1G14510	AT1G71930	VND7
AT1G16300	AT1G71930	VND7
AT1G16610	AT1G71930	VND7
AT1G16720	AT1G71930	VND7
AT1G16890	AT1G71930	VND7
AT1G17210	AT1G71930	VND7
AT1G22020	AT1G71930	VND7
AT1G26830	AT1G71930	VND7
AT1G29250	AT1G71930	VND7
AT1G30230	AT1G71930	VND7
AT1G32220	AT1G71930	VND7
AT1G43700	AT1G71930	VND7
AT1G48600	AT1G71930	VND7
AT1G48610	AT1G71930	VND7
AT1G52280	AT1G71930	VND7
AT1G55160	AT1G71930	VND7
AT1G59860	AT1G71930	VND7
AT1G61010	AT1G71930	VND7
AT1G61110	AT1G71930	VND7
AT1G66580	AT1G71930	VND7
AT1G70710	AT1G71930	VND7
AT1G70770	AT1G71930	VND7
AT1G71410	AT1G71930	VND7
AT1G72370	AT1G71930	VND7
AT1G72610	AT1G71930	VND7
AT1G74920	AT1G71930	VND7
AT1G74960	AT1G71930	VND7
AT1G75600	AT1G71930	VND7
AT1G76010	AT1G71930	VND7
AT1G76810	AT1G71930	VND7
AT1G80030	AT1G71930	VND7
AT2G04520	AT1G71930	VND7
AT2G14170	AT1G71930	VND7
AT2G20890	AT1G71930	VND7
AT2G26890	AT1G71930	VND7
AT2G36130	AT1G71930	VND7
AT2G36880	AT1G71930	VND7
AT2G38040	AT1G71930	VND7
AT2G40730	AT1G71930	VND7
AT2G40765	AT1G71930	VND7
AT2G41100	AT1G71930	VND7
AT2G41620	AT1G71930	VND7
AT2G45000	AT1G71930	VND7
AT2G47730	AT1G71930	VND7
AT3G01390	AT1G71930	VND7
AT3G01780	AT1G71930	VND7
AT3G02020	AT1G71930	VND7
AT3G08920	AT1G71930	VND7
AT3G09820	AT1G71930	VND7
AT3G10410	AT1G71930	VND7
AT3G11910	AT1G71930	VND7
AT3G12280	AT1G71930	VND7
AT3G14990	AT1G71930	VND7
AT3G22330	AT1G71930	VND7
AT3G27000	AT1G71930	VND7
AT3G27380	AT1G71930	VND7
AT3G27820	AT1G71930	VND7
AT3G43300	AT1G71930	VND7
AT3G45090	AT1G71930	VND7
AT3G45180	AT1G71930	VND7
AT3G48140	AT1G71930	VND7
AT3G51160	AT1G71930	VND7
AT3G52180	AT1G71930	VND7
AT3G52300	AT1G71930	VND7
AT3G53620	AT1G71930	VND7
AT3G54050	AT1G71930	VND7
AT3G55440	AT1G71930	VND7
AT3G55770	AT1G71930	VND7
AT3G58640	AT1G71930	VND7
AT3G59020	AT1G71930	VND7
AT3G63080	AT1G71930	VND7
AT4G01800	AT1G71930	VND7
AT4G01850	AT1G71930	VND7
AT4G09000	AT1G71930	VND7
AT4G10710	AT1G71930	VND7
AT4G10960	AT1G71930	VND7
AT4G12610	AT1G71930	VND7
AT4G13780	AT1G71930	VND7
AT4G13930	AT1G71930	VND7
AT4G21280	AT1G71930	VND7
AT4G21320	AT1G71930	VND7
AT4G22140	AT1G71930	VND7
AT4G23100	AT1G71930	VND7
AT4G25970	AT1G71930	VND7
AT4G28250	AT1G71930	VND7
AT4G33010	AT1G71930	VND7
AT4G35260	AT1G71930	VND7
AT4G37800	AT1G71930	VND7
AT5G01590	AT1G71930	VND7
AT5G02790	AT1G71930	VND7
AT5G05000	AT1G71930	VND7
AT5G10070	AT1G71930	VND7
AT5G10240	AT1G71930	VND7
AT5G14780	AT1G71930	VND7
AT5G15080	AT1G71930	VND7
AT5G16210	AT1G71930	VND7
AT5G20950	AT1G71930	VND7
AT5G22880	AT1G71930	VND7
AT5G24710	AT1G71930	VND7
AT5G24770	AT1G71930	VND7
AT5G25780	AT1G71930	VND7
AT5G25980	AT1G71930	VND7
AT5G27740	AT1G71930	VND7
AT5G35970	AT1G71930	VND7
AT5G42270	AT1G71930	VND7
AT5G43060	AT1G71930	VND7
AT5G43780	AT1G71930	VND7
AT5G44400	AT1G71930	VND7
AT5G48790	AT1G71930	VND7
AT5G49190	AT1G71930	VND7
AT5G50850	AT1G71930	VND7
AT5G50920	AT1G71930	VND7
AT5G54750	AT1G71930	VND7
AT5G60600	AT1G71930	VND7
AT5G66090	AT1G71930	VND7
AT5G66390	AT1G71930	VND7
AT5G67030	AT1G71930	VND7
ATCG00500	AT1G71930	VND7
