## Supplemental Tables for "Mapping adipocyte interactome networks by Halotag-enrichment-mass spectrometry": Table S4.xlsx

### Sheet: Table S4
Table S4. Related to Fig. 1. Gene ontology term enrichment of the HaloMS dataset from Arabidopsis. Gene ontology annotation of protein interactions from Arabidopsis was performed at the TAIR site powered by PANTHER. This tool can be used to identify Gene Ontology terms that are over- or under-represented in a gene set. Data are then sent to the PANTHER classification system, which contains the la…
GO molecular function complete	Arabidopsis thaliana - REFLIST (27430)	gene number (302)	expected value	over/under	Fold enrichment	P-value
Unclassified (UNCLASSIFIED)	1922	18	21.16	-	0.85	0
mRNA binding (GO:0003729)	1058	57	11.65	+	4.89	2.01e-19
RNA binding (GO:0003723)	1620	67	17.84	+	3.76	2.11e-17
binding (GO:0005488)	10322	188	113.64	+	1.65	1.64e-14
catalytic activity (GO:0003824)	8348	149	91.91	+	1.62	1.79e-08
organic cyclic compound binding (GO:0097159)	5150	106	56.7	+	1.87	6.54e-08
heterocyclic compound binding (GO:1901363)	5110	104	56.26	+	1.85	1.72e-07
nucleic acid binding (GO:0003676)	3619	81	39.84	+	2.03	7.08e-07
protein binding (GO:0005515)	5725	107	63.03	+	1.7	1.1e-05
copper ion binding (GO:0005507)	191	13	2.1	+	6.18	0.000756
peroxidase activity (GO:0004601)	110	10	1.21	+	8.26	0.00146
oxidoreductase activity, acting on peroxide as acceptor (GO:0016684)	116	10	1.28	+	7.83	0.00229
antioxidant activity (GO:0016209)	137	10	1.51	+	6.63	0.00925
protein-containing complex binding (GO:0044877)	254	13	2.8	+	4.65	0.0149
ligase activity (GO:0016874)	227	12	2.5	+	4.8	0.0244
cation binding (GO:0043169)	1683	39	18.53	+	2.1	0.032
metal ion binding (GO:0046872)	1657	38	18.24	+	2.08	0.0491
