## Supplemental Tables for "Mapping adipocyte interactome networks by Halotag-enrichment-mass spectrometry": Table S5.xlsx

### Sheet: Table S5
Table S5. Related to Fig. 1. Gene ontology term enrichment of protein microarray dataset from Arabidopsis (reference 15). Gene ontology annotation of protein interactions from Arabidopsis was performed at the TAIR site powered by PANTHER. This tool can be used to identify Gene Ontology terms that are over- or under-represented in a gene set. Data are then sent to the PANTHER classification system…
GO molecular function complete	Arabidopsis thaliana - REFLIST (27430)	gene number (1213)	expected value	over/under	Fold enrichment	P-value
Unclassified (UNCLASSIFIED)	1922	96	84.99	+	1.13	0
binding (GO:0005488)	10322	584	456.46	+	1.28	6.18e-10
protein binding (GO:0005515)	5725	363	253.17	+	1.43	7.96e-10
DNA-binding transcription factor activity (GO:0003700)	1666	135	73.67	+	1.83	1.68e-07
transcription regulator activity (GO:0140110)	1822	142	80.57	+	1.76	6.47e-07
transcription regulatory region nucleic acid binding (GO:0001067)	992	84	43.87	+	1.91	0.000129
transcription cis-regulatory region binding (GO:0000976)	992	84	43.87	+	1.91	0.000129
sequence-specific double-stranded DNA binding (GO:1990837)	1011	84	44.71	+	1.88	0.000266
double-stranded DNA binding (GO:0003690)	1137	90	50.28	+	1.79	0.000802
sequence-specific DNA binding (GO:0043565)	1277	98	56.47	+	1.74	0.000804
DNA binding (GO:0003677)	1853	126	81.94	+	1.54	0.00786
