## Supplemental Tables for "Mapping adipocyte interactome networks by Halotag-enrichment-mass spectrometry": Table S8.xlsx

### Sheet: Table S8
Table S8. Related to Fig. 2A, 2B. Evaluation of the quality of the TF-HaloMS dataset by in vitro pull-down assay. Gels, gel ID from an SDS-PAGE/western blot. Proteins, the Halo-tagged and/or 3×HA-tagged proteins detected using a HaloTag ligand-TMR (odd-numbered gels) or an anti-HA antibody (even-numbered gels) in the “Detection” column. Classes, input, supernatant, or immunoprecipitation (IP) pro…
Gels	Lane	Proteins	Class	Dataset	Pull-down results	Figure IDs	Halo	HA	Detection
Gel01	1	marker	Marker			Figure S2			HaloTag ligand TMR
Gel01	2	NanoLuc-Halo	Control (400ng)			Figure S2			HaloTag ligand TMR
Gel01	3					Figure S2			HaloTag ligand TMR
Gel01	4	bZIP63:Halo=bZIP53:HA	Supernatant			Figure S2	bZIP63:Halo	bZIP53:HA	HaloTag ligand TMR
Gel01	5	Halo=bZIP53:HA	Supernatant			Figure S2	Halo	bZIP53:HA	HaloTag ligand TMR
Gel01	6	JUN:Halo=FOS:HA	Supernatant			Figure S2	JUN:Halo	FOS:HA	HaloTag ligand TMR
Gel01	7	Halo=FOS:HA	Supernatant			Figure S2	Halo	FOS:HA	HaloTag ligand TMR
Gel01	8	bZIP63:Halo	input			Figure S2	bZIP63:Halo		HaloTag ligand TMR
Gel01	9	JUN:Halo	input			Figure S2	JUN:Halo		HaloTag ligand TMR
Gel01	10	Halo	input			Figure S2	Halo		HaloTag ligand TMR
Gel01	11	MAFG:Halo=ATF3:HA	Supernatant			Figure S2	MAFG:Halo	ATF3:HA	HaloTag ligand TMR
Gel01	12	Halo=ATF3:HA	Supernatant			Figure S2	Halo	ATF3:HA	HaloTag ligand TMR
Gel01	13	MAFG:Halo=JUNB:HA	Supernatant			Figure S2	MAFG:Halo	JUNB:HA	HaloTag ligand TMR
Gel01	14	Halo=JUNB:HA	Supernatant			Figure S2	Halo	JUNB:HA	HaloTag ligand TMR
Gel01	15	MAFG:Halo	input			Figure S2	MAFG:Halo		HaloTag ligand TMR
Gel01	16	Halo	input			Figure S2	Halo		HaloTag ligand TMR
Gel02	1	bZIP53:HA	input			Figure S2		bZIP53:HA	anti-HA antibody
Gel02	2	FOS:HA	input			Figure S2		FOS:HA	anti-HA antibody
Gel02	3	ATF3:HA	input			Figure S2		ATF3:HA	anti-HA antibody
Gel02	4	JUNB:HA	input			Figure S2		JUNB:HA	anti-HA antibody
Gel02	5	bZIP63:Halo=bZIP53:HA	IP	Controls	Positive	Figure S2	bZIP63:Halo	bZIP53:HA	anti-HA antibody
Gel02	6	Halo=bZIP53:HA	IP			Figure S2	Halo	bZIP53:HA	anti-HA antibody
Gel02	7	JUN:Halo=FOS:HA	IP	Controls	Positive	Figure S2	JUN:Halo	FOS:HA	anti-HA antibody
Gel02	8	Halo=FOS:HA	IP			Figure S2	Halo	FOS:HA	anti-HA antibody
Gel02	9	MAFG:Halo=ATF3:HA	IP	HaloMS positive	Positive	Figure S2	MAFG:Halo	ATF3:HA	anti-HA antibody
Gel02	10	Halo=ATF3:HA	IP			Figure S2	Halo	ATF3:HA	anti-HA antibody
Gel02	11	MAFG:Halo=JUNB:HA	IP	HaloMS positive	Negative	Figure S2	MAFG:Halo	JUNB:HA	anti-HA antibody
Gel02	12	HALO=JUNB:HA	IP			Figure S2	HALO	JUNB:HA	anti-HA antibody
Gel03	1	marker	Marker			Figure 2A, Figure S2			HaloTag ligand TMR
Gel03	2	NanoLuc-Halo	Control (400ng)			Figure 2A, Figure S2			HaloTag ligand TMR
Gel03	3	bZIP63:Halo=bZIP53:HA	Supernatant			Figure 2A, Figure S2	bZIP63:Halo	bZIP53:HA	HaloTag ligand TMR
Gel03	4	Halo=bZIP53:HA	Supernatant			Figure 2A, Figure S2	Halo	bZIP53:HA	HaloTag ligand TMR
Gel03	5	GATA2:Halo=USF1:HA	Supernatant			Figure 2A, Figure S2	GATA2:Halo	USF1:HA	HaloTag ligand TMR
Gel03	6	Halo=USF1:HA	Supernatant			Figure 2A, Figure S2	Halo	USF1:HA	HaloTag ligand TMR
Gel03	7	bZIP63:Halo	input			Figure 2A, Figure S2	bZIP63:Halo		HaloTag ligand TMR
Gel03	8	GATA2:Halo	input			Figure 2A, Figure S2	GATA2:Halo		HaloTag ligand TMR
Gel03	9	Halo	input			Figure 2A, Figure S2	Halo		HaloTag ligand TMR
Gel03	10	FOS:Halo=USF1:HA	Supernatant			Figure 2A, Figure S2	FOS:Halo	USF1:HA	HaloTag ligand TMR
Gel03	11	Halo=USF1:HA	Supernatant			Figure 2A, Figure S2	Halo	USF1:HA	HaloTag ligand TMR
Gel03	12	ATF4:Halo=TRAFD1:HA	Supernatant			Figure 2A, Figure S2	ATF4:Halo	TRAFD1:HA	HaloTag ligand TMR
Gel03	13	Halo=TRAFD1:HA	Supernatant			Figure 2A, Figure S2	Halo	TRAFD1:HA	HaloTag ligand TMR
Gel03	14	FOS:Halo	input			Figure 2A, Figure S2	FOS:Halo		HaloTag ligand TMR
Gel03	15	ATF4:Halo	input			Figure 2A, Figure S2	ATF4:Halo		HaloTag ligand TMR
Gel03	16	Halo	input			Figure 2A, Figure S2	Halo		HaloTag ligand TMR
Gel04	1	bZIP53:HA	input			Figure 2A, Figure S2		bZIP53:HA	anti-HA antibody
Gel04	2	USF1:HA	input			Figure 2A, Figure S2		USF1:HA	anti-HA antibody
Gel04	3	USF1:HA	input			Figure 2A, Figure S2		USF1:HA	anti-HA antibody
Gel04	4	TRAFD1:HA	input			Figure 2A, Figure S2		TRAFD1:HA	anti-HA antibody
Gel04	5	bZIP63:Halo=bZIP53:HA	IP	Controls	Positive	Figure 2A, Figure S2	bZIP63:Halo	bZIP53:HA	anti-HA antibody
Gel04	6	Halo=bZIP53:HA	IP			Figure 2A, Figure S2	Halo	bZIP53:HA	anti-HA antibody
Gel04	7	GATA2:Halo=USF1:HA	IP	HaloMS positive	Positive	Figure 2A, Figure S2	GATA2:Halo	USF1:HA	anti-HA antibody
Gel04	8	Halo=USF1:HA	IP			Figure 2A, Figure S2	Halo	USF1:HA	anti-HA antibody
Gel04	9	FOS:Halo=USF1:HA	IP	HaloMS positive	Positive	Figure 2A, Figure S2	FOS:Halo	USF1:HA	anti-HA antibody
Gel04	10	Halo=USF1:HA	IP			Figure 2A, Figure S2	Halo	USF1:HA	anti-HA antibody
Gel04	11	ATF4:Halo=TRAFD1:HA	IP	HaloMS positive	Negative	Figure 2A, Figure S2	ATF4:Halo	TRAFD1:HA	anti-HA antibody
Gel04	12	Halo=TRAFD1:HA	IP			Figure 2A, Figure S2	Halo	TRAFD1:HA	anti-HA antibody
Gel05	1	marker	Marker			Figure S2 continued 1			HaloTag ligand TMR
Gel05	2	NanoLuc-Halo	Control (400ng)			Figure S2 continued 1			HaloTag ligand TMR
Gel05	3	bZIP63:Halo=bZIP53:HA	Supernatant			Figure S2 continued 1	bZIP63:Halo	bZIP53:HA	HaloTag ligand TMR
Gel05	4	Halo=bZIP53:HA	Supernatant			Figure S2 continued 1	Halo	bZIP53:HA	HaloTag ligand TMR
Gel05	5	ATF3:Halo=EED:HA	Supernatant			Figure S2 continued 1	ATF3:Halo	EED:HA	HaloTag ligand TMR
Gel05	6	Halo=EED:HA	Supernatant			Figure S2 continued 1	Halo	EED:HA	HaloTag ligand TMR
Gel05	7	bZIP63:Halo	input			Figure S2 continued 1	bZIP63:Halo		HaloTag ligand TMR
Gel05	8	ATF3:Halo	input			Figure S2 continued 1	ATF3:Halo		HaloTag ligand TMR
Gel05	9	Halo	input			Figure S2 continued 1	Halo		HaloTag ligand TMR
Gel05	10	FOS:Halo=EED:HA	Supernatant			Figure S2 continued 1	FOS:Halo	EED:HA	HaloTag ligand TMR
Gel05	11	Halo=EED:HA	Supernatant			Figure S2 continued 1	Halo	EED:HA	HaloTag ligand TMR
Gel05	12	ATF3:Halo=USF1:HA	Supernatant			Figure S2 continued 1	ATF3:Halo	USF1:HA	HaloTag ligand TMR
Gel05	13	Halo=USF1:HA	Supernatant			Figure S2 continued 1	Halo	USF1:HA	HaloTag ligand TMR
Gel05	14	FOS:Halo	input			Figure S2 continued 1	FOS:Halo		HaloTag ligand TMR
Gel05	15	ATF3:Halo	input			Figure S2 continued 1	ATF3:Halo		HaloTag ligand TMR
Gel05	16	Halo	input			Figure S2 continued 1	Halo		HaloTag ligand TMR
Gel06	1	bZIP53:HA	input			Figure S2 continued 1		bZIP53:HA	anti-HA antibody
Gel06	2	EED:HA	input			Figure S2 continued 1		EED:HA	anti-HA antibody
Gel06	3	EED:HA	input			Figure S2 continued 1		EED:HA	anti-HA antibody
Gel06	4	USF1:HA	input			Figure S2 continued 1		USF1:HA	anti-HA antibody
Gel06	5	bZIP63:Halo=bZIP53:HA	IP		Positive	Figure S2 continued 1	bZIP63:Halo	bZIP53:HA	anti-HA antibody
Gel06	6	Halo=bZIP53:HA	IP			Figure S2 continued 1	Halo	bZIP53:HA	anti-HA antibody
Gel06	7	ATF3:Halo=EED:HA	IP		Negative	Figure S2 continued 1	ATF3:Halo	EED:HA	anti-HA antibody
Gel06	8	Halo=EED:HA	IP			Figure S2 continued 1	Halo	EED:HA	anti-HA antibody
Gel06	9	FOS:Halo=EED:HA	IP		Negative	Figure S2 continued 1	FOS:Halo	EED:HA	anti-HA antibody
Gel06	10	Halo=EED:HA	IP			Figure S2 continued 1	Halo	EED:HA	anti-HA antibody
Gel06	11	ATF3:Halo=USF1:HA	IP		Negative	Figure S2 continued 1	ATF3:Halo	USF1:HA	anti-HA antibody
Gel06	12	Halo=USF1:HA	IP			Figure S2 continued 1	Halo	USF1:HA	anti-HA antibody
Gel07	1	marker	Marker			Figure S2 continued 1			HaloTag ligand TMR
Gel07	2	GST-Halo	Control (100ng)			Figure S2 continued 1			HaloTag ligand TMR
Gel07	3	bZIP63:Halo=bZIP53:HA	Supernatant			Figure S2 continued 1	bZIP63:Halo	bZIP53:HA	HaloTag ligand TMR
Gel07	4	Halo=bZIP53:HA	Supernatant			Figure S2 continued 1	Halo	bZIP53:HA	HaloTag ligand TMR
Gel07	5	FOS:Halo=TOP2B:HA	Supernatant			Figure S2 continued 1	FOS:Halo	TOP2B:HA	HaloTag ligand TMR
Gel07	6	Halo=TOP2B:HA	Supernatant			Figure S2 continued 1	Halo	TOP2B:HA	HaloTag ligand TMR
Gel07	7	bZIP63:Halo	input			Figure S2 continued 1	bZIP63:Halo		HaloTag ligand TMR
Gel07	8	FOS:Halo	input			Figure S2 continued 1	FOS:Halo		HaloTag ligand TMR
Gel07	9	Halo	input			Figure S2 continued 1	Halo		HaloTag ligand TMR
Gel07	10	ATF3:Halo=TOP2B:HA	Supernatant			Figure S2 continued 1	ATF3:Halo	TOP2B:HA	HaloTag ligand TMR
Gel07	11	Halo=TOP2B:HA	Supernatant			Figure S2 continued 1	Halo	TOP2B:HA	HaloTag ligand TMR
Gel07	12	CASP3:Halo=PTMA:HA	Supernatant			Figure S2 continued 1	CASP3:Halo	PTMA:HA	HaloTag ligand TMR
Gel07	13	Halo=PTMA:HA	Supernatant			Figure S2 continued 1	Halo	PTMA:HA	HaloTag ligand TMR
Gel07	14	ATF3:Halo	input			Figure S2 continued 1	ATF3:Halo		HaloTag ligand TMR
Gel07	15	CASP3:Halo	input			Figure S2 continued 1	CASP3:Halo		HaloTag ligand TMR
Gel07	16	Halo	input			Figure S2 continued 1	Halo		HaloTag ligand TMR
Gel08	1	bZIP53:HA	input			Figure S2 continued 1		bZIP53:HA	anti-HA antibody
Gel08	2	TOP2B:HA	input			Figure S2 continued 1		TOP2B:HA	anti-HA antibody
Gel08	3	TOP2B:HA	input			Figure S2 continued 1		TOP2B:HA	anti-HA antibody
Gel08	4	PTMA:HA	input			Figure S2 continued 1		PTMA:HA	anti-HA antibody
Gel08	5	bZIP63:Halo=bZIP53:HA	IP	Controls	Positive	Figure S2 continued 1	bZIP63:Halo	bZIP53:HA	anti-HA antibody
Gel08	6	Halo=bZIP53:HA	IP			Figure S2 continued 1	Halo	bZIP53:HA	anti-HA antibody
Gel08	7	FOS:Halo=TOP2B:HA	IP	HaloMS positive	Negative	Figure S2 continued 1	FOS:Halo	TOP2B:HA	anti-HA antibody
Gel08	8	Halo=TOP2B:HA	IP			Figure S2 continued 1	Halo	TOP2B:HA	anti-HA antibody
Gel08	9	ATF3:Halo=TOP2B:HA	IP	HaloMS positive	Negative	Figure S2 continued 1	ATF3:Halo	TOP2B:HA	anti-HA antibody
Gel08	10	Halo=TOP2B:HA	IP			Figure S2 continued 1	Halo	TOP2B:HA	anti-HA antibody
Gel08	11	CASP3:Halo=PTMA:HA	IP	HaloMS positive	Negative	Figure S2 continued 1	CASP3:Halo	PTMA:HA	anti-HA antibody
Gel08	12	Halo=PTMA:HA	IP			Figure S2 continued 1	Halo	PTMA:HA	anti-HA antibody
Gel09	1	marker	Marker			Figure S2 continued 2			HaloTag ligand TMR
Gel09	2	GST-Halo	Control (100ng)			Figure S2 continued 2			HaloTag ligand TMR
Gel09	3	bZIP63:Halo=bZIP53:HA	Supernatant			Figure S2 continued 2	bZIP63:Halo	bZIP53:HA	HaloTag ligand TMR
Gel09	4	Halo=bZIP53:HA	Supernatant			Figure S2 continued 2	Halo	bZIP53:HA	HaloTag ligand TMR
Gel09	5	FOS:Halo=BTBD9:HA	Supernatant			Figure S2 continued 2	FOS:Halo	BTBD9:HA	HaloTag ligand TMR
Gel09	6	Halo=BTBD9:HA	Supernatant			Figure S2 continued 2	Halo	BTBD9:HA	HaloTag ligand TMR
Gel09	7	bZIP63:Halo	input			Figure S2 continued 2	bZIP63:Halo		HaloTag ligand TMR
Gel09	8	FOS:Halo	input			Figure S2 continued 2	FOS:Halo		HaloTag ligand TMR
Gel09	9	Halo	input			Figure S2 continued 2	Halo		HaloTag ligand TMR
Gel09	10	GATA2:Halo=GTF3C1:HA	Supernatant			Figure S2 continued 2	GATA2:Halo	GTF3C1:HA	HaloTag ligand TMR
Gel09	11	Halo=GTF3C1:HA	Supernatant			Figure S2 continued 2	Halo	GTF3C1:HA	HaloTag ligand TMR
Gel09	12	JUNB:Halo=GTF3C1:HA	Supernatant			Figure S2 continued 2	JUNB:Halo	GTF3C1:HA	HaloTag ligand TMR
Gel09	13	Halo=GTF3C1:HA	Supernatant			Figure S2 continued 2	Halo	GTF3C1:HA	HaloTag ligand TMR
Gel09	14	GATA2:Halo	input			Figure S2 continued 2	GATA2:Halo		HaloTag ligand TMR
Gel09	15	JUNB:Halo	input			Figure S2 continued 2	JUNB:Halo		HaloTag ligand TMR
Gel09	16	Halo	input			Figure S2 continued 2	Halo		HaloTag ligand TMR
Gel10	1	bZIP53:HA	input			Figure S2 continued 2		bZIP53:HA	anti-HA antibody
Gel10	2	BTBD9:HA	input			Figure S2 continued 2		BTBD9:HA	anti-HA antibody
Gel10	3	GTF3C1:HA	input			Figure S2 continued 2		GTF3C1:HA	anti-HA antibody
Gel10	4	GTF3C1:HA	input			Figure S2 continued 2		GTF3C1:HA	anti-HA antibody
Gel10	5	bZIP63:Halo=bZIP53:HA	IP	Controls	Positive	Figure S2 continued 2	bZIP63:Halo	bZIP53:HA	anti-HA antibody
Gel10	6	Halo=bZIP53:HA	IP			Figure S2 continued 2	Halo	bZIP53:HA	anti-HA antibody
Gel10	7	FOS:Halo=BTBD9:HA	IP	HaloMS positive	Positive	Figure S2 continued 2	FOS:Halo	BTBD9:HA	anti-HA antibody
Gel10	8	HALO=BTBD9:HA	IP			Figure S2 continued 2	HALO	BTBD9:HA	anti-HA antibody
Gel10	9	GATA2:Halo=GTF3C1:HA	IP	HaloMS negetive	Positive	Figure S2 continued 2	GATA2:Halo	GTF3C1:HA	anti-HA antibody
Gel10	10	Halo=GTF3C1:HA	IP			Figure S2 continued 2	Halo	GTF3C1:HA	anti-HA antibody
Gel10	11	JUNB:Halo=GTF3C1:HA	IP	HaloMS positive	Negative	Figure S2 continued 2	JUNB:Halo	GTF3C1:HA	anti-HA antibody
Gel10	12	Halo=GTF3C1:HA	IP			Figure S2 continued 2	Halo	GTF3C1:HA	anti-HA antibody
Gel11	1	marker	Marker			Figure S2 continued 2			HaloTag ligand TMR
Gel11	2	GST-Halo	Control (100ng)			Figure S2 continued 2			HaloTag ligand TMR
Gel11	3	bZIP63:Halo=bZIP53:HA	Supernatant			Figure S2 continued 2	bZIP63:Halo	bZIP53:HA	HaloTag ligand TMR
Gel11	4	Halo=bZIP53:HA	Supernatant			Figure S2 continued 2	Halo	bZIP53:HA	HaloTag ligand TMR
Gel11	5	SQSTM1:Halo=KAT7:HA	Supernatant			Figure S2 continued 2	SQSTM1:Halo	KAT7:HA	HaloTag ligand TMR
Gel11	6	Halo=KAT7:HA	Supernatant			Figure S2 continued 2	Halo	KAT7:HA	HaloTag ligand TMR
Gel11	7	bZIP63:Halo	input			Figure S2 continued 2	bZIP63:Halo		HaloTag ligand TMR
Gel11	8	SQSTM1:Halo	input			Figure S2 continued 2	SQSTM1:Halo		HaloTag ligand TMR
Gel11	9	Halo	input			Figure S2 continued 2	Halo		HaloTag ligand TMR
Gel11	10	TSC22D3:Halo=NR2F2:HA	Supernatant			Figure S2 continued 2	TSC22D3:Halo	NR2F2:HA	HaloTag ligand TMR
Gel11	11	Halo=NR2F2:HA	Supernatant			Figure S2 continued 2	Halo	NR2F2:HA	HaloTag ligand TMR
Gel11	12	FOS:Halo=NR2F2:HA	Supernatant			Figure S2 continued 2	FOS:Halo	NR2F2:HA	HaloTag ligand TMR
Gel11	13	Halo=NR2F2:HA	Supernatant			Figure S2 continued 2	Halo	NR2F2:HA	HaloTag ligand TMR
Gel11	14	TSC22D3:Halo	input			Figure S2 continued 2	TSC22D3:Halo		HaloTag ligand TMR
Gel11	15	FOS:Halo	input			Figure S2 continued 2	FOS:Halo		HaloTag ligand TMR
Gel11	16	Halo	input			Figure S2 continued 2	Halo		HaloTag ligand TMR
Gel12	1	bZIP53:HA	input			Figure S2 continued 2		bZIP53:HA	anti-HA antibody
Gel12	2	KAT7:HA	input			Figure S2 continued 2		KAT7:HA	anti-HA antibody
Gel12	3	NR2F2:HA	input			Figure S2 continued 2		NR2F2:HA	anti-HA antibody
Gel12	4	NR2F2:HA	input			Figure S2 continued 2		NR2F2:HA	anti-HA antibody
Gel12	5	bZIP63:Halo=bZIP53:HA	IP	Controls	Positive	Figure S2 continued 2	bZIP63:Halo	bZIP53:HA	anti-HA antibody
Gel12	6	Halo=bZIP53:HA	IP			Figure S2 continued 2	Halo	bZIP53:HA	anti-HA antibody
Gel12	7	SQSTM1:Halo=KAT7:HA	IP	HaloMS positive	Negative	Figure S2 continued 2	SQSTM1:Halo	KAT7:HA	anti-HA antibody
Gel12	8	Halo=KAT7:HA	IP			Figure S2 continued 2	Halo	KAT7:HA	anti-HA antibody
Gel12	9	TSC22D3:Halo=NR2F2:HA	IP	HaloMS positive	Negative	Figure S2 continued 2	TSC22D3:Halo	NR2F2:HA	anti-HA antibody
Gel12	10	Halo=NR2F2:HA	IP			Figure S2 continued 2	Halo	NR2F2:HA	anti-HA antibody
Gel12	11	FOS:Halo=NR2F2:HA	IP	HaloMS positive	Positive	Figure S2 continued 2	FOS:Halo	NR2F2:HA	anti-HA antibody
Gel12	12	Halo=NR2F2:HA	IP			Figure S2 continued 2	Halo	NR2F2:HA	anti-HA antibody
Gel13	1	marker	Marker			Figure S2 continued 3			HaloTag ligand TMR
Gel13	2	GST-Halo	Control (100ng)			Figure S2 continued 3			HaloTag ligand TMR
Gel13	3	bZIP63:Halo=bZIP53:HA	Supernatant			Figure S2 continued 3	bZIP63:Halo	bZIP53:HA	HaloTag ligand TMR
Gel13	4	Halo=bZIP53:HA	Supernatant			Figure S2 continued 3	Halo	bZIP53:HA	HaloTag ligand TMR
Gel13	5	CASP3:Halo=ARHGDIA:HA	Supernatant			Figure S2 continued 3	CASP3:Halo	ARHGDIA:HA	HaloTag ligand TMR
Gel13	6	Halo=ARHGDIA:HA	Supernatant			Figure S2 continued 3	Halo	ARHGDIA:HA	HaloTag ligand TMR
Gel13	7	bZIP63:Halo	input			Figure S2 continued 3	bZIP63:Halo		HaloTag ligand TMR
Gel13	8	CASP3:Halo	input			Figure S2 continued 3	CASP3:Halo		HaloTag ligand TMR
Gel13	9	Halo	input			Figure S2 continued 3	Halo		HaloTag ligand TMR
Gel13	10	GATA2:Halo=BTBD9:HA	Supernatant			Figure S2 continued 3	GATA2:Halo	BTBD9:HA	HaloTag ligand TMR
Gel13	11	Halo=BTBD9:HA	Supernatant			Figure S2 continued 3	Halo	BTBD9:HA	HaloTag ligand TMR
Gel13	12	CTNNA1:Halo=BTBD9:HA	Supernatant			Figure S2 continued 3	CTNNA1:Halo	BTBD9:HA	HaloTag ligand TMR
Gel13	13	Halo=BTBD9:HA	Supernatant			Figure S2 continued 3	Halo	BTBD9:HA	HaloTag ligand TMR
Gel13	14	GATA2:Halo	input			Figure S2 continued 3	GATA2:Halo		HaloTag ligand TMR
Gel13	15	CTNNA1:Halo	input			Figure S2 continued 3	CTNNA1:Halo		HaloTag ligand TMR
Gel13	16	Halo	input			Figure S2 continued 3	Halo		HaloTag ligand TMR
Gel14	1	bZIP53:HA	input			Figure S2 continued 3		bZIP53:HA	anti-HA antibody
Gel14	2	ARHGDIA:HA	input			Figure S2 continued 3		ARHGDIA:HA	anti-HA antibody
Gel14	3	BTBD9:HA	input			Figure S2 continued 3		BTBD9:HA	anti-HA antibody
Gel14	4	BTBD9:HA	input			Figure S2 continued 3		BTBD9:HA	anti-HA antibody
Gel14	5	bZIP63:Halo=bZIP53:HA	IP	Controls	Positive	Figure S2 continued 3	bZIP63:Halo	bZIP53:HA	anti-HA antibody
Gel14	6	Halo=bZIP53:HA	IP			Figure S2 continued 3	Halo	bZIP53:HA	anti-HA antibody
Gel14	7	CASP3:Halo=ARHGDIA:HA	IP	HaloMS positive	Negative	Figure S2 continued 3	CASP3:Halo	ARHGDIA:HA	anti-HA antibody
Gel14	8	Halo=ARHGDIA:HA	IP			Figure S2 continued 3	Halo	ARHGDIA:HA	anti-HA antibody
Gel14	9	GATA2:Halo=BTBD9:HA	IP	HaloMS positive	Negative	Figure S2 continued 3	GATA2:Halo	BTBD9:HA	anti-HA antibody
Gel14	10	Halo=BTBD9:HA	IP			Figure S2 continued 3	Halo	BTBD9:HA	anti-HA antibody
Gel14	11	CTNNA1:Halo=BTBD9:HA	IP	HaloMS positive	Positive	Figure S2 continued 3	CTNNA1:Halo	BTBD9:HA	anti-HA antibody
Gel14	12	Halo=BTBD9:HA	IP			Figure S2 continued 3	Halo	BTBD9:HA	anti-HA antibody
Gel15	1	marker	Marker			Figure S2 continued 3			HaloTag ligand TMR
Gel15	2	NanoLuc-Halo	Control (400ng)			Figure S2 continued 3			HaloTag ligand TMR
Gel15	3	bZIP63:Halo=bZIP53:HA	Supernatant			Figure S2 continued 3	bZIP63:Halo	bZIP53:HA	HaloTag ligand TMR
Gel15	4	Halo=bZIP53:HA	Supernatant			Figure S2 continued 3	Halo	bZIP53:HA	HaloTag ligand TMR
Gel15	5	SQSTM1:Halo=TRAFD1:HA	Supernatant			Figure S2 continued 3	SQSTM1:Halo	TRAFD1:HA	HaloTag ligand TMR
Gel15	6	HALO+TRAFD1-3xHA	Supernatant			Figure S2 continued 3	HALO+TRAFD1-3xHA		HaloTag ligand TMR
Gel15	7	bZIP63:Halo	input			Figure S2 continued 3	bZIP63:Halo		HaloTag ligand TMR
Gel15	8	SQSTM1:Halo	input			Figure S2 continued 3	SQSTM1:Halo		HaloTag ligand TMR
Gel15	9	Halo	input			Figure S2 continued 3	Halo		HaloTag ligand TMR
Gel15	10	CTNNA1:Halo=NIPSNAP1:HA	Supernatant			Figure S2 continued 3	CTNNA1:Halo	NIPSNAP1:HA	HaloTag ligand TMR
Gel15	11	Halo=NIPSNAP1:HA	Supernatant			Figure S2 continued 3	Halo	NIPSNAP1:HA	HaloTag ligand TMR
Gel15	12	FOS:Halo=NIPSNAP1:HA	Supernatant			Figure S2 continued 3	FOS:Halo	NIPSNAP1:HA	HaloTag ligand TMR
Gel15	13	Halo=NIPSNAP1:HA	Supernatant			Figure S2 continued 3	Halo	NIPSNAP1:HA	HaloTag ligand TMR
Gel15	14	CTNNA1:Halo	input			Figure S2 continued 3	CTNNA1:Halo		HaloTag ligand TMR
Gel15	15	FOS:Halo	input			Figure S2 continued 3	FOS:Halo		HaloTag ligand TMR
Gel15	16	Halo	input			Figure S2 continued 3	Halo		HaloTag ligand TMR
Gel16	1	bZIP53:HA	input			Figure S2 continued 3		bZIP53:HA	anti-HA antibody
Gel16	2	TRAFD1:HA	input			Figure S2 continued 3		TRAFD1:HA	anti-HA antibody
Gel16	3	NIPSNAP1:HA	input			Figure S2 continued 3		NIPSNAP1:HA	anti-HA antibody
Gel16	4	NIPSNAP1:HA	input			Figure S2 continued 3		NIPSNAP1:HA	anti-HA antibody
Gel16	5	bZIP63:Halo=bZIP53:HA	IP	Controls	Positive	Figure S2 continued 3	bZIP63:Halo	bZIP53:HA	anti-HA antibody
Gel16	6	Halo=bZIP53:HA	IP			Figure S2 continued 3	Halo	bZIP53:HA	anti-HA antibody
Gel16	7	SQSTM1:Halo=TRAFD1:HA	IP	HaloMS positive	Negative	Figure S2 continued 3	SQSTM1:Halo	TRAFD1:HA	anti-HA antibody
Gel16	8	HALO:TRAFD1-3xHA	IP			Figure S2 continued 3	HALO=TRAFD1-3xHA		anti-HA antibody
Gel16	9	CTNNA1:Halo=NIPSNAP1:HA	IP	HaloMS positive	Negative	Figure S2 continued 3	CTNNA1:Halo	NIPSNAP1:HA	anti-HA antibody
Gel16	10	Halo=NIPSNAP1:HA	IP			Figure S2 continued 3	Halo	NIPSNAP1:HA	anti-HA antibody
Gel16	11	FOS:Halo=NIPSNAP1:HA	IP	HaloMS positive	Negative	Figure S2 continued 3	FOS:Halo	NIPSNAP1:HA	anti-HA antibody
Gel16	12	Halo=NIPSNAP1:HA	IP			Figure S2 continued 3	Halo	NIPSNAP1:HA	anti-HA antibody
Gel17	1	marker	Marker			Figure S2 continued 4			HaloTag ligand TMR
Gel17	2	GST-Halo	Control (100ng)			Figure S2 continued 4			HaloTag ligand TMR
Gel17	3	bZIP63:Halo=bZIP53:HA	Supernatant			Figure S2 continued 4	bZIP63:Halo	bZIP53:HA	HaloTag ligand TMR
Gel17	4	Halo=bZIP53:HA	Supernatant			Figure S2 continued 4	Halo	bZIP53:HA	HaloTag ligand TMR
Gel17	5	JUNB:Halo=ATF7:HA	Supernatant			Figure S2 continued 4	JUNB:Halo	ATF7:HA	HaloTag ligand TMR
Gel17	6	Halo=ATF7:HA	Supernatant			Figure S2 continued 4	Halo	ATF7:HA	HaloTag ligand TMR
Gel17	7	bZIP63:Halo	input			Figure S2 continued 4	bZIP63:Halo		HaloTag ligand TMR
Gel17	8	JUNB:Halo	input			Figure S2 continued 4	JUNB:Halo		HaloTag ligand TMR
Gel17	9	Halo	input			Figure S2 continued 4	Halo		HaloTag ligand TMR
Gel17	10	JUNB:Halo=CREB5:HA	Supernatant			Figure S2 continued 4	JUNB:Halo	CREB5:HA	HaloTag ligand TMR
Gel17	11	Halo=CREB5:HA	Supernatant			Figure S2 continued 4	Halo	CREB5:HA	HaloTag ligand TMR
Gel17	12	FOS:Halo=ZNF512:HA	Supernatant			Figure S2 continued 4	FOS:Halo	ZNF512:HA	HaloTag ligand TMR
Gel17	13	Halo=ZNF512:HA	Supernatant			Figure S2 continued 4	Halo	ZNF512:HA	HaloTag ligand TMR
Gel17	14	JUNB:Halo	input			Figure S2 continued 4	JUNB:Halo		HaloTag ligand TMR
Gel17	15	FOS:Halo	input			Figure S2 continued 4	FOS:Halo		HaloTag ligand TMR
Gel17	16	Halo	input			Figure S2 continued 4	Halo		HaloTag ligand TMR
Gel18	1	bZIP53:HA	input			Figure S2 continued 4		bZIP53:HA	anti-HA antibody
Gel18	2	ATF7:HA	input			Figure S2 continued 4		ATF7:HA	anti-HA antibody
Gel18	3	CREB5:HA	input			Figure S2 continued 4		CREB5:HA	anti-HA antibody
Gel18	4	ZNF512:HA	input			Figure S2 continued 4		ZNF512:HA	anti-HA antibody
Gel18	5	bZIP63:Halo=bZIP53:HA	IP	Controls	Positive	Figure S2 continued 4	bZIP63:Halo	bZIP53:HA	anti-HA antibody
Gel18	6	Halo=bZIP53:HA	IP			Figure S2 continued 4	Halo	bZIP53:HA	anti-HA antibody
Gel18	7	JUNB:Halo=ATF7:HA	IP	HaloMS positive	Negative	Figure S2 continued 4	JUNB:Halo	ATF7:HA	anti-HA antibody
Gel18	8	Halo=ATF7:HA	IP			Figure S2 continued 4	Halo	ATF7:HA	anti-HA antibody
Gel18	9	JUNB:Halo=CREB5:HA	IP	HaloMS positive	Negative	Figure S2 continued 4	JUNB:Halo	CREB5:HA	anti-HA antibody
Gel18	10	Halo=CREB5:HA	IP			Figure S2 continued 4	Halo	CREB5:HA	anti-HA antibody
Gel18	11	FOS:Halo=ZNF512:HA	IP	HaloMS positive	Negative	Figure S2 continued 4	FOS:Halo	ZNF512:HA	anti-HA antibody
Gel18	12	Halo=ZNF512:HA	IP			Figure S2 continued 4	Halo	ZNF512:HA	anti-HA antibody
Gel19	1	marker	Marker			Figure S2 continued 4			HaloTag ligand TMR
Gel19	2	GST-Halo	Control (100ng)			Figure S2 continued 4			HaloTag ligand TMR
Gel19	3	bZIP63:Halo=bZIP53:HA	Supernatant			Figure S2 continued 4	bZIP63:Halo	bZIP53:HA	HaloTag ligand TMR
Gel19	4	Halo=bZIP53:HA	Supernatant			Figure S2 continued 4	Halo	bZIP53:HA	HaloTag ligand TMR
Gel19	5	GATA2:Halo=KAT7:HA	Supernatant			Figure S2 continued 4	GATA2:Halo	KAT7:HA	HaloTag ligand TMR
Gel19	6	Halo=KAT7:HA	Supernatant			Figure S2 continued 4	Halo	KAT7:HA	HaloTag ligand TMR
Gel19	7	bZIP63:Halo	input			Figure S2 continued 4	bZIP63:Halo		HaloTag ligand TMR
Gel19	8	GATA2:Halo	input			Figure S2 continued 4	GATA2:Halo		HaloTag ligand TMR
Gel19	9	Halo	input			Figure S2 continued 4	Halo		HaloTag ligand TMR
Gel19	10	GATA2:Halo=ZFP2:HA	Supernatant			Figure S2 continued 4	GATA2:Halo	ZFP2:HA	HaloTag ligand TMR
Gel19	11	Halo=ZFP2:HA	Supernatant			Figure S2 continued 4	Halo	ZFP2:HA	HaloTag ligand TMR
Gel19	12	JUNB:Halo=BTBD9:HA	Supernatant			Figure S2 continued 4	JUNB:Halo	BTBD9:HA	HaloTag ligand TMR
Gel19	13	Halo=BTBD9:HA	Supernatant			Figure S2 continued 4	Halo	BTBD9:HA	HaloTag ligand TMR
Gel19	14	GATA2:Halo	input			Figure S2 continued 4	GATA2:Halo		HaloTag ligand TMR
Gel19	15	JUNB:Halo	input			Figure S2 continued 4	JUNB:Halo		HaloTag ligand TMR
Gel19	16	Halo	input			Figure S2 continued 4	Halo		HaloTag ligand TMR
Gel20	1	bZIP53:HA	input			Figure S2 continued 4		bZIP53:HA	anti-HA antibody
Gel20	2	KAT7:HA	input			Figure S2 continued 4		KAT7:HA	anti-HA antibody
Gel20	3	ZFP2:HA	input			Figure S2 continued 4		ZFP2:HA	anti-HA antibody
Gel20	4	BTBD9:HA	input			Figure S2 continued 4		BTBD9:HA	anti-HA antibody
Gel20	5	bZIP63:Halo=bZIP53:HA	IP	Controls	Positive	Figure S2 continued 4	bZIP63:Halo	bZIP53:HA	anti-HA antibody
Gel20	6	Halo=bZIP53:HA	IP			Figure S2 continued 4	Halo	bZIP53:HA	anti-HA antibody
Gel20	7	GATA2:Halo=KAT7:HA	IP	HaloMS positive	Negative	Figure S2 continued 4	GATA2:Halo	KAT7:HA	anti-HA antibody
Gel20	8	Halo=KAT7:HA	IP			Figure S2 continued 4	Halo	KAT7:HA	anti-HA antibody
Gel20	9	GATA2:Halo=ZFP2:HA	IP	HaloMS positive	Negative	Figure S2 continued 4	GATA2:Halo	ZFP2:HA	anti-HA antibody
Gel20	10	Halo=ZFP2:HA	IP			Figure S2 continued 4	Halo	ZFP2:HA	anti-HA antibody
Gel20	11	JUNB:Halo=BTBD9:HA	IP	HaloMS positive	Negative	Figure S2 continued 4	JUNB:Halo	BTBD9:HA	anti-HA antibody
Gel20	12	Halo=BTBD9:HA	IP			Figure S2 continued 4	Halo	BTBD9:HA	anti-HA antibody
Gel21	1	marker	Marker			Figure S2 continued 5			HaloTag ligand TMR
Gel21	2	GST-Halo	Control (100ng)			Figure S2 continued 5			HaloTag ligand TMR
Gel21	3	bZIP63:Halo=bZIP53:HA	Supernatant			Figure S2 continued 5	bZIP63:Halo	bZIP53:HA	HaloTag ligand TMR
Gel21	4	Halo=bZIP53:HA	Supernatant			Figure S2 continued 5	Halo	bZIP53:HA	HaloTag ligand TMR
Gel21	5	ATF3:Halo=KAT7:HA	Supernatant			Figure S2 continued 5	ATF3:Halo	KAT7:HA	HaloTag ligand TMR
Gel21	6	Halo=KAT7:HA	Supernatant			Figure S2 continued 5	Halo	KAT7:HA	HaloTag ligand TMR
Gel21	7	bZIP63:Halo	input			Figure S2 continued 5	bZIP63:Halo		HaloTag ligand TMR
Gel21	8	ATF3:Halo	input			Figure S2 continued 5	ATF3:Halo		HaloTag ligand TMR
Gel21	9	Halo	input			Figure S2 continued 5	Halo		HaloTag ligand TMR
Gel21	10	ATF3:Halo=PARK7:HA	Supernatant			Figure S2 continued 5	ATF3:Halo	PARK7:HA	HaloTag ligand TMR
Gel21	11	Halo=PARK7:HA	Supernatant			Figure S2 continued 5	Halo	PARK7:HA	HaloTag ligand TMR
Gel21	12	GATA2:Halo=ZNF692:HA	Supernatant			Figure S2 continued 5	GATA2:Halo	ZNF692:HA	HaloTag ligand TMR
Gel21	13	Halo=ZNF692:HA	Supernatant			Figure S2 continued 5	Halo	ZNF692:HA	HaloTag ligand TMR
Gel21	14	ATF3:Halo	input			Figure S2 continued 5	ATF3:Halo		HaloTag ligand TMR
Gel21	15	GATA2:Halo	input			Figure S2 continued 5	GATA2:Halo		HaloTag ligand TMR
Gel21	16	Halo	input			Figure S2 continued 5	Halo		HaloTag ligand TMR
Gel22	1	bZIP53:HA	input			Figure S2 continued 5		bZIP53:HA	anti-HA antibody
Gel22	2	KAT7:HA	input			Figure S2 continued 5		KAT7:HA	anti-HA antibody
Gel22	3	PARK7:HA	input			Figure S2 continued 5		PARK7:HA	anti-HA antibody
Gel22	4	ZNF692:HA	input			Figure S2 continued 5		ZNF692:HA	anti-HA antibody
Gel22	5	bZIP63:Halo=bZIP53:HA	IP	Controls	Positive	Figure S2 continued 5	bZIP63:Halo	bZIP53:HA	anti-HA antibody
Gel22	6	Halo=bZIP53:HA	IP			Figure S2 continued 5	Halo	bZIP53:HA	anti-HA antibody
Gel22	7	ATF3:Halo=KAT7:HA	IP	HaloMS positive	Positive	Figure S2 continued 5	ATF3:Halo	KAT7:HA	anti-HA antibody
Gel22	8	Halo=KAT7:HA	IP			Figure S2 continued 5	Halo	KAT7:HA	anti-HA antibody
Gel22	9	ATF3:Halo=PARK7:HA	IP	HaloMS positive	Negative	Figure S2 continued 5	ATF3:Halo	PARK7:HA	anti-HA antibody
Gel22	10	Halo=PARK7:HA	IP			Figure S2 continued 5	Halo	PARK7:HA	anti-HA antibody
Gel22	11	GATA2:Halo=ZNF692:HA	IP	HaloMS positive	Negative	Figure S2 continued 5	GATA2:Halo	ZNF692:HA	anti-HA antibody
Gel22	12	Halo=ZNF692:HA	IP			Figure S2 continued 5	Halo	ZNF692:HA	anti-HA antibody
Gel23	1	marker	Marker			Figure S2 continued 5			HaloTag ligand TMR
Gel23	2	GST-Halo	Control (100ng)			Figure S2 continued 5			HaloTag ligand TMR
Gel23	3	bZIP63:Halo=bZIP53:HA	Supernatant			Figure S2 continued 5	bZIP63:Halo	bZIP53:HA	HaloTag ligand TMR
Gel23	4	Halo=bZIP53:HA	Supernatant			Figure S2 continued 5	Halo	bZIP53:HA	HaloTag ligand TMR
Gel23	5	CTNNA1:Halo=MAFG:HA	Supernatant			Figure S2 continued 5	CTNNA1:Halo	MAFG:HA	HaloTag ligand TMR
Gel23	6	Halo=MAFG:HA	Supernatant			Figure S2 continued 5	Halo	MAFG:HA	HaloTag ligand TMR
Gel23	7	bZIP63:Halo	input			Figure S2 continued 5	bZIP63:Halo		HaloTag ligand TMR
Gel23	8	CTNNA1:Halo	input			Figure S2 continued 5	CTNNA1:Halo		HaloTag ligand TMR
Gel23	9	Halo	input			Figure S2 continued 5	Halo		HaloTag ligand TMR
Gel23	10	CTNNA1:Halo=NR2F2:HA	Supernatant			Figure S2 continued 5	CTNNA1:Halo	NR2F2:HA	HaloTag ligand TMR
Gel23	11	Halo=NR2F2:HA	Supernatant			Figure S2 continued 5	Halo	NR2F2:HA	HaloTag ligand TMR
Gel23	12	ATF3:Halo=NR2F2:HA	Supernatant			Figure S2 continued 5	ATF3:Halo	NR2F2:HA	HaloTag ligand TMR
Gel23	13	Halo=NR2F2:HA	Supernatant			Figure S2 continued 5	Halo	NR2F2:HA	HaloTag ligand TMR
Gel23	14	CTNNA1:Halo	input			Figure S2 continued 5	CTNNA1:Halo		HaloTag ligand TMR
Gel23	15	ATF3:Halo	input			Figure S2 continued 5	ATF3:Halo		HaloTag ligand TMR
Gel23	16	Halo	input			Figure S2 continued 5	Halo		HaloTag ligand TMR
Gel24	1	bZIP53:HA	input			Figure S2 continued 5		bZIP53:HA	anti-HA antibody
Gel24	2	MAFG:HA	input			Figure S2 continued 5		MAFG:HA	anti-HA antibody
Gel24	3	NR2F2:HA	input			Figure S2 continued 5		NR2F2:HA	anti-HA antibody
Gel24	4	NR2F2:HA	input			Figure S2 continued 5		NR2F2:HA	anti-HA antibody
Gel24	5	bZIP63:Halo=bZIP53:HA	IP	Controls	Positive	Figure S2 continued 5	bZIP63:Halo	bZIP53:HA	anti-HA antibody
Gel24	6	Halo=bZIP53:HA	IP			Figure S2 continued 5	Halo	bZIP53:HA	anti-HA antibody
Gel24	7	CTNNA1:Halo=MAFG:HA	IP	HaloMS positive	Negative	Figure S2 continued 5	CTNNA1:Halo	MAFG:HA	anti-HA antibody
Gel24	8	Halo=MAFG:HA	IP			Figure S2 continued 5	Halo	MAFG:HA	anti-HA antibody
Gel24	9	CTNNA1:Halo=NR2F2:HA	IP	HaloMS positive	Negative	Figure S2 continued 5	CTNNA1:Halo	NR2F2:HA	anti-HA antibody
Gel24	10	Halo=NR2F2:HA	IP			Figure S2 continued 5	Halo	NR2F2:HA	anti-HA antibody
Gel24	11	ATF3:Halo=NR2F2:HA	IP	HaloMS negetive	Positive	Figure S2 continued 5	ATF3:Halo	NR2F2:HA	anti-HA antibody
Gel24	12	Halo=NR2F2:HA	IP			Figure S2 continued 5	Halo	NR2F2:HA	anti-HA antibody
Gel25	1	marker	Marker			Figure S2 continued 5			HaloTag ligand TMR
Gel25	2	GST-Halo	Control (100ng)			Figure S2 continued 5			HaloTag ligand TMR
Gel25	3	bZIP63:Halo=bZIP53:HA	Supernatant			Figure S2 continued 5	bZIP63:Halo	bZIP53:HA	HaloTag ligand TMR
Gel25	4	Halo=bZIP53:HA	Supernatant			Figure S2 continued 5	Halo	bZIP53:HA	HaloTag ligand TMR
Gel25	5	FOS:Halo=CHD3:HA	Supernatant			Figure S2 continued 5	FOS:Halo	CHD3:HA	HaloTag ligand TMR
Gel25	6	Halo=CHD3:HA	Supernatant			Figure S2 continued 5	Halo	CHD3:HA	HaloTag ligand TMR
Gel25	7	bZIP63:Halo	input			Figure S2 continued 5	bZIP63:Halo		HaloTag ligand TMR
Gel25	8	FOS:Halo	input			Figure S2 continued 5	FOS:Halo		HaloTag ligand TMR
Gel25	9	Halo	input			Figure S2 continued 5	Halo		HaloTag ligand TMR
Gel25	10	GATA2:Halo=KDM2A:HA	Supernatant			Figure S2 continued 5	GATA2:Halo	KDM2A:HA	HaloTag ligand TMR
Gel25	11	Halo=KDM2A:HA	Supernatant			Figure S2 continued 5	Halo	KDM2A:HA	HaloTag ligand TMR
Gel25	12	HDAC3:Halo=KDM2A:HA	Supernatant			Figure S2 continued 5	HDAC3:Halo	KDM2A:HA	HaloTag ligand TMR
Gel25	13	Halo=KDM2A:HA	Supernatant			Figure S2 continued 5	Halo	KDM2A:HA	HaloTag ligand TMR
Gel25	14	GATA2:Halo	input			Figure S2 continued 5	GATA2:Halo		HaloTag ligand TMR
Gel25	15	HDAC3:Halo	input			Figure S2 continued 5	HDAC3:Halo		HaloTag ligand TMR
Gel25	16	Halo	input			Figure S2 continued 5	Halo		HaloTag ligand TMR
Gel26	1	bZIP53:HA	input			Figure S2 continued 5		bZIP53:HA	anti-HA antibody
Gel26	2	CHD3:HA	input			Figure S2 continued 5		CHD3:HA	anti-HA antibody
Gel26	3	KDM2A:HA	input			Figure S2 continued 5		KDM2A:HA	anti-HA antibody
Gel26	4	KDM2A:HA	input			Figure S2 continued 5		KDM2A:HA	anti-HA antibody
Gel26	5	bZIP63:Halo=bZIP53:HA	IP	Controls	Positive	Figure S2 continued 5	bZIP63:Halo	bZIP53:HA	anti-HA antibody
Gel26	6	Halo=bZIP53:HA	IP			Figure S2 continued 5	Halo	bZIP53:HA	anti-HA antibody
Gel26	7	FOS:Halo=CHD3:HA	IP	HaloMS positive	Negative	Figure S2 continued 5	FOS:Halo	CHD3:HA	anti-HA antibody
Gel26	8	Halo=CHD3:HA	IP			Figure S2 continued 5	Halo	CHD3:HA	anti-HA antibody
Gel26	9	GATA2:Halo=KDM2A:HA	IP	HaloMS positive	Negative	Figure S2 continued 5	GATA2:Halo	KDM2A:HA	anti-HA antibody
Gel26	10	Halo=KDM2A:HA	IP			Figure S2 continued 5	Halo	KDM2A:HA	anti-HA antibody
Gel26	11	HDAC3:Halo=KDM2A:HA	IP	HaloMS positive	Negative	Figure S2 continued 5	HDAC3:Halo	KDM2A:HA	anti-HA antibody
Gel26	12	Halo=KDM2A:HA	IP			Figure S2 continued 5	Halo	KDM2A:HA	anti-HA antibody
