## Supplemental Tables for "Mapping adipocyte interactome networks by Halotag-enrichment-mass spectrometry": Table S9.xlsx

### Sheet: Table S9
Table S9. Related to Fig. 2C, 2D. Prediction of protein–protein interactions in the TF-HaloMS dataset by AlphaFold-Multimer. Class, the types of protein–protein interactions in afmPRS, afmRRS, and HaloMS. Best score(iptm+ptm), the highest prediction score among the five scores (models 1 to 5) obtained by AFM. Mean, the average of the five scores for model confidence. SD, the standard deviation fo…
A	Accession A	B	Accession B	Class	best score(iptm+ptm)	mean	sd	model1	model2	model3	model4	model5	Pull-down results	Reference	Figure IDs	Gels
AT1G07030		AT3G62420		afmRRS	0.292459	0.25934	0.0310059	0.206699	0.292459	0.249901	0.259152	0.288491	negative	14	Figure S3c in Ref14
AT1G07030		AT5G28770		afmRRS	0.292382	0.266349	0.0193453	0.242035	0.254026	0.285691	0.257611	0.292382	negative	14	Figure S3b in Ref14
AT1G12450		AT5G25220		afmRRS	0.242922	0.218712	0.0178967	0.213964	0.192518	0.210161	0.233995	0.242922	negative	14	Figure S3b in Ref14
AT1G24450		AT5G17490		afmRRS	0.360235	0.330081	0.0328507	0.360235	0.357063	0.323326	0.269935	0.339848	negative	14	Figure S3b in Ref14
AT1G49000		AT5G62380		afmRRS	0.319998	0.276478	0.0375611	0.223805	0.319998	0.317317	0.250245	0.271028	negative	14	Figure S3b in Ref14
AT1G49780		AT1G67710		afmRRS	0.388388	0.33011	0.0402145	0.288926	0.355527	0.388388	0.281985	0.335725	negative	14	Figure S3b in Ref14
AT1G62510		AT1G76920		afmRRS	0.350449	0.306181	0.0299923	0.261178	0.321017	0.350449	0.308959	0.289301	negative	14	Figure S3b in Ref14
AT1G79910		AT2G27050		afmRRS	0.376979	0.281599	0.0625069	0.195213	0.376979	0.239858	0.316644	0.279301	negative	14	Figure S3b in Ref14
AT2G02490		AT5G53950		afmRRS	0.336752	0.25565	0.0468939	0.224854	0.237103	0.336752	0.20357	0.275971	negative	14	Figure S3b in Ref14
AT2G05620		AT1G51600		afmRRS	0.310081	0.251562	0.0339632	0.211792	0.236117	0.310081	0.233826	0.265993	negative	14	Figure S3b in Ref14
AT2G14260		AT1G14920		afmRRS	0.339513	0.28573	0.0283074	0.339513	0.282422	0.274703	0.276089	0.255923	negative	14	Figure S3b in Ref14
AT2G14835		AT2G19430		afmRRS	0.472142	0.380824	0.0689545	0.472142	0.457946	0.328983	0.3235	0.321551	negative	14	Figure S3b in Ref14
AT5G64000		AT1G19350		afmRRS	0.46675	0.331175	0.0821919	0.46675	0.31474	0.371723	0.270473	0.23219	negative	14	Figure S3c in Ref14
AT1G06470		AT3G16770		afmRRS	0.458507	0.411937	0.0262004	0.458507	0.405011	0.39574	0.418628	0.381797	positive	14	Figure S3b in Ref14
AT5G64000		AT1G19350		afmRRS	0.46675	0.331175	0.0821919	0.46675	0.31474	0.371723	0.270473	0.23219	positive	14	Figure S3b in Ref14
AT1G13260		AT2G44050		afmRRS	0.371601	0.306078	0.0606317	0.192809	0.314126	0.311698	0.371601	0.340158	negative	14	Figure S3c in Ref14
AT1G13260		AT3G59990		afmRRS	0.555295	0.417143	0.120481	0.282387	0.520746	0.46079	0.266496	0.555295	negative	14	Figure S3b in Ref14
AT1G13260		AT3G59990		afmRRS	0.555295	0.417143	0.120481	0.282387	0.520746	0.46079	0.266496	0.555295	negative	14	Figure S3b in Ref14
AT1G15750		AT5G62280		afmRRS	0.290003	0.231414	0.0294252	0.221155	0.217984	0.212989	0.214937	0.290003	negative	14	Figure S3b in Ref14
AT1G19350		AT3G03880		afmRRS	0.196505	0.173021	0.0225067	0.181099	0.183185	0.130454	0.196505	0.173862	negative	14	Figure S3c in Ref14
AT1G19350		AT5G64000		afmRRS	0.470909	0.376567	0.0903466	0.470909	0.469442	0.401446	0.261173	0.279863	negative	14	Figure S3c in Ref14
AT1G25560		AT1G76580		afmRRS	0.347537	0.285238	0.0349343	0.266389	0.242329	0.347537	0.288447	0.281487	negative	14	Figure S3b in Ref14
AT1G32640		AT2G44050		afmRRS	0.327062	0.272607	0.0321182	0.237274	0.279999	0.275753	0.242948	0.327062	negative	14	Figure S3c in Ref14
AT1G32640		AT4G12960		afmRRS	0.312959	0.268928	0.0315472	0.272897	0.312959	0.285983	0.25393	0.21887	negative	14	Figure S3b in Ref14
AT1G32640		AT5G62280		afmRRS	0.329264	0.27149	0.0419268	0.22346	0.248988	0.329264	0.242113	0.313624	negative	14	Figure S3c in Ref14
AT1G51600		AT5G62280		afmRRS	0.519121	0.390087	0.083422	0.394658	0.255679	0.39595	0.519121	0.385025	negative	14	Figure S3c in Ref14
AT1G66350		AT2G39660		afmRRS	0.29238	0.27126	0.0174278	0.249867	0.291598	0.261283	0.261172	0.29238	negative	14	Figure S3b in Ref14
AT1G68050		AT3G17840		afmRRS	0.362453	0.28739	0.038292	0.282924	0.263267	0.261402	0.266903	0.362453	negative	14	Figure S3b in Ref14
AT1G68840		AT3G26840		afmRRS	0.36198	0.335031	0.0301449	0.356098	0.314089	0.36198	0.285657	0.357329	negative	14	Figure S3b in Ref14
AT1G71930		AT2G37790		afmRRS	0.562112	0.367713	0.0978427	0.324181	0.306713	0.337287	0.562112	0.308274	negative	14	Figure S3b in Ref14
AT1G75080		AT2G44050		afmRRS	0.245498	0.23501	0.00746149	0.245498	0.223331	0.231196	0.235951	0.239075	negative	14	Figure S3c in Ref14
AT1G75080		AT3G27290		afmRRS	0.296131	0.241303	0.03208	0.222197	0.259384	0.214161	0.296131	0.214641	negative	14	Figure S3b in Ref14
AT1G75080		AT5G62280		afmRRS	0.401311	0.282458	0.0595061	0.401311	0.257087	0.252847	0.253565	0.247479	negative	14	Figure S3c in Ref14
AT2G01570		AT2G36355		afmRRS	0.288116	0.255628	0.0226743	0.230856	0.238368	0.243696	0.288116	0.277105	negative	14	Figure S3b in Ref14
AT2G01760		AT3G46690		afmRRS	0.650974	0.424853	0.132545	0.650974	0.297046	0.323193	0.497359	0.355691	negative	14	Figure S3b in Ref14
AT2G18300		AT3G01130		afmRRS	0.395345	0.348186	0.0246329	0.395345	0.338172	0.324131	0.346399	0.336882	negative	14	Figure S3b in Ref14
AT2G32950		AT4G04610		afmRRS	0.295354	0.250644	0.0234346	0.234107	0.233341	0.237626	0.252791	0.295354	negative	14	Figure S3b in Ref14
AT2G33860		AT4G37000		afmRRS	0.630146	0.337628	0.148093	0.284725	0.28942	0.259946	0.2239	0.630146	negative	14	Figure S3b in Ref14
AT2G36270		AT4G15660		afmRRS	0.340304	0.262673	0.0407589	0.250395	0.23107	0.229052	0.262545	0.340304	negative	14	Figure S3b in Ref14
AT2G36270		AT5G62280		afmRRS	0.592009	0.442974	0.152123	0.57565	0.520016	0.592009	0.316539	0.210655	negative	14	Figure S3c in Ref14
AT2G43010		AT4G09010		afmRRS	0.511087	0.456772	0.0849084	0.494891	0.49128	0.511087	0.499123	0.28748	negative	14	Figure S3b in Ref14
AT3G16770		AT5G62280		afmRRS	0.57476	0.449344	0.0854477	0.403526	0.323747	0.502719	0.441966	0.57476	negative	14	Figure S3c in Ref14
AT3G20770		AT5G27560		afmRRS	0.365105	0.311151	0.0502621	0.346226	0.285167	0.225649	0.333608	0.365105	negative	14	Figure S3b in Ref14
AT3G21175		AT4G30820		afmRRS	0.202404	0.18838	0.0125931	0.186396	0.202404	0.168936	0.201748	0.182416	negative	14	Figure S3b in Ref14
AT3G21510		AT2G43370		afmRRS	0.841701	0.407979	0.229369	0.841701	0.432848	0.243509	0.21612	0.305716	negative	14	Figure S3b in Ref14
AT3G51920		AT5G07590		afmRRS	0.307982	0.299356	0.00671543	0.294057	0.307982	0.301085	0.304149	0.289505	negative	14	Figure S3b in Ref14
AT3G59220		AT4G23885		afmRRS	0.558445	0.507201	0.0395775	0.456193	0.545904	0.558445	0.474538	0.500926	negative	14	Figure S3b in Ref14
AT3G61830		AT5G05530		afmRRS	0.408229	0.360342	0.0267806	0.358992	0.339896	0.330979	0.363615	0.408229	negative	14	Figure S3b in Ref14
AT3G62420		AT4G34840		afmRRS	0.274541	0.256151	0.0151137	0.272757	0.245172	0.251862	0.236421	0.274541	negative	14	Figure S3b in Ref14
AT4G04020		AT2G43430		afmRRS	0.504362	0.320406	0.107724	0.504362	0.309508	0.224654	0.204594	0.358912	negative	14	Figure S3b in Ref14
AT4G14560		AT2G21330		afmRRS	0.338383	0.30837	0.0290685	0.252851	0.338383	0.31794	0.319741	0.312938	negative	14	Figure S3b in Ref14
AT4G16780		AT5G57550		afmRRS	0.407017	0.363861	0.0472778	0.286137	0.40115	0.407017	0.331856	0.393147	negative	14	Figure S3b in Ref14
AT4G30080		AT2G44050		afmRRS	0.383395	0.331526	0.0364335	0.27455	0.320955	0.324104	0.354624	0.383395	negative	14	Figure S3a in Ref14
AT4G30080		AT3G03880		afmRRS	0.317902	0.292984	0.0256267	0.259446	0.311919	0.311557	0.317902	0.264097	negative	14	Figure S3b in Ref14
AT4G30080		AT5G64000		afmRRS	0.572127	0.362686	0.107067	0.325777	0.305535	0.337906	0.572127	0.272084	negative	14	Figure S3c in Ref14
AT4G31920		AT4G31300		afmRRS	0.394743	0.358926	0.0283473	0.374113	0.359929	0.356913	0.394743	0.308933	negative	14	Figure S3b in Ref14
AT4G37790		AT3G45590		afmRRS	0.394982	0.373798	0.0156491	0.359648	0.352449	0.383892	0.394982	0.378018	negative	14	Figure S3b in Ref14
AT5G03280		AT5G07580		afmRRS	0.355648	0.298397	0.0355724	0.316888	0.288468	0.280377	0.250605	0.355648	negative	14	Figure S3b in Ref14
AT5G20730		AT5G65430		afmRRS	0.676706	0.374317	0.152216	0.676706	0.324251	0.311304	0.277084	0.282241	negative	14	Figure S3b in Ref14
AT5G21274		AT2G35120		afmRRS	0.381345	0.34434	0.041696	0.378135	0.330648	0.269078	0.381345	0.362492	negative	14	Figure S3b in Ref14
AT5G28770		AT3G03880		afmRRS	0.258471	0.204084	0.0298942	0.172218	0.199037	0.182762	0.207929	0.258471	negative	14	Figure S3c in Ref14
AT5G28770		AT4G34840		afmRRS	0.275507	0.257353	0.00948474	0.254152	0.25709	0.249001	0.251015	0.275507	negative	14	Figure S3c in Ref14
AT5G28770		AT5G64000		afmRRS	0.302406	0.282779	0.015452	0.265543	0.302406	0.300287	0.270956	0.274704	negative	14	Figure S3c in Ref14
AT5G42190		AT3G16400		afmRRS	0.458956	0.357608	0.0612665	0.334839	0.309834	0.393299	0.291111	0.458956	negative	14	Figure S3b in Ref14
AT5G57050		AT2G37940		afmRRS	0.268617	0.246906	0.0162076	0.259899	0.268617	0.241848	0.221879	0.242289	negative	14	Figure S3b in Ref14
AT5G62380		AT2G44050		afmRRS	0.320512	0.273488	0.0320214	0.254845	0.287173	0.279805	0.225106	0.320512	negative	14	Figure S3c in Ref14
AT5G62380		AT5G62280		afmRRS	0.455722	0.388542	0.0435372	0.360765	0.455722	0.369021	0.421109	0.336092	negative	14	Figure S3c in Ref14
AT5G65210		AT2G44050		afmRRS	0.361871	0.325518	0.0387693	0.326825	0.341476	0.346144	0.251275	0.361871	negative	14	Figure S3b in Ref14
AT5G65210		AT5G62280		afmRRS	0.576558	0.457703	0.0698872	0.419726	0.406554	0.576558	0.389014	0.496664	negative	14	Figure S3c in Ref14
AT5G65210		AT5G64000		afmRRS	0.710277	0.498219	0.152724	0.371583	0.351782	0.655832	0.710277	0.401618	negative	14	Figure S3c in Ref14
AT1G19350		AT5G64000		afmRRS	0.470909	0.376567	0.0903466	0.470909	0.469442	0.401446	0.261173	0.279863	positive	14	Figure S3b in Ref14
Halo		AT1G76580		afmRRS	0.303017	0.262702	0.0210095	0.246862	0.255136	0.246166	0.26233	0.303017
Halo		AT2G21330		afmRRS	0.288913	0.269679	0.0121001	0.275773	0.288913	0.254201	0.269047	0.260459
Halo		AT2G35120		afmRRS	0.766169	0.518106	0.154599	0.406713	0.506279	0.766169	0.318519	0.592848
Halo		AT2G36355		afmRRS	0.338081	0.317651	0.0147674	0.312158	0.324489	0.32016	0.293366	0.338081
Halo		AT2G37790		afmRRS	0.413751	0.351708	0.0357199	0.330252	0.413751	0.339823	0.309819	0.364897
Halo		AT2G37940		afmRRS	0.267869	0.250682	0.0195832	0.265841	0.267869	0.262504	0.216826	0.24037
Halo		AT2G39660		afmRRS	0.733078	0.554805	0.173442	0.352339	0.335677	0.679406	0.733078	0.673526
Halo		AT2G43370		afmRRS	0.557316	0.363281	0.118328	0.557316	0.306049	0.340789	0.201142	0.411107
Halo		AT2G43430		afmRRS	0.591434	0.463686	0.0815239	0.35422	0.490319	0.401164	0.481295	0.591434
Halo		AT2G44050		afmRRS	0.336563	0.317804	0.0224118	0.302778	0.333234	0.335718	0.280726	0.336563
Halo		AT3G01130		afmRRS	0.453948	0.428168	0.0240349	0.452276	0.399434	0.434812	0.453948	0.400369
Halo		AT3G03880		afmRRS	0.366846	0.330981	0.0312944	0.350415	0.366846	0.345182	0.313782	0.278681
Halo		AT3G16400		afmRRS	0.350644	0.290625	0.0347781	0.280441	0.261117	0.305604	0.255319	0.350644
Halo		AT3G17840		afmRRS	0.574502	0.467819	0.0582086	0.454907	0.44823	0.397128	0.464328	0.574502
Halo		AT3G26840		afmRRS	0.49951	0.320176	0.0938719	0.49951	0.301347	0.299657	0.224437	0.275932
Halo		AT3G27290		afmRRS	0.567757	0.389047	0.100615	0.320669	0.418389	0.567757	0.278045	0.360372
Halo		AT3G45590		afmRRS	0.550636	0.33936	0.110288	0.317816	0.316705	0.280779	0.230867	0.550636
Halo		AT3G46690		afmRRS	0.515413	0.470463	0.054579	0.514312	0.514995	0.410081	0.397512	0.515413
Halo		AT3G59990		afmRRS	0.34228	0.253221	0.0469548	0.247787	0.34228	0.245734	0.222497	0.207804
Halo		AT5G07590		afmRRS	0.305423	0.245134	0.0337738	0.214201	0.305423	0.255005	0.214456	0.236583
Halo		AT5G07580		afmRRS	0.365186	0.332788	0.0222459	0.343642	0.313319	0.338856	0.302937	0.365186
Halo		AT4G04610		afmRRS	0.367662	0.27927	0.0452858	0.261474	0.240393	0.367662	0.256002	0.270819
Halo		AT4G09010		afmRRS	0.369305	0.308966	0.0557328	0.368599	0.369305	0.300803	0.221308	0.284816
Halo		AT5G05530		afmRRS	0.371262	0.325371	0.0322594	0.32734	0.312753	0.27374	0.371262	0.341758
Halo		AT5G65430		afmRRS	0.385217	0.348231	0.0265731	0.316701	0.372472	0.34175	0.325017	0.385217
Halo		AT5G62280		afmRRS	0.388756	0.334801	0.0578614	0.297936	0.376976	0.372007	0.238331	0.388756
Halo		AT4G30820		afmRRS	0.405438	0.347847	0.0330041	0.405438	0.360184	0.33496	0.328934	0.30972
Halo		AT5G57550		afmRRS	0.411201	0.301217	0.0670942	0.411201	0.318453	0.252712	0.21357	0.310149
Halo		AT4G31300		afmRRS	0.42353	0.390864	0.0186723	0.374751	0.387487	0.42353	0.396892	0.371659
Halo		AT4G23885		afmRRS	0.466616	0.422538	0.0355261	0.426767	0.447826	0.466616	0.408127	0.363355
Halo		AT4G15660		afmRRS	0.488361	0.454576	0.0293841	0.429942	0.41102	0.465455	0.488361	0.478101
Halo		AT4G34840		afmRRS	0.489417	0.426484	0.0490738	0.482119	0.393962	0.372835	0.394088	0.489417
Halo		AT4G37000		afmRRS	0.493157	0.354176	0.0716787	0.333066	0.493157	0.31835	0.33844	0.287867
Halo		AT4G12960		afmRRS	0.663466	0.506509	0.153563	0.663466	0.633021	0.292279	0.351523	0.592254
Halo		AT5G64000		afmRRS	0.717367	0.498261	0.156867	0.304648	0.521349	0.717367	0.340124	0.607817
Halo		AT5G27560		afmRRS	0.856839	0.442619	0.256584	0.277212	0.232396	0.216805	0.856839	0.629843
AT1G28490		AT1G16240		afmPRS	0.230123	0.215967	0.00958583	0.212993	0.221312	0.201182	0.230123	0.214222	negative	14	Figure S3a in Ref14
AT1G64280		AT1G22070		afmPRS	0.314137	0.290266	0.0218348	0.283013	0.312886	0.255157	0.286136	0.314137	positive	14	Figure S3a in Ref14
AT2G22640		AT2G22640		afmPRS	0.671592	0.640501	0.0206502	0.636848	0.609329	0.651682	0.633053	0.671592	negative	14	Figure S3a in Ref14
AT2G25490		AT1G75950		afmPRS	0.893178	0.888539	0.00432941	0.892345	0.893178	0.883694	0.883013	0.890466	positive	14	Figure S3a in Ref14
AT2G26650		AT1G30270		afmPRS	0.356064	0.299856	0.0282838	0.288267	0.28315	0.290236	0.281563	0.356064	positive	14	Figure S3a in Ref14
AT2G32950		AT1G53090		afmPRS	0.703031	0.675593	0.0176369	0.68455	0.665128	0.674388	0.650869	0.703031	positive	14	Figure S3a in Ref14
AT2G35940		AT2G35940		afmPRS	0.255066	0.224947	0.0166217	0.222129	0.255066	0.204055	0.21959	0.223895	negative	14	Figure S3a in Ref14
AT3G15210		AT2G45640		afmPRS	0.361895	0.272309	0.0521668	0.292275	0.361895	0.262924	0.215987	0.228465	negative	14	Figure S3a in Ref14
AT3G18690		AT2G30250		afmPRS	0.481942	0.416267	0.0731748	0.274264	0.429918	0.456094	0.481942	0.439118	positive	14	Figure S3a in Ref14
AT3G26744		AT2G39810		afmPRS	0.433532	0.357351	0.0384644	0.34782	0.338041	0.33148	0.335884	0.433532	negative	14	Figure S3a in Ref14
AT3G50630		AT3G48750		afmPRS	0.667079	0.510949	0.146324	0.382253	0.534048	0.667079	0.306374	0.664993	negative	14	Figure S3a in Ref14
AT3G57040		AT3G21510		afmPRS	0.868107	0.855567	0.0121941	0.85819	0.836348	0.867639	0.868107	0.847552	positive	14	Figure S3a in Ref14
AT3G61060		AT1G75950		afmPRS	0.906353	0.903308	0.00329108	0.906353	0.905212	0.899071	0.906347	0.899556	positive	14	Figure S3a in Ref14
AT3G62980		AT1G75950		afmPRS	0.908961	0.900553	0.00643327	0.890034	0.900316	0.908961	0.905101	0.898354	positive	14	Figure S3a in Ref14
AT4G01370		AT3G18690		afmPRS	0.784221	0.671648	0.120325	0.760095	0.573188	0.484461	0.756274	0.784221	positive	14	Figure S3a in Ref14
AT4G02440		AT1G75950		afmPRS	0.900628	0.89534	0.00633397	0.894446	0.900628	0.900516	0.8976	0.883511	negative	14	Figure S3a in Ref14
AT4G02640		AT3G62420		afmPRS	0.703974	0.699342	0.00343813	0.702233	0.699029	0.694472	0.697003	0.703974	positive	14	Figure S3a in Ref14
AT4G03190		AT1G75950		afmPRS	0.90721	0.902225	0.00439326	0.894623	0.90721	0.905848	0.901373	0.902073	positive	14	Figure S3a in Ref14
AT4G14560		AT4G14560		afmPRS	0.232314	0.170712	0.0361369	0.137126	0.187179	0.232314	0.161622	0.135318	positive	14	Figure S3a in Ref14
AT4G16420		AT3G54610		afmPRS	0.665765	0.65232	0.0135548	0.630611	0.663711	0.665765	0.65888	0.642633	negative	14	Figure S3a in Ref14
AT4G24210		AT1G14920		afmPRS	0.751849	0.745739	0.00546726	0.750802	0.737651	0.751849	0.747052	0.741341	positive	14	Figure S3a in Ref14
AT4G30960		AT4G26570		afmPRS	0.808758	0.798627	0.00876819	0.803695	0.787794	0.788407	0.804484	0.808758	negative	14	Figure S3a in Ref14
AT4G31800		AT2G25000		afmPRS	0.423127	0.361397	0.032673	0.337255	0.345108	0.335714	0.423127	0.365782	positive	14	Figure S3a in Ref14
AT4G31800		AT1G80840		afmPRS	0.439735	0.356918	0.0517946	0.309175	0.394395	0.439735	0.331579	0.309708	positive	14	Figure S3a in Ref14
AT4G38430		AT3G51300		afmPRS	0.858433	0.821552	0.0237493	0.827139	0.829928	0.790388	0.801871	0.858433	negative	14	Figure S3a in Ref14
AT5G01410		AT3G16050		afmPRS	0.797839	0.595694	0.157668	0.63163	0.714542	0.463687	0.797839	0.37077	positive	14	Figure S3a in Ref14
AT5G04510		AT4G26610		afmPRS	0.434732	0.380719	0.0497226	0.406827	0.383557	0.434732	0.390783	0.287696	positive	14	Figure S3a in Ref14
AT5G04510		AT3G12690		afmPRS	0.469912	0.398713	0.084648	0.464209	0.468545	0.469912	0.283959	0.30694	positive	14	Figure S3a in Ref14
AT5G06310		AT1G49950		afmPRS	0.347151	0.292829	0.031125	0.274903	0.347151	0.304376	0.256837	0.280874	negative	14	Figure S3a in Ref14
AT5G06950		AT1G64280		afmPRS	0.399839	0.293744	0.0575534	0.273502	0.284194	0.28636	0.399839	0.224822	negative	14	Figure S3a in Ref14
AT5G16320		AT1G30970		afmPRS	0.33861	0.295543	0.0351539	0.239076	0.33861	0.274359	0.306172	0.319499	negative	14	Figure S3a in Ref14
AT5G16490		AT3G51300		afmPRS	0.819707	0.804127	0.0127509	0.781758	0.819707	0.812304	0.804427	0.802442	positive	14	Figure S3a in Ref14
AT5G20810		AT3G43810		afmPRS	0.175323	0.168617	0.00544837	0.175323	0.159479	0.17272	0.168712	0.166852	positive	14	Figure S3a in Ref14
AT5G21274		AT5G20810		afmPRS	0.606884	0.384637	0.164991	0.606884	0.15756	0.486892	0.435798	0.236048	positive	14	Figure S3a in Ref14
AT5G28770		AT3G62420		afmPRS	0.703278	0.699415	0.00258616	0.700193	0.695245	0.699631	0.698726	0.703278	positive	14	Figure S3a in Ref14
AT5G39510		AT5G11710		afmPRS	0.205577	0.192335	0.00883872	0.179368	0.186693	0.205577	0.195679	0.194361	negative	14	Figure S3a in Ref14
AT5G42190		AT2G25490		afmPRS	0.874685	0.863204	0.00826847	0.874685	0.869283	0.864192	0.854199	0.853664	negative	14	Figure S3a in Ref14
AT5G42190		AT4G02440		afmPRS	0.879341	0.874128	0.00375098	0.87147	0.876147	0.875125	0.879341	0.868557	negative	14	Figure S3a in Ref14
AT5G42190		AT3G61060		afmPRS	0.88526	0.876121	0.00557956	0.878271	0.88526	0.868748	0.87582	0.872507	positive	14	Figure S3a in Ref14
AT5G42190		AT1G68050		afmPRS	0.86798	0.861828	0.0042615	0.859577	0.860951	0.864927	0.855703	0.86798	positive	14	Figure S3a in Ref14
AT5G47750		AT5G04510		afmPRS	0.454888	0.411787	0.0334386	0.436748	0.407543	0.454888	0.402852	0.356904	positive	14	Figure S3a in Ref14
AT5G55990		AT5G01820		afmPRS	0.835053	0.820159	0.0126276	0.826283	0.835053	0.797629	0.824736	0.817096	positive	14	Figure S3a in Ref14
AT5G56280		AT1G22920		afmPRS	0.796663	0.781871	0.00966544	0.796663	0.770564	0.778698	0.789141	0.774287	positive	14	Figure S3a in Ref14
AT5G57050		AT4G04020		afmPRS	0.554255	0.337744	0.111524	0.252492	0.333086	0.272521	0.276363	0.554255	positive	14	Figure S3a in Ref14
AT5G57900		AT1G75950		afmPRS	0.901776	0.896413	0.00321936	0.895505	0.897443	0.895421	0.901776	0.89192	positive	14	Figure S3a in Ref14
AT5G63110		AT2G39940		afmPRS	0.35551	0.318028	0.0279901	0.317867	0.35551	0.338153	0.274186	0.304422	negative	14	Figure S3a in Ref14
AT5G64920		AT2G32950		afmPRS	0.406019	0.342482	0.0349947	0.317522	0.322095	0.35439	0.312386	0.406019	positive	14	Figure S3a in Ref14
AT5G67250		AT1G75950		afmPRS	0.907046	0.896348	0.0090968	0.896449	0.907046	0.90149	0.896916	0.879839	positive	14	Figure S3a in Ref14
Halo		AT1G14920		afmPRS	0.438399	0.328101	0.0700674	0.30497	0.377735	0.256121	0.263279	0.438399
Halo		AT1G16240		afmPRS	0.376734	0.322405	0.036877	0.300643	0.354905	0.376734	0.279842	0.299899
Halo		AT1G22070		afmPRS	0.426771	0.38418	0.0307612	0.394103	0.426771	0.373451	0.333033	0.393541
Halo		AT1G22920		afmPRS	0.289179	0.272711	0.0156238	0.286858	0.289179	0.246813	0.276154	0.264551
Halo		AT1G30270		afmPRS	0.401243	0.354924	0.0298845	0.331786	0.401243	0.351033	0.373416	0.317141
Halo		AT1G30970		afmPRS	0.541649	0.420196	0.0876678	0.341793	0.409724	0.312009	0.495802	0.541649
Halo		AT1G49950		afmPRS	0.643121	0.532934	0.0935079	0.555126	0.643121	0.596696	0.372479	0.497248
Halo		AT1G53090		afmPRS	0.31611	0.266348	0.0316412	0.251791	0.31611	0.236575	0.237019	0.290244
Halo		AT1G64280		afmPRS	0.300871	0.253208	0.0281638	0.231507	0.300871	0.265949	0.221367	0.246345
Halo		AT1G68050		afmPRS	0.333402	0.304462	0.0240536	0.291007	0.333402	0.264719	0.316059	0.317122
Halo		AT1G75950		afmPRS	0.427197	0.370897	0.0365253	0.313472	0.363845	0.427197	0.36724	0.382733
Halo		AT1G80840		afmPRS	0.424509	0.392531	0.0187127	0.379954	0.381346	0.402762	0.424509	0.374085
Halo		AT2G22640		afmPRS	0.38638	0.339139	0.0320829	0.360005	0.338839	0.38638	0.314737	0.295735
Halo		AT2G25000		afmPRS	0.379499	0.355097	0.0192048	0.360465	0.379499	0.357906	0.320351	0.357265
Halo		AT2G25490		afmPRS	0.347131	0.325239	0.0166337	0.314771	0.34053	0.301785	0.321975	0.347131
Halo		AT2G30250		afmPRS	0.428995	0.345375	0.0499168	0.329947	0.428995	0.369899	0.286197	0.311839
Halo		AT2G32950		afmPRS	0.359316	0.314458	0.0421086	0.351207	0.275887	0.359316	0.253639	0.332241
Halo		AT2G35940		afmPRS	0.354015	0.313548	0.0279593	0.271978	0.298274	0.331107	0.354015	0.312366
Halo		AT2G39810		afmPRS	0.479251	0.33147	0.0793126	0.307778	0.338505	0.479251	0.251669	0.280146
Halo		AT2G39940		afmPRS	0.360918	0.294496	0.0402977	0.26053	0.360918	0.315719	0.285859	0.249452
Halo		AT2G45640		afmPRS	0.369375	0.342536	0.0162059	0.369375	0.345034	0.344648	0.320193	0.33343
Halo		AT3G12690		afmPRS	0.315226	0.263284	0.032272	0.227865	0.254543	0.283355	0.235432	0.315226
Halo		AT3G16050		afmPRS	0.548658	0.429371	0.101535	0.548658	0.516956	0.370513	0.268106	0.442621
Halo		AT3G18690		afmPRS	0.458112	0.412722	0.03232	0.458112	0.427611	0.358855	0.412584	0.40645
Halo		AT3G21510		afmPRS	0.394749	0.335694	0.0573713	0.30361	0.38781	0.240938	0.351364	0.394749
Halo		AT3G43810		afmPRS	0.292142	0.279035	0.011776	0.288843	0.284179	0.292142	0.266615	0.263393
Halo		AT3G48750		afmPRS	0.408976	0.313319	0.0541014	0.309977	0.286522	0.31668	0.408976	0.244442
Halo		AT3G51300		afmPRS	0.504601	0.375778	0.0789697	0.373529	0.407114	0.320601	0.273045	0.504601
Halo		AT3G54610		afmPRS	0.737135	0.456861	0.161551	0.274655	0.737135	0.398848	0.351473	0.522193
Halo		AT3G61060		afmPRS	0.383823	0.326884	0.0344897	0.383823	0.33949	0.310191	0.321332	0.279584
Halo		AT3G62420		afmPRS	0.313724	0.278625	0.0209948	0.268941	0.290578	0.255632	0.26425	0.313724
Halo		AT4G02440		afmPRS	0.473911	0.405415	0.0428189	0.409424	0.391137	0.340521	0.412082	0.473911
Halo		AT4G04020		afmPRS	0.397637	0.315631	0.0424883	0.304527	0.28928	0.277683	0.30903	0.397637
Halo		AT4G14560		afmPRS	0.403427	0.376239	0.0275032	0.34545	0.397311	0.394874	0.340133	0.403427
Halo		AT4G26570		afmPRS	0.329267	0.306641	0.0224022	0.323439	0.321533	0.329267	0.282494	0.276469
Halo		AT4G26610		afmPRS	0.336027	0.263459	0.0383451	0.257274	0.230199	0.260907	0.232887	0.336027
Halo		AT5G01820		afmPRS	0.457129	0.383644	0.0798802	0.355393	0.44072	0.457129	0.239713	0.425264
Halo		AT5G04510		afmPRS	0.780167	0.545361	0.201488	0.780167	0.583629	0.262995	0.367503	0.732511
Halo		AT5G11710		afmPRS	0.490988	0.405886	0.0674453	0.345726	0.474835	0.395826	0.322055	0.490988
Halo		AT5G20810		afmPRS	0.414455	0.378335	0.0313286	0.414455	0.375544	0.350049	0.338517	0.413111
ATF3	P18847	MAFG	O15525	HaloMS	0.611302	0.605122	0.00566151	0.608111	0.601519	0.595832	0.611302	0.608846	posi	This study	Figure S3	Gel02
FOS	P01100	JUN	P05412	HaloMS	0.416522	0.400234	0.0102146	0.40141	0.416522	0.389053	0.389667	0.404519	posi(cont)	This study	Figure S3	Gel02
JUNB	P17275	MAFG	O15525	HaloMS	0.614136	0.608796	0.00416384	0.610393	0.614136	0.610893	0.601997	0.606561	nega	This study	Figure S3	Gel02
ATF4	P18848	TRAFD1	O14545	HaloMS	0.253082	0.229702	0.0153194	0.224772	0.220363	0.209756	0.240539	0.253082	nega	This study	Figure S3	Gel04
FOS	P01100	USF1	P22415	HaloMS	0.382404	0.330147	0.072812	0.348233	0.376885	0.382404	0.356493	0.186719	posi	This study	Figure S3	Gel04
GATA2	P23769	USF1	P22415	HaloMS	0.326676	0.267301	0.0533465	0.208637	0.326676	0.200419	0.283068	0.317704	posi	This study	Figure S3	Gel04
ATF3	P18847	EED	A0A5F9ZI63	HaloMS	0.354192	0.325475	0.0342636	0.34718	0.262182	0.354192	0.347488	0.31633	nega	This study	Figure S3	Gel06
ATF3	P18847	USF1	P22415	HaloMS	0.506558	0.434582	0.0661869	0.317638	0.506558	0.437481	0.422802	0.488432	nega	This study	Figure S3	Gel06
FOS	P01100	EED	A0A5F9ZI63	HaloMS	0.453256	0.392194	0.0356537	0.386548	0.384265	0.394957	0.453256	0.341945	nega	This study	Figure S3	Gel06
ATF3	P18847	TOP2B	Q02880	HaloMS	0.324056	0.296617	0.0161892	0.296996	0.294538	0.273216	0.294277	0.324056	nega	This study	Figure S3	Gel08
FOS	P01100	BTBD9	Q96Q07	HaloMS	0.338054	0.323405	0.0118612	0.323452	0.335126	0.309066	0.311327	0.338054	posi(<threshold)	This study	Figure S3	Gel10
FOS	P01100	NR2F2	P24468	HaloMS	0.399745	0.341238	0.0422617	0.285563	0.350902	0.368428	0.301554	0.399745	posi	This study	Figure S3	Gel12
SQSTM1	Q13501	KAT7	O95251	HaloMS	0.332065	0.307152	0.0157591	0.31725	0.291972	0.290451	0.304023	0.332065	nega	This study	Figure S3	Gel12
TSC22D3	Q99576	NR2F2	P24468	HaloMS	0.284773	0.244085	0.0246778	0.219359	0.243356	0.254655	0.21828	0.284773	nega	This study	Figure S3	Gel12
CASP3	P42574	ARHGDIA	J3KRY1	HaloMS	0.411091	0.361133	0.0413574	0.397405	0.411091	0.297408	0.364485	0.335275	nega	This study	Figure S3	Gel14
CTNNA1	P35221	BTBD9	Q96Q07	HaloMS	0.423105	0.274502	0.0764426	0.268058	0.236308	0.233245	0.211796	0.423105	posi	This study	Figure S3	Gel14
CTNNA1	P35221	NIPSNAP1	Q9BPW8	HaloMS	0.274764	0.264783	0.00829585	0.256454	0.272794	0.254284	0.274764	0.265622	nega	This study	Figure S3	Gel16
FOS	P01100	NIPSNAP1	Q9BPW8	HaloMS	0.401354	0.344623	0.033401	0.350867	0.401354	0.344895	0.30034	0.325657	nega	This study	Figure S3	Gel16
SQSTM1	Q13501	TRAFD1	O14545	HaloMS	0.231367	0.196298	0.0182476	0.183628	0.231367	0.196248	0.188645	0.181602	nega	This study	Figure S3	Gel16
FOS	P01100	ZNF512	Q96ME7	HaloMS	0.269507	0.219864	0.0280735	0.194402	0.269507	0.197534	0.206142	0.231734	nega	This study	Figure S3	Gel18
JUNB	P17275	ATF7	P17544	HaloMS	0.371228	0.357677	0.00796171	0.354426	0.355636	0.347048	0.360048	0.371228	nega	This study	Figure S3	Gel18
JUNB	P17275	CREB5	Q02930	HaloMS	0.384349	0.37159	0.0132753	0.348581	0.382612	0.376998	0.384349	0.36541	nega	This study	Figure S3	Gel18
GATA2	P23769	ZFP2	Q6ZN57	HaloMS	0.284508	0.248646	0.0220416	0.242295	0.236645	0.219823	0.259957	0.284508	nega	This study	Figure S3	Gel20
GATA2	P23769	KAT7	O95251	HaloMS	0.38197	0.344723	0.0256057	0.325645	0.38197	0.30803	0.356109	0.351862	nega	This study	Figure S3	Gel20
JUNB	P17275	BTBD9	Q96Q07	HaloMS	0.375726	0.329196	0.0259515	0.375726	0.3386	0.31742	0.306667	0.307569	nega	This study	Figure S3	Gel20
ATF3	P18847	PARK7	Q99497	HaloMS	0.261034	0.229245	0.0173089	0.223663	0.23256	0.261034	0.216656	0.21231	nega	This study	Figure S3	Gel22
ATF3	P18847	KAT7	O95251	HaloMS	0.334562	0.293166	0.0305955	0.319726	0.334562	0.249305	0.276256	0.28598	posi	This study	Figure S3	Gel22
GATA2	P23769	ZNF692	Q9BU19	HaloMS	0.321634	0.251185	0.0446441	0.26384	0.321634	0.182335	0.243579	0.244538	nega	This study	Figure S3	Gel22
ATF3	P18847	NR2F2	P24468	HaloMS	0.34957	0.299457	0.0332603	0.295459	0.293974	0.311916	0.246366	0.34957	posi(<threshold)	This study	Figure S3	Gel24
CTNNA1	P35221	NR2F2	P24468	HaloMS	0.347521	0.297515	0.0368169	0.305761	0.280386	0.237775	0.347521	0.316133	nega	This study	Figure S3	Gel24
CTNNA1	P35221	MAFG	O15525	HaloMS	0.352446	0.312508	0.0211822	0.297526	0.292474	0.307757	0.312338	0.352446	nega	This study	Figure S3	Gel24
HDAC3	O15379	KDM2A	Q9Y2K7	HaloMS	0.662027	0.533772	0.138031	0.63651	0.426545	0.662027	0.628576	0.315202	nega	This study	Figure S3	Gel26
Halo		ZFP2	Q6ZN57	HaloMS	0.281836	0.267459	0.0107364	0.260239	0.281836	0.272198	0.25092	0.272099
Halo		KDM2A	Q9Y2K7	HaloMS	0.286271	0.230651	0.0280803	0.220778	0.221383	0.212528	0.212292	0.286271
Halo		NIPSNAP1	Q9BPW8	HaloMS	0.337139	0.29461	0.0494698	0.323428	0.33484	0.268433	0.209209	0.337139
Halo		USF1	P22415	HaloMS	0.339999	0.304863	0.0243209	0.296179	0.326498	0.277408	0.339999	0.28423
Halo		KAT7	O95251	HaloMS	0.348634	0.280907	0.045127	0.297007	0.285491	0.210179	0.263225	0.348634
Halo		EED	A0A5F9ZI63	HaloMS	0.349004	0.267599	0.0517398	0.238624	0.302507	0.349004	0.244982	0.20288
Halo		MAFG	O15525	HaloMS	0.351716	0.331135	0.0130273	0.312154	0.333479	0.351716	0.324092	0.334232
Halo		TOP2B	Q02880	HaloMS	0.38199	0.309672	0.0390434	0.267285	0.38199	0.292548	0.292776	0.313762
Halo		CREB5	Q02930	HaloMS	0.384177	0.345345	0.0216419	0.337406	0.384177	0.347444	0.318306	0.339393
Halo		ZNF692	Q9BU19	HaloMS	0.388679	0.293586	0.0494874	0.261031	0.293178	0.252215	0.27283	0.388679
Halo		JUN	P05412	HaloMS	0.41805	0.392733	0.0254278	0.415421	0.41805	0.401811	0.377714	0.350671
Halo		ATF7	P17544	HaloMS	0.429782	0.37837	0.0370769	0.429782	0.40525	0.327556	0.381185	0.348076
Halo		ZNF512	Q96ME7	HaloMS	0.454918	0.355706	0.0696622	0.454918	0.368144	0.241199	0.333152	0.381117
Halo		ARHGDIA	J3KRY1	HaloMS	0.478948	0.389828	0.0618352	0.424525	0.405229	0.315545	0.324892	0.478948
Halo		NR2F2	P24468	HaloMS	0.624761	0.492113	0.0757646	0.393119	0.490895	0.495625	0.624761	0.456164
Halo		PARK7	Q99497	HaloMS	0.626588	0.433652	0.113372	0.398586	0.385638	0.285255	0.626588	0.472192
Halo		BTBD9	Q96Q07	HaloMS	0.637033	0.465311	0.14058	0.637033	0.492611	0.274059	0.334991	0.587863
