## Supplemental Tables for "Mapping adipocyte interactome networks by Halotag-enrichment-mass spectrometry": Table S12.xlsx

### Sheet: Table S12
Table S12. Related to Fig. 3. The 96 query proteins expressed and consistently captured from 17 human ORF clones. The protein identification threshold was set at both peptide and protein false-discovery rates of less than 1%. Query protein name, the query protein name indicated along the x-axis in fig. S8. Cell type, the type of cell (adipocyte, pre-adipocyte, HeLa, and HEK293F) probed with each …
IDs	Cell type	query protein name	Intensity (log10)	Plate
01	pre-adipocyte	GATA2	8.64894	first-generation
02	pre-adipocyte	ATF3	8.51909	first-generation
03	pre-adipocyte	CTNNA1	7.96859	first-generation
04	pre-adipocyte	FOS	8.29708	first-generation
05	pre-adipocyte	CASP3	8.23746	first-generation
06	pre-adipocyte	HaloTag	8.47042	first-generation
07	pre-adipocyte	HaloTag	8.20522	first-generation
08	pre-adipocyte	HaloTag	8.22431	first-generation
09	HEK	GATA2	8.92114	first-generation
10	HEK	ATF3	9.33835	first-generation
11	HEK	CTNNA1	8.39895	first-generation
12	HEK	FOS	8.66378	first-generation
13	HEK	CASP3	8.66744	first-generation
14	HEK	HaloTag	8.83363	first-generation
15	HEK	HaloTag	8.70505	first-generation
16	HEK	HaloTag	8.66509	first-generation
17	HeLa	GATA2	8.8817	first-generation
18	HeLa	ATF3	9.23998	first-generation
19	HeLa	CTNNA1	8.49661	first-generation
20	HeLa	FOS	8.68116	first-generation
21	HeLa	CASP3	8.76139	first-generation
22	HeLa	HaloTag	8.90528	first-generation
23	HeLa	HaloTag	8.9278	first-generation
24	HeLa	HaloTag	8.91247	first-generation
25	adipocyte	GATA2	7.82105	first-generation
26	adipocyte	ATF3	9.32356	first-generation
27	adipocyte	CTNNA1	8.2723	first-generation
28	adipocyte	FOS	8.41685	first-generation
29	adipocyte	CASP3	8.5057	first-generation
30	adipocyte	HaloTag	8.54043	first-generation
31	adipocyte	HaloTag	8.4523	first-generation
32	adipocyte	HaloTag	8.06107	first-generation
33	HEK	ERBB2	7.95748	second-generation
34	HEK	MYC	8.87211	second-generation
35	HEK	MYB	8.2119	second-generation
36	HEK	ATF2	8.07134	second-generation
37	HEK	STAT3	7.91266	second-generation
38	HEK	CEBPA	8.27945	second-generation
39	HEK	HaloTag	8.14036	second-generation
40	HEK	HaloTag	7.90767	second-generation
41	pre-adipocyte	ERBB2	7.97198	second-generation
42	pre-adipocyte	MYC	8.14144	second-generation
43	pre-adipocyte	MYB	7.72489	second-generation
44	pre-adipocyte	ATF2	7.90629	second-generation
45	pre-adipocyte	STAT3	7.63881	second-generation
46	pre-adipocyte	CEBPA	8.30067	second-generation
47	pre-adipocyte	HaloTag	8.27168	second-generation
48	pre-adipocyte	HaloTag	8.40661	second-generation
49	HeLa	ERBB2	8.06122	second-generation
50	HeLa	MYC	8.10196	second-generation
51	HeLa	MYB	7.86908	second-generation
52	HeLa	ATF2	8.00261	second-generation
53	HeLa	STAT3	7.75704	second-generation
54	HeLa	CEBPA	8.0648	second-generation
55	HeLa	HaloTag	8.24132	second-generation
56	HeLa	HaloTag	8.09844	second-generation
57	adipocyte	ERBB2	7.99298	second-generation
58	adipocyte	MYC	8.03854	second-generation
59	adipocyte	MYB	7.80373	second-generation
60	adipocyte	ATF2	7.77086	second-generation
61	adipocyte	STAT3	7.66245	second-generation
62	adipocyte	CEBPA	8.55097	second-generation
63	adipocyte	HaloTag	8.21425	second-generation
64	adipocyte	HaloTag	8.1488	second-generation
65	HEK	SOX2	8.45259	second-generation
66	HEK	CREB1	7.99568	second-generation
67	HEK	ATF5	8.63858	second-generation
68	HEK	ATF1	8.65484	second-generation
69	HEK	CEBPD	8.48055	second-generation
70	HEK	PPARA	8.57221	second-generation
71	HEK	HaloTag	8.29753	second-generation
72	HEK	HaloTag	8.38169	second-generation
73	pre-adipocyte	SOX2	8.56968	second-generation
74	pre-adipocyte	CREB1	7.88423	second-generation
75	pre-adipocyte	ATF5	8.26297	second-generation
76	pre-adipocyte	ATF1	8.60895	second-generation
77	pre-adipocyte	CEBPD	8.39642	second-generation
78	pre-adipocyte	PPARA	8.50236	second-generation
79	pre-adipocyte	HaloTag	8.21757	second-generation
80	pre-adipocyte	HaloTag	8.18939	second-generation
81	HeLa	SOX2	8.75598	second-generation
82	HeLa	CREB1	7.99001	second-generation
83	HeLa	ATF5	8.22502	second-generation
84	HeLa	ATF1	8.60889	second-generation
85	HeLa	CEBPD	8.30566	second-generation
86	HeLa	PPARA	8.49911	second-generation
87	HeLa	HaloTag	8.18972	second-generation
88	HeLa	HaloTag	8.2218	second-generation
89	adipocyte	SOX2	8.19243	second-generation
90	adipocyte	CREB1	7.93425	second-generation
91	adipocyte	ATF5	8.37563	second-generation
92	adipocyte	ATF1	8.59057	second-generation
93	adipocyte	CEBPD	8.32457	second-generation
94	adipocyte	PPARA	8.53985	second-generation
95	adipocyte	HaloTag	8.12082	second-generation
96	adipocyte	HaloTag	8.2461	second-generation
