## Supplemental Tables for "Mapping adipocyte interactome networks by Halotag-enrichment-mass spectrometry": Table S15.xlsx

### Sheet: zscore_KEGG_Clusterin順
NAME	adiposyte_z	pre-adiposyte_z	HeLa_z	HEK_z	termid	zscore_KEGG_termid付_TERM	Clustering order in heatmapper	zscore_Clustering Term order_TERM
hsa00010:Glycolysis / Gluconeogenesis	-0.0161328	-0.136744	1.48522	-1.33235	hsa00010	Glycolysis / Gluconeogenesis	38	Glycolysis-Gluconeogenesis
hsa00020:Citrate cycle (TCA cycle)	0.734796	-0.984312	1.23383	-0.984312	hsa00020	Citrate cycle (TCA cycle)	33	Citrate cycle TCA cycle
hsa00030:Pentose phosphate pathway	-0.57735	-0.57735	1.73205	-0.57735	hsa00030	Pentose phosphate pathway	44	Pentose phosphate pathway
hsa00062:Fatty acid elongation	-0.57735	-0.57735	-0.57735	1.73205	hsa00062	Fatty acid elongation	82	Fatty acid elongation
hsa00071:Fatty acid degradation	1.36933	0.543524	-0.956428	-0.956428	hsa00071	Fatty acid degradation	23	Fatty acid degradation
hsa00100:Steroid biosynthesis	-0.57735	-0.57735	1.73205	-0.57735	hsa00100	Steroid biosynthesis	48	Steroid biosynthesis
hsa00190:Oxidative phosphorylation	1.68108	-0.868694	-0.61758	-0.194802	hsa00190	Oxidative phosphorylation	13	Oxidative phosphorylation
hsa00270:Cysteine and methionine metabolism	0.102678	1.2364	0.214821	-1.5539	hsa00270	Cysteine and methionine metabolism	63	Cysteine and methionine metabolism
hsa00280:Valine, leucine and isoleucine degradation	-0.57735	-0.57735	-0.57735	1.73205	hsa00280	Valine, leucine and isoleucine degradation	79	Valine leucine and isoleucine degradation
hsa00330:Arginine and proline metabolism	-0.57735	1.73205	-0.57735	-0.57735	hsa00330	Arginine and proline metabolism	51	Arginine and proline metabolism
hsa00480:Glutathione metabolism	-1.27635	-0.472511	1.4305	0.318361	hsa00480	Glutathione metabolism	71	Glutathione metabolism
hsa00510:N-Glycan biosynthesis	-0.57735	1.73205	-0.57735	-0.57735	hsa00510	N-Glycan biosynthesis	55	N Glycan biosynthesis
hsa00513:Various types of N-glycan biosynthesis	-0.57735	1.73205	-0.57735	-0.57735	hsa00513	Various types of N-glycan biosynthesis	50	Various types of N glycan biosynthesis
hsa00620:Pyruvate metabolism	1.37663	-1.44923	0.00493808	0.0676617	hsa00620	Pyruvate metabolism	15	Pyruvate metabolism
hsa00630:Glyoxylate and dicarboxylate metabolism	-0.57735	-0.57735	1.73205	-0.57735	hsa00630	Glyoxylate and dicarboxylate metabolism	45	Glyoxylate and dicarboxylate metabolism
hsa00640:Propanoate metabolism	-0.98034	-0.98034	0.701291	1.25939	hsa00640	Propanoate metabolism	69	Propanoate metabolism
hsa00650:Butanoate metabolism	-0.57735	-0.57735	-0.57735	1.73205	hsa00650	Butanoate metabolism	78	Butanoate metabolism
hsa00983:Drug metabolism - other enzymes	-0.57735	-0.57735	-0.57735	1.73205	hsa00983	Drug metabolism - other enzymes	77	Drug metabolism-other enzymes
hsa01040:Biosynthesis of unsaturated fatty acids	-0.57735	-0.57735	-0.57735	1.73205	hsa01040	Biosynthesis of unsaturated fatty acids	80	Biosynthesis of unsaturated fatty acids
hsa01100:Metabolic pathways	1.32051	-1.49172	0.176135	-0.00492396	hsa01100	Metabolic pathways	14	Metabolic pathways
hsa01200:Carbon metabolism	0.05563	-0.475434	1.56687	-1.14707	hsa01200	Carbon metabolism	40	Carbon metabolism
hsa01212:Fatty acid metabolism	-1.21971	-0.248382	-0.094489	1.56259	hsa01212	Fatty acid metabolism	72	Fatty acid metabolism
hsa01230:Biosynthesis of amino acids	-0.422417	-0.0530592	1.59893	-1.12346	hsa01230	Biosynthesis of amino acids	41	Biosynthesis of amino acids
hsa01524:Platinum drug resistance	-0.813456	-0.813456	-0.00908892	1.636	hsa01524	Platinum drug resistance	76	Platinum drug resistance
hsa03008:Ribosome biogenesis in eukaryotes	-0.57735	-0.57735	-0.57735	1.73205	hsa03008	Ribosome biogenesis in eukaryotes	81	Ribosome biogenesis in eukaryotes
hsa03013:Nucleocytoplasmic transport	-1.10575	-0.885118	1.07319	0.917685	hsa03013	Nucleocytoplasmic transport	67	Nucleocytoplasmic transport
hsa03015:mRNA surveillance pathway	-1.3152	-0.120665	1.5005	-0.0646377	hsa03015	mRNA surveillance pathway	70	mRNA surveillance pathway
hsa03018:RNA degradation	-0.57735	-0.57735	1.73205	-0.57735	hsa03018	RNA degradation	43	RNA degradation
hsa03030:DNA replication	-1.14707	-0.372908	-0.0736817	1.59366	hsa03030	DNA replication	73	DNA replication
hsa03040:Spliceosome	-0.924085	-1.06582	1.11791	0.87199	hsa03040	Spliceosome	68	Spliceosome
hsa03050:Proteasome	0.796635	-0.990554	1.18447	-0.990554	hsa03050	Proteasome	34	Proteasome
hsa03060:Protein export	-1.57412	1.16355	0.410235	0.000343281	hsa03060	Protein export	60	Protein export
hsa03320:PPAR signaling pathway	1.24354	-0.982866	-0.982866	0.722193	hsa03320	PPAR signaling pathway	3	PPAR signaling pathway
hsa03410:Base excision repair	-0.840829	-0.840829	0.0753148	1.60634	hsa03410	Base excision repair	75	Base excision repair
hsa03420:Nucleotide excision repair	-1.58391	1.18818	0.221928	0.173805	hsa03420	Nucleotide excision repair	59	Nucleotide excision repair
hsa03430:Mismatch repair	-1.20897	-0.421771	0.097436	1.5333	hsa03430	Mismatch repair	74	Mismatch repair
hsa04066:HIF-1 signaling pathway	-0.943746	0.476107	1.41139	-0.943746	hsa04066	HIF-1 signaling pathway	66	HIF 1 signaling pathway
hsa04110:Cell cycle	-0.57735	-0.57735	-0.57735	1.73205	hsa04110	Cell cycle	83	Cell cycle
hsa04114:Oocyte meiosis	-0.999556	0.957399	1.04171	-0.999556	hsa04114	Oocyte meiosis	64	Oocyte meiosis
hsa04141:Protein processing in endoplasmic reticulum	-0.921749	1.07215	0.922185	-1.07259	hsa04141	Protein processing in endoplasmic reticulum	65	Protein processing in endoplasmic reticulum
hsa04142:Lysosome	1.73205	-0.57735	-0.57735	-0.57735	hsa04142	Lysosome	9	Lysosome
hsa04144:Endocytosis	1.37269	0.367997	-0.388	-1.35269	hsa04144	Endocytosis	27	Endocytosis
hsa04146:Peroxisome	-1.43583	1.38476	-0.0732335	0.124306	hsa04146	Peroxisome	61	Peroxisome
hsa04152:AMPK signaling pathway	-0.57735	1.73205	-0.57735	-0.57735	hsa04152	AMPK signaling pathway	56	AMPK signaling pathway
hsa04216:Ferroptosis	0.414055	1.44763	-0.930842	-0.930842	hsa04216	Ferroptosis	22	Ferroptosis
hsa04217:Necroptosis	0.922657	1.07446	-0.998559	-0.998559	hsa04217	Necroptosis	19	Necroptosis
hsa04260:Cardiac muscle contraction	1.27432	-1.36909	0.545993	-0.451221	hsa04260	Cardiac muscle contraction	17	Cardiac muscle contraction
hsa04261:Adrenergic signaling in cardiomyocytes	-0.57735	1.73205	-0.57735	-0.57735	hsa04261	Adrenergic signaling in cardiomyocytes	52	Adrenergic signaling in cardiomyocytes
hsa04270:Vascular smooth muscle contraction	-0.57735	-0.57735	1.73205	-0.57735	hsa04270	Vascular smooth muscle contraction	49	Vascular smooth muscle contraction
hsa04510:Focal adhesion	1.02789	0.97171	-0.999803	-0.999803	hsa04510	Focal adhesion	20	Focal adhesion
hsa04512:ECM-receptor interaction	1.73205	-0.57735	-0.57735	-0.57735	hsa04512	ECM-receptor interaction	10	ECM receptor interaction
hsa04520:Adherens junction	-0.880631	1.55069	0.210574	-0.880631	hsa04520	Adherens junction	58	Adherens junction
hsa04530:Tight junction	0.209387	-1.29979	1.45959	-0.369191	hsa04530	Tight junction	36	Tight junction
hsa04611:Platelet activation	-0.57735	1.73205	-0.57735	-0.57735	hsa04611	Platelet activation	53	Platelet activation
hsa04612:Antigen processing and presentation	-0.57735	-0.57735	1.73205	-0.57735	hsa04612	Antigen processing and presentation	42	Antigen processing and presentation
hsa04666:Fc gamma R-mediated phagocytosis	-0.57735	-0.57735	1.73205	-0.57735	hsa04666	Fc gamma R-mediated phagocytosis	46	Fc gamma R mediated phagocytosis
hsa04714:Thermogenesis	1.43834	-0.227836	-1.36242	0.151913	hsa04714	Thermogenesis	1	Thermogenesis
hsa04810:Regulation of actin cytoskeleton	0.315366	-0.217752	1.33834	-1.43596	hsa04810	Regulation of actin cytoskeleton	39	Regulation of actin cytoskeleton
hsa04918:Thyroid hormone synthesis	-0.57735	1.73205	-0.57735	-0.57735	hsa04918	Thyroid hormone synthesis	54	Thyroid hormone synthesis
hsa04922:Glucagon signaling pathway	1.43778	0.431318	-0.934548	-0.934548	hsa04922	Glucagon signaling pathway	24	Glucagon signaling pathway
hsa04932:Non-alcoholic fatty liver disease	1.73205	-0.57735	-0.57735	-0.57735	hsa04932	Non-alcoholic fatty liver disease	8	Non alcoholic fatty liver disease
hsa04962:Vasopressin-regulated water reabsorption	1.2082	0.767356	-0.987779	-0.987779	hsa04962	Vasopressin-regulated water reabsorption	25	Vasopressin regulated water reabsorption
hsa04964:Proximal tubule bicarbonate reclamation	-0.57735	-0.57735	1.73205	-0.57735	hsa04964	Proximal tubule bicarbonate reclamation	47	Proximal tubule bicarbonate reclamation
hsa04974:Protein digestion and absorption	1.73205	-0.57735	-0.57735	-0.57735	hsa04974	Protein digestion and absorption	7	Protein digestion and absorption
hsa05010:Alzheimer disease	1.60483	-0.842088	0.0793461	-0.842088	hsa05010	Alzheimer disease	6	Alzheimer disease
hsa05012:Parkinson disease	1.39398	-1.27304	0.402598	-0.523543	hsa05012	Parkinson disease	18	Parkinson disease
hsa05014:Amyotrophic lateral sclerosis	0.560807	-1.62549	1.02046	0.0442225	hsa05014	Amyotrophic lateral sclerosis	37	Amyotrophic lateral sclerosis
hsa05016:Huntington disease	1.54921	-1.2126	0.0226008	-0.359212	hsa05016	Huntington disease	16	Huntington disease
hsa05017:Spinocerebellar ataxia	1.02613	-0.999827	0.973526	-0.999827	hsa05017	Spinocerebellar ataxia	31	Spinocerebellar ataxia
hsa05020:Prion disease	0.952995	-0.861321	1.03715	-1.12882	hsa05020	Prion disease	32	Prion disease
hsa05022:Pathways of neurodegeneration - multiple diseases	1.46154	-0.610927	0.325991	-1.1766	hsa05022	Pathways of neurodegeneration - multiple diseases	5	Pathways of neurodegeneration-multiple diseases
hsa05100:Bacterial invasion of epithelial cells	1.35189	0.379272	-0.35075	-1.38041	hsa05100	Bacterial invasion of epithelial cells	26	Bacterial invasion of epithelial cells
hsa05110:Vibrio cholerae infection	-0.57735	1.73205	-0.57735	-0.57735	hsa05110	Vibrio cholerae infection	57	Vibrio cholerae infection
hsa05130:Pathogenic Escherichia coli infection	1.09571	-0.402582	0.748232	-1.44136	hsa05130	Pathogenic Escherichia coli infection	35	Pathogenic Escherichia coli infection
hsa05131:Shigellosis	1.0526	0.645171	-0.129661	-1.56811	hsa05131	Shigellosis	28	Shigellosis
hsa05132:Salmonella infection	1.23281	0.132727	0.191936	-1.55747	hsa05132	Salmonella infection	29	Salmonella infection
hsa05146:Amoebiasis	0.732632	1.2355	-0.984068	-0.984068	hsa05146	Amoebiasis	21	Amoebiasis
hsa05203:Viral carcinogenesis	0.976697	-0.999866	1.02303	-0.999866	hsa05203	Viral carcinogenesis	30	Viral carcinogenesis
hsa05205:Proteoglycans in cancer	1.73205	-0.57735	-0.57735	-0.57735	hsa05205	Proteoglycans in cancer	11	Proteoglycans in cancer
hsa05208:Chemical carcinogenesis - reactive oxygen species	1.44994	-0.92995	-0.92995	0.409962	hsa05208	Chemical carcinogenesis - reactive oxygen species	4	Chemical carcinogenesis-reactive oxygen species
hsa05230:Central carbon metabolism in cancer	-0.0543524	0.851489	0.816812	-1.61395	hsa05230	Central carbon metabolism in cancer	62	Central carbon metabolism in cancer
hsa05415:Diabetic cardiomyopathy	1.4576	0.17451	-1.32254	-0.309575	hsa05415	Diabetic cardiomyopathy	2	Diabetic cardiomyopathy
hsa05418:Fluid shear stress and atherosclerosis	1.73205	-0.57735	-0.57735	-0.57735	hsa05418	Fluid shear stress and atherosclerosis	12	Fluid shear stress and atherosclerosis

### Sheet: Table S15
	Table S15. Related to fig. S4. Every cell-specific interaction protein detected, enriched, and classified by pathway analysis. DAVID and Heatmapper were used for the analysis (https://david.ncifcrf.gov/, http://www.heatmapper.ca/expression/). A z-score in the table was obtained from the P-values of the enriched classes. Higher z-scores indicate the presence of cell-specific subnetworks. Samples t…
Clustering order in Figure-S11	NAME	adiposyte_z-score	pre-adiposyte_z-score	HeLa_z-score	HEK_z-score
1	Thermogenesis	1.43834	-0.227836	-1.36242	0.151913
2	Diabetic cardiomyopathy	1.4576	0.17451	-1.32254	-0.309575
3	PPAR signaling pathway	1.24354	-0.982866	-0.982866	0.722193
4	Chemical carcinogenesis - reactive oxygen species	1.44994	-0.92995	-0.92995	0.409962
5	Pathways of neurodegeneration - multiple diseases	1.46154	-0.610927	0.325991	-1.1766
6	Alzheimer disease	1.60483	-0.842088	0.0793461	-0.842088
7	Protein digestion and absorption	1.73205	-0.57735	-0.57735	-0.57735
8	Non-alcoholic fatty liver disease	1.73205	-0.57735	-0.57735	-0.57735
9	Lysosome	1.73205	-0.57735	-0.57735	-0.57735
10	ECM-receptor interaction	1.73205	-0.57735	-0.57735	-0.57735
11	Proteoglycans in cancer	1.73205	-0.57735	-0.57735	-0.57735
12	Fluid shear stress and atherosclerosis	1.73205	-0.57735	-0.57735	-0.57735
13	Oxidative phosphorylation	1.68108	-0.868694	-0.61758	-0.194802
14	Metabolic pathways	1.32051	-1.49172	0.176135	-0.00492396
15	Pyruvate metabolism	1.37663	-1.44923	0.00493808	0.0676617
16	Huntington disease	1.54921	-1.2126	0.0226008	-0.359212
17	Cardiac muscle contraction	1.27432	-1.36909	0.545993	-0.451221
18	Parkinson disease	1.39398	-1.27304	0.402598	-0.523543
19	Necroptosis	0.922657	1.07446	-0.998559	-0.998559
20	Focal adhesion	1.02789	0.97171	-0.999803	-0.999803
21	Amoebiasis	0.732632	1.2355	-0.984068	-0.984068
22	Ferroptosis	0.414055	1.44763	-0.930842	-0.930842
23	Fatty acid degradation	1.36933	0.543524	-0.956428	-0.956428
24	Glucagon signaling pathway	1.43778	0.431318	-0.934548	-0.934548
25	Vasopressin-regulated water reabsorption	1.2082	0.767356	-0.987779	-0.987779
26	Bacterial invasion of epithelial cells	1.35189	0.379272	-0.35075	-1.38041
27	Endocytosis	1.37269	0.367997	-0.388	-1.35269
28	Shigellosis	1.0526	0.645171	-0.129661	-1.56811
29	Salmonella infection	1.23281	0.132727	0.191936	-1.55747
30	Viral carcinogenesis	0.976697	-0.999866	1.02303	-0.999866
31	Spinocerebellar ataxia	1.02613	-0.999827	0.973526	-0.999827
32	Prion disease	0.952995	-0.861321	1.03715	-1.12882
33	Citrate cycle (TCA cycle)	0.734796	-0.984312	1.23383	-0.984312
34	Proteasome	0.796635	-0.990554	1.18447	-0.990554
35	Pathogenic Escherichia coli infection	1.09571	-0.402582	0.748232	-1.44136
36	Tight junction	0.209387	-1.29979	1.45959	-0.369191
37	Amyotrophic lateral sclerosis	0.560807	-1.62549	1.02046	0.0442225
38	Glycolysis / Gluconeogenesis	-0.0161328	-0.136744	1.48522	-1.33235
39	Regulation of actin cytoskeleton	0.315366	-0.217752	1.33834	-1.43596
40	Carbon metabolism	0.05563	-0.475434	1.56687	-1.14707
41	Biosynthesis of amino acids	-0.422417	-0.0530592	1.59893	-1.12346
42	Antigen processing and presentation	-0.57735	-0.57735	1.73205	-0.57735
43	RNA degradation	-0.57735	-0.57735	1.73205	-0.57735
44	Pentose phosphate pathway	-0.57735	-0.57735	1.73205	-0.57735
45	Glyoxylate and dicarboxylate metabolism	-0.57735	-0.57735	1.73205	-0.57735
46	Fc gamma R-mediated phagocytosis	-0.57735	-0.57735	1.73205	-0.57735
47	Proximal tubule bicarbonate reclamation	-0.57735	-0.57735	1.73205	-0.57735
48	Steroid biosynthesis	-0.57735	-0.57735	1.73205	-0.57735
49	Vascular smooth muscle contraction	-0.57735	-0.57735	1.73205	-0.57735
50	Various types of N-glycan biosynthesis	-0.57735	1.73205	-0.57735	-0.57735
51	Arginine and proline metabolism	-0.57735	1.73205	-0.57735	-0.57735
52	Adrenergic signaling in cardiomyocytes	-0.57735	1.73205	-0.57735	-0.57735
53	Platelet activation	-0.57735	1.73205	-0.57735	-0.57735
54	Thyroid hormone synthesis	-0.57735	1.73205	-0.57735	-0.57735
55	N-Glycan biosynthesis	-0.57735	1.73205	-0.57735	-0.57735
56	AMPK signaling pathway	-0.57735	1.73205	-0.57735	-0.57735
57	Vibrio cholerae infection	-0.57735	1.73205	-0.57735	-0.57735
58	Adherens junction	-0.880631	1.55069	0.210574	-0.880631
59	Nucleotide excision repair	-1.58391	1.18818	0.221928	0.173805
60	Protein export	-1.57412	1.16355	0.410235	0.000343281
61	Peroxisome	-1.43583	1.38476	-0.0732335	0.124306
62	Central carbon metabolism in cancer	-0.0543524	0.851489	0.816812	-1.61395
63	Cysteine and methionine metabolism	0.102678	1.2364	0.214821	-1.5539
64	Oocyte meiosis	-0.999556	0.957399	1.04171	-0.999556
65	Protein processing in endoplasmic reticulum	-0.921749	1.07215	0.922185	-1.07259
66	HIF-1 signaling pathway	-0.943746	0.476107	1.41139	-0.943746
67	Nucleocytoplasmic transport	-1.10575	-0.885118	1.07319	0.917685
68	Spliceosome	-0.924085	-1.06582	1.11791	0.87199
69	Propanoate metabolism	-0.98034	-0.98034	0.701291	1.25939
70	mRNA surveillance pathway	-1.3152	-0.120665	1.5005	-0.0646377
71	Glutathione metabolism	-1.27635	-0.472511	1.4305	0.318361
72	Fatty acid metabolism	-1.21971	-0.248382	-0.094489	1.56259
73	DNA replication	-1.14707	-0.372908	-0.0736817	1.59366
74	Mismatch repair	-1.20897	-0.421771	0.097436	1.5333
75	Base excision repair	-0.840829	-0.840829	0.0753148	1.60634
76	Platinum drug resistance	-0.813456	-0.813456	-0.00908892	1.636
77	Drug metabolism - other enzymes	-0.57735	-0.57735	-0.57735	1.73205
78	Butanoate metabolism	-0.57735	-0.57735	-0.57735	1.73205
79	Valine, leucine and isoleucine degradation	-0.57735	-0.57735	-0.57735	1.73205
80	Biosynthesis of unsaturated fatty acids	-0.57735	-0.57735	-0.57735	1.73205
81	Ribosome biogenesis in eukaryotes	-0.57735	-0.57735	-0.57735	1.73205
82	Fatty acid elongation	-0.57735	-0.57735	-0.57735	1.73205
83	Cell cycle	-0.57735	-0.57735	-0.57735	1.73205
