## Supplemental Tables for "Mapping adipocyte interactome networks by Halotag-enrichment-mass spectrometry": Table S16.xlsx

### Sheet: Table S16
Table S16. Related to fig. S4. Pathway-analyzed cell-specific interacting proteins. DAVID was used for the analysis (https://david.ncifcrf.gov/).
CellType	Term	Count genes	PValue	Genes	FDR
adipocyte	hsa03040:Spliceosome	30	1.30858e-12	DDX5, SF3B3, DDX46, DHX8, SRSF1, HNRNPU, U2AF1, PRPF19, PRPF8, SNRPD2, PUF60, U2AF2, SNRNP70, SNRPD1, PCBP1, DHX15, SNRPD3, SRSF10, HNRNPA3, FUS, ALYREF, PRPF40A, DDX39B, ACIN1, SNRNP27, SRSF3, SRSF4, SNRPA1, SRSF7, HSPA1A	3.54626e-10
adipocyte	hsa05014:Amyotrophic lateral sclerosis	39	1.15459e-07	TOMM40, DCTN1, DCTN4, NDUFA10, NDUFA4L2, COX7A2, COX5A, UQCRH, PSMA7, PSMB6, PSMB4, TUBA3C, PSMB5, PSMD4, PSMB2, PSMB1, NDUFV1, NDUFA9, NDUFA7, HNRNPA3, ATP5PD, GPX1, FUS, ALYREF, COX6C, SDHA, PSMA3, PSMA1, UQCRQ, CAT, CHMP2B, SRSF3, CYCS, NDUFS1, MATR3, UQCRC2, PFN1, SRSF7, MCU	1.45334e-05
adipocyte	hsa05012:Parkinson disease	32	1.60887e-07	CAMK2D, CALML5, NDUFA10, NDUFA4L2, HTRA2, COX7A2, CALML3, COX5A, UQCRH, PSMA7, PSMB6, PSMB4, TUBA3C, PSMB5, PSMD4, PSMB2, PSMB1, NDUFV1, NDUFA9, NDUFA7, ATP5PD, COX6C, SDHA, PSMA3, PSMA1, UQCRQ, CYCS, NDUFS1, UQCRC2, CALM1, MCU, SLC25A6	1.45334e-05
adipocyte	hsa05016:Huntington disease	34	3.95233e-07	DCTN1, DCTN4, NDUFA10, CLTC, NDUFA4L2, COX7A2, COX5A, AP2A2, UQCRH, PSMA7, PSMB6, PSMB4, TUBA3C, PSMB5, PSMD4, PSMB2, POLR2B, CREB3L1, PSMB1, NDUFV1, TGM2, NDUFA9, NDUFA7, ATP5PD, GPX1, COX6C, SDHA, PSMA3, PSMA1, UQCRQ, CYCS, NDUFS1, UQCRC2, SLC25A6	2.67771e-05
adipocyte	hsa05010:Alzheimer disease	38	1.26501e-06	CALML5, NDUFA10, NDUFA4L2, LPL, COX7A2, CALML3, IDE, COX5A, UQCRH, RTN4, PSMA7, PSMB6, PSMB4, TUBA3C, PSMB5, PSMD4, PSMB2, PSMB1, APOE, CAPN1, NDUFV1, NDUFA9, NDUFA7, ATP5PD, CSNK1A1, EIF2AK2, COX6C, SDHA, PSMA3, PSMA1, UQCRQ, CYCS, KRAS, NDUFS1, UQCRC2, CALM1, MCU, SLC25A6	6.85634e-05
adipocyte	hsa05020:Prion disease	30	2.81482e-06	NDUFA10, NDUFA4L2, COX7A2, COX5A, UQCRH, PSMA7, PSMB6, PSMB4, TUBA3C, PSMB5, PSMD4, PSMB2, CREB3L1, PSMB1, NDUFV1, NDUFA9, NDUFA7, ATP5PD, CAV1, COX6C, SDHA, PSMA3, PSMA1, UQCRQ, CYCS, NDUFS1, UQCRC2, MCU, SLC25A6, HSPA1A	0.000127136
adipocyte	hsa05022:Pathways of neurodegeneration - multiple diseases	42	5.8406e-06	CAMK2D, TOMM40, CALML5, DCTN1, DCTN4, NDUFA10, NDUFA4L2, HTRA2, COX7A2, CALML3, COX5A, UQCRH, PSMA7, PSMB6, PSMB4, TUBA3C, PSMB5, PSMD4, PSMB2, PSMB1, CAPN1, NDUFV1, NDUFA9, NDUFA7, ATP5PD, GPX1, FUS, CSNK1A1, COX6C, SDHA, PSMA3, PSMA1, UQCRQ, CAT, CHMP2B, CYCS, KRAS, NDUFS1, UQCRC2, CALM1, MCU, SLC25A6	0.000226114
adipocyte	hsa05415:Diabetic cardiomyopathy	24	1.08233e-05	NDUFA9, G6PD, CAMK2D, NDUFA7, PDHA1, ATP5PD, NDUFA10, GFPT1, NDUFA4L2, COX7A2, PDHB, COX6C, SDHA, COX5A, UQCRH, COL1A1, COL3A1, COL1A2, UQCRQ, NDUFS1, UQCRC2, CTSD, NDUFV1, SLC25A6	0.000366641
adipocyte	hsa01200:Carbon metabolism	17	1.95931e-05	G6PD, ECHS1, PDHA1, TPI1, MDH1, MDH2, PDHB, SDHA, PKM, CAT, ME1, PGK1, IDH3B, PHGDH, DLAT, ACO2, PFKP	0.00058997
adipocyte	hsa00190:Oxidative phosphorylation	18	3.68142e-05	NDUFA9, NDUFA7, ATP5PD, NDUFA10, NDUFA4L2, COX7A2, COX6C, SDHA, COX5A, UQCRH, PPA2, UQCRQ, CYCS, NDUFS1, UQCRC2, ATP6V0D1, NDUFV1, ATP5MF	0.000997664
adipocyte	hsa00620:Pyruvate metabolism	10	0.000111873	LDHA, PKM, PDHA1, ALDH1B1, MDH1, ADH1B, MDH2, ME1, DLAT, PDHB	0.00257656
adipocyte	hsa04144:Endocytosis	25	0.000114091	ARPC1B, CLTC, AP2A2, RAB22A, CDC42, CAPZB, ACTR3, PDCD6IP, CAV1, ARPC4, HLA-A, ARPC5, RHOA, RAB11B, RAB10, ITCH, RAB31, ARPC2, CAPZA1, NEDD4, CHMP2B, CHMP3, CHMP4B, ARF5, HSPA1A	0.00257656
adipocyte	hsa00020:Citrate cycle (TCA cycle)	8	0.000179115	PDHA1, MDH1, MDH2, IDH3B, ACO2, DLAT, PDHB, SDHA	0.00373386
adipocyte	hsa04932:Non-alcoholic fatty liver disease	18	0.000229209	NDUFA9, SREBF1, CEBPA, NDUFA7, NDUFA10, NDUFA4L2, COX7A2, COX6C, SDHA, COX5A, UQCRH, CDC42, ITCH, UQCRQ, CYCS, NDUFS1, UQCRC2, NDUFV1	0.00420801
adipocyte	hsa04714:Thermogenesis	23	0.000247263	NDUFA9, NDUFA7, CPT1A, ATP5PD, COX16, NDUFA10, NDUFA4L2, ACSL5, COX7A2, COX6C, SDHA, COX5A, UQCRH, UQCRQ, CREB3L1, NDUFAF2, KRAS, NDUFS1, SLC25A20, UQCRC2, NDUFV1, ATP5MF, COX20	0.00420801
adipocyte	hsa04141:Protein processing in endoplasmic reticulum	19	0.000253218	PDIA3, HSP90AB1, RPN2, TUSC3, RPN1, EIF2AK2, RRBP1, PDIA6, HSP90B1, DNAJA1, GANAB, SELENOS, LMAN2, DNAJB11, P4HB, CAPN1, UGGT1, HSPA1A, TXNDC5	0.00420801
adipocyte	hsa05132:Salmonella infection	24	0.000263971	ACTR3, DYNC1H1, HSP90AB1, AHNAK, DCTN1, ARPC1B, DCTN4, TCF7, ARPC4, ARPC5, DYNLL1, RHOA, MYL12B, HSP90B1, CDC42, TUBA3C, ARPC2, MYO6, FLNA, CYCS, FLNC, PFN1, MYL9, ARL8A	0.00420801
adipocyte	hsa05100:Bacterial invasion of epithelial cells	12	0.000309789	ACTR3, CDC42, ARPC2, CAV1, ARPC1B, CLTC, FN1, ILK, ARPC4, ARPC5, RHOA, VCL	0.00466404
adipocyte	hsa01100:Metabolic pathways	90	0.000421593	VKORC1L1, ACADVL, ACAA2, CMAS, TUSC3, NDUFA10, PLOD2, PLOD1, ALDH1L2, TM7SF2, FADS2, PNP, ANPEP, DBT, IDH3B, ME1, PHGDH, DLAT, HADH, COLGALT1, G6PD, GPX1, PTGIS, TPI1, CHPF2, ARG1, DCXR, LANCL1, ACSL5, SDHA, POMGNT1, PKM, TST, BDH1, CAT, NDUFS1, UQCRC2, ATP6V0D1, CERS2, PTGES, ASAH1, AHCY, ECHS1, RPN2, ADH1B, GSTP1, MGST3, RPN1, NDUFA4L2, COX7A2, ALOX12B, PDHB, AGPAT1, COX5A, AGPAT2, UQCRH, NEU2,…	0.00601325
adipocyte	hsa05130:Pathogenic Escherichia coli infection	20	0.000525576	ACTR3, ARPC1B, MYO5A, ARPC4, ARPC5, RHOA, MYO1D, CDC42, MYO1E, MYO1B, MYO1C, TUBA3C, ARPC2, NCL, MYO6, MYH14, MYH9, CYCS, MYH11, ARHGEF2	0.00691548
adipocyte	hsa03050:Proteasome	9	0.000535886	PSMB6, PSMA3, PSMB4, PSMB5, PSMA1, PSMB2, PSMD4, PSMB1, PSMA7	0.00691548
adipocyte	hsa04530:Tight junction	18	0.000634963	ACTR3, ARPC1B, ACTN1, ARPC4, PPP2R2A, ARPC5, YBX3, RHOA, MYL12B, CDC42, TUBA3C, ARPC2, NEDD4, MYH14, MYH9, MYH11, ARHGEF2, MYL9	0.0078216
adipocyte	hsa04974:Protein digestion and absorption	13	0.00110926	PRSS1, COL11A1, COL12A1, SLC3A2, SLC1A5, COL1A1, COL3A1, COL1A2, COL5A1, COL6A2, COL5A2, COL6A1, COL6A3	0.0130699
adipocyte	hsa00010:Glycolysis / Gluconeogenesis	10	0.00169039	LDHA, PKM, PDHA1, TPI1, ALDH1B1, ADH1B, PGK1, DLAT, PDHB, PFKP	0.0190873
adipocyte	hsa00071:Fatty acid degradation	8	0.00178198	ACADVL, CPT1A, ACAA2, ECHS1, ALDH1B1, ADH1B, ACSL5, HADH	0.0193167
adipocyte	hsa05208:Chemical carcinogenesis - reactive oxygen species	20	0.0023125	NDUFA9, NDUFA7, ATP5PD, MGST3, NDUFA10, AKR1C3, NDUFA4L2, COX7A2, COX6C, SDHA, COX5A, UQCRH, UQCRQ, CAT, HMOX1, KRAS, NDUFS1, UQCRC2, NDUFV1, SLC25A6	0.0241033
adipocyte	hsa04510:Focal adhesion	18	0.00415471	PPP1R12A, ACTN1, CAV1, TNC, FN1, ILK, RHOA, MYL12B, CDC42, COL1A1, COL1A2, COL6A2, COL6A1, FLNA, COL6A3, FLNC, MYL9, VCL	0.041701
adipocyte	hsa04810:Regulation of actin cytoskeleton	19	0.00692413	ACTR3, PPP1R12A, GSN, ARPC1B, ACTN1, FN1, ARPC4, ARPC5, RHOA, MYL12B, CDC42, ARPC2, MYH14, MYH9, KRAS, MYH11, PFN1, MYL9, VCL	0.0670157
adipocyte	hsa01230:Biosynthesis of amino acids	9	0.0122317	PKM, TPI1, ARG1, IDH3B, PGK1, PHGDH, ACO2, ASS1, PFKP	0.114303
adipocyte	hsa05418:Fluid shear stress and atherosclerosis	13	0.0127859	HSP90AB1, CALML5, MGST3, GSTP1, SDC2, CAV1, CALML3, RHOA, ASS1, HSP90B1, HMOX1, ARHGEF2, CALM1	0.115499
adipocyte	hsa04922:Glucagon signaling pathway	11	0.0132531	CAMK2D, LDHA, CPT1A, PKM, PDHA1, CALML5, CREB3L1, CALML3, PDHB, CALM1, PFKP	0.115858
adipocyte	hsa05131:Shigellosis	19	0.0144651	ACTR3, ARPC1B, ACTN1, ILK, U2AF1, ARPC4, ARPC5, RHOA, MYL12B, CDC42, C3, CAPNS1, ARPC2, CYCS, CAPN1, ARHGEF2, PFN1, MYL9, VCL	0.122502
adipocyte	hsa05017:Spinocerebellar ataxia	13	0.0157378	NOP56, PSMA7, PSMB6, PSMA3, PSMB4, PSMB5, PSMD4, PSMA1, PSMB2, PSMB1, CYCS, MCU, SLC25A6	0.129241
adipocyte	hsa05203:Viral carcinogenesis	16	0.0226831	YWHAE, GSN, ACTN1, EIF2AK2, HLA-A, YWHAZ, RHOA, SND1, CDC42, DDB1, C3, PKM, CREB3L1, KRAS, ATP6V0D1, JAK1	0.180797
adipocyte	hsa05205:Proteoglycans in cancer	16	0.0235836	CAMK2D, DDX5, PPP1R12A, LUM, SDC2, CAV1, FN1, HSPG2, RHOA, CDC42, COL1A1, COL1A2, TIMP3, FLNA, KRAS, FLNC	0.182605
adipocyte	hsa05230:Central carbon metabolism in cancer	8	0.0256056	LDHA, G6PD, PKM, PDHA1, KRAS, PDHB, SLC1A5, PFKP	0.192753
adipocyte	hsa04260:Cardiac muscle contraction	9	0.0276841	ASPH, UQCRQ, TPM3, COX7A2, UQCRC2, COX6C, COX5A, MYH6, UQCRH	0.202768
adipocyte	hsa01212:Fatty acid metabolism	7	0.0301162	FADS2, ACADVL, CPT1A, ACAA2, ECHS1, ACSL5, HADH	0.209269
adipocyte	hsa00480:Glutathione metabolism	7	0.0301162	GGCT, G6PD, GPX1, ANPEP, MGST3, GSTP1, LANCL1	0.209269
adipocyte	hsa04962:Vasopressin-regulated water reabsorption	6	0.0346676	DYNC1H1, DCTN1, CREB3L1, DCTN4, DYNLL1, RAB11B	0.234873
adipocyte	hsa03320:PPAR signaling pathway	8	0.0356262	FADS2, CPT1A, FABP5, PLIN4, ME1, ACSL5, LPL, ILK	0.235481
adipocyte	hsa00270:Cysteine and methionine metabolism	6	0.0594586	LDHA, AHCY, MDH1, TST, MDH2, PHGDH	0.383649
adipocyte	hsa05146:Amoebiasis	9	0.0613543	SERPINB3, COL1A1, COL3A1, COL1A2, ARG1, ACTN1, PRDX1, FN1, VCL	0.386675
adipocyte	hsa04217:Necroptosis	12	0.0668805	H2AZ1, CAMK2D, HSP90AB1, CHMP2B, CHMP4B, CHMP3, EIF2AK2, PGAM5, CAPN1, MACROH2A1, JAK1, SLC25A6	0.411923
adipocyte	hsa04512:ECM-receptor interaction	8	0.0727504	COL1A1, COL1A2, COL6A2, COL6A1, TNC, FN1, COL6A3, HSPG2	0.438119
adipocyte	hsa04216:Ferroptosis	5	0.0891103	PCBP1, PCBP2, ACSL5, HMOX1, SLC3A2	0.524976
adipocyte	hsa04142:Lysosome	10	0.0982103	CTSA, SCARB2, ASAH1, LAMP1, CLTC, AP1B1, AP3D1, TPP1, ATP6V0D1, CTSD	0.566277
pre-adipocyte	hsa03040:Spliceosome	27	6.23362e-12	RBM25, DDX46, U2AF1, PRPF19, PUF60, U2AF2, SNRNP70, PCBP1, HNRNPA1, SRSF10, HNRNPA3, PRPF38A, FUS, ALYREF, PRPF40A, DDX39B, PRPF3, SRSF2, ACIN1, SNRNP27, RP9, SRSF4, PPIH, SRSF5, SLU7, SRSF7, HSPA1A	1.70178e-09
pre-adipocyte	hsa04141:Protein processing in endoplasmic reticulum	23	1.22872e-07	PDIA3, HSP90AB1, RPN2, HSPA5, HSPA4L, DERL1, PDIA6, RAD23B, DDOST, PDIA4, HSP90B1, GANAB, SELENOS, STT3A, PREB, P4HB, CALR, CAPN1, STT3B, CRYAB, UGGT1, HSPA1A, SEC63	1.6772e-05
pre-adipocyte	hsa04146:Peroxisome	11	0.000570262	PEX16, PRDX5, ABCD3, SLC25A17, ACSL1, PRDX1, IDH2, CAT, HSD17B4, ACSL4, FAR1	0.0518939
pre-adipocyte	hsa05014:Amyotrophic lateral sclerosis	26	0.00102705	TOMM40, NDUFB5, COX4I1, DERL1, ITPR3, ACTB, PSMD9, PSMB7, KIF5B, UQCRFS1, HNRNPA1, NDUFV2, RAB8A, HNRNPA3, NDUFA5, HSPA5, FUS, ALYREF, PSMC3, CAT, HNRNPA2B1, CHMP2B, NDUFS3, NDUFS2, PFN1, SRSF7	0.0656194
pre-adipocyte	hsa01230:Biosynthesis of amino acids	10	0.00120182	PRPS1, PFKL, PKM, TPI1, PSAT1, ARG1, IDH2, PGK1, ENO1, GAPDH	0.0656194
pre-adipocyte	hsa03015:mRNA surveillance pathway	11	0.00210904	PPP1CB, UPF1, NUDT21, CPSF6, DDX39B, FUS, ALYREF, ACIN1, PPP2R2A, SRRM1, PPP1CA	0.0712587
pre-adipocyte	hsa05415:Diabetic cardiomyopathy	17	0.00211888	PARP1, NDUFA5, NDUFB5, COX4I1, ATP2A2, PPP1CA, PPP1CB, COL1A1, COL1A2, NDUFS3, RAC2, VDAC3, NDUFS2, UQCRFS1, NDUFV2, CTSD, GAPDH	0.0712587
pre-adipocyte	hsa00010:Glycolysis / Gluconeogenesis	9	0.00230531	ALDH3A2, LDHB, LDHA, PFKL, PKM, TPI1, PGK1, ENO1, GAPDH	0.0712587
pre-adipocyte	hsa01200:Carbon metabolism	12	0.00234919	PRPS1, PFKL, PKM, TPI1, PCCA, PSAT1, MDH2, IDH2, CAT, PGK1, ENO1, GAPDH	0.0712587
pre-adipocyte	hsa05230:Central carbon metabolism in cancer	9	0.00304696	PDGFRB, LDHB, LDHA, PFKL, PKM, SCO2, IDH2, MAPK1, GLS	0.0757931
pre-adipocyte	hsa04144:Endocytosis	19	0.0032413	ACTR2, RAB5C, CAV1, CLTC, ARPC4, RAB11B, RAB10, EHD1, DAB2, ITCH, EHD4, KIF5B, RAB35, CHMP2B, CHMP2A, CHMP4B, RAB8A, ARF5, HSPA1A	0.0757931
pre-adipocyte	hsa04520:Adherens junction	9	0.00333156	TJP1, YES1, CTNNA1, RAC2, MAPK1, LMO7, ACTN4, VCL, ACTB	0.0757931
pre-adipocyte	hsa01212:Fatty acid metabolism	8	0.00365449	HADHB, ACADVL, CPT1A, ACSL1, SCD5, HSD17B4, ACSL4, HSD17B12	0.0767443
pre-adipocyte	hsa04510:Focal adhesion	16	0.00483646	PDGFRB, CAV1, ACTN4, ACTB, PPP1CA, PPP1CB, COL1A1, COL1A2, COL6A1, RAC2, COL6A3, MAPK1, FLNB, TLN1, MYL9, VCL	0.094311
pre-adipocyte	hsa05100:Bacterial invasion of epithelial cells	9	0.00549719	ACTR2, CTTN, CAV1, CLTC, CTNNA1, ARPC4, VCL, SEPTIN11, ACTB	0.0985248
pre-adipocyte	hsa03420:Nucleotide excision repair	7	0.00577435	POLD1, RPA3, CETN2, RPA1, RPA2, XPC, RAD23B	0.0985248
pre-adipocyte	hsa05132:Salmonella infection	18	0.00679791	ACTR2, DYNC1H1, RAB5C, HSP90AB1, ANXA2, AHNAK, ARPC4, ACTB, HSP90B1, KIF5B, MYO6, MAPK1, SNX9, FLNB, PFN1, GAPDH, MYL9, ARL8A	0.109166
pre-adipocyte	hsa05020:Prion disease	19	0.00767376	HSPA5, NDUFA5, NDUFB5, COX4I1, CAV1, ITPR3, PSMD9, PSMB7, PSMC3, CREB3L1, KIF5B, NDUFS3, RAC2, VDAC3, NDUFS2, UQCRFS1, MAPK1, NDUFV2, HSPA1A	0.112952
pre-adipocyte	hsa03060:Protein export	5	0.00786114	SRP19, SPCS3, HSPA5, SRP54, SEC63	0.112952
pre-adipocyte	hsa00270:Cysteine and methionine metabolism	7	0.00861617	LDHB, LDHA, AHCY, PSAT1, MDH2, GCLM, SRM	0.117611
pre-adipocyte	hsa04216:Ferroptosis	6	0.0138974	ACSL1, PCBP1, VDAC3, HMOX1, ACSL4, GCLM	0.180666
pre-adipocyte	hsa00480:Glutathione metabolism	7	0.0145778	GGCT, ANPEP, MGST3, IDH2, GCLM, PRDX6, SRM	0.180898
pre-adipocyte	hsa04918:Thyroid hormone synthesis	8	0.0160764	HSPA5, CREB3L1, ALB, GNAS, ITPR3, ATP1A1, HSP90B1, PDIA4	0.19082
pre-adipocyte	hsa00071:Fatty acid degradation	6	0.0168665	ALDH3A2, HADHB, ACADVL, CPT1A, ACSL1, ACSL4	0.191857
pre-adipocyte	hsa04152:AMPK signaling pathway	10	0.0267146	RAB10, PFKL, CPT1A, RAB14, CREB3L1, SCD5, PPP2R2A, EEF2, RAB8A, RAB11B	0.282571
pre-adipocyte	hsa05146:Amoebiasis	9	0.0270875	COL1A1, RAB5C, COL1A2, ARG1, PRDX1, GNAS, HSPB1, ACTN4, VCL	0.282571
pre-adipocyte	hsa05131:Shigellosis	16	0.0279466	ACTR2, U2AF1, ARPC4, ITPR3, ACTN4, SEPTIN11, ACTB, SEPTIN7, CTTN, MAPK1, CAPN1, PFN1, TLN1, MYL9, CD44, VCL	0.282571
pre-adipocyte	hsa00510:N-Glycan biosynthesis	6	0.0304664	FUT8, GANAB, RPN2, STT3A, STT3B, DDOST	0.286298
pre-adipocyte	hsa05110:Vibrio cholerae infection	6	0.0304664	TJP1, KDELR1, GNAS, ATP6V1D, ACTB, PDIA4	0.286298
pre-adipocyte	hsa04810:Regulation of actin cytoskeleton	15	0.0314613	PDGFRB, ACTR2, MSN, ARPC4, ACTN4, GNG12, ACTB, PPP1CA, PPP1CB, CFL1, RAC2, MAPK1, PFN1, MYL9, VCL	0.286298
pre-adipocyte	hsa04714:Thermogenesis	15	0.0345841	CPT1A, NDUFA5, ACSL1, NDUFB5, COX4I1, ACSL4, ACTB, CREB3L1, NDUFS3, GNAS, NDUFS2, UQCRFS1, NDUFV2, ATP5MF, ATP5ME	0.303167
pre-adipocyte	hsa04530:Tight junction	12	0.036212	TJP1, ACTR2, CTTN, MSN, PPP2R2A, MYL6B, ARPC4, ACTN4, MYL9, RAB8A, ACTB, RAB8B	0.303167
pre-adipocyte	hsa03030:DNA replication	5	0.0366491	POLD1, RPA3, RPA1, MCM3, RPA2	0.303167
pre-adipocyte	hsa04066:HIF-1 signaling pathway	9	0.0381187	LDHB, LDHA, PFKL, PGK1, HMOX1, MAPK1, ELOB, ENO1, GAPDH	0.303167
pre-adipocyte	hsa04261:Adrenergic signaling in cardiomyocytes	11	0.0388675	PPP1CB, TPM4, TPM3, CREB3L1, TPM1, GNAS, ATP2A2, MAPK1, PPP2R2A, ATP1A1, PPP1CA	0.303167
pre-adipocyte	hsa05130:Pathogenic Escherichia coli infection	13	0.0454252	ACTR2, TMED10, MYO5A, ARPC4, ACTB, TJP1, MYO1E, CTTN, MYO6, MAPK1, ABCF2, GAPDH, MYO1G	0.330305
pre-adipocyte	hsa03430:Mismatch repair	4	0.0455029	POLD1, RPA3, RPA1, RPA2	0.330305
pre-adipocyte	hsa00190:Oxidative phosphorylation	10	0.0467181	NDUFA5, NDUFB5, COX4I1, NDUFS3, NDUFS2, UQCRFS1, NDUFV2, ATP6V1D, ATP5MF, ATP5ME	0.330305
pre-adipocyte	hsa00513:Various types of N-glycan biosynthesis	5	0.0471865	FUT8, RPN2, STT3A, STT3B, DDOST	0.330305
pre-adipocyte	hsa04217:Necroptosis	11	0.0540109	HSP90AB1, PARP1, STAT1, CHMP2B, VDAC3, CHMP2A, CHMP4B, CAPN1, HMGB1, PPIA, JAK1	0.368625
pre-adipocyte	hsa04962:Vasopressin-regulated water reabsorption	5	0.0680826	DYNC1H1, RAB5C, CREB3L1, GNAS, RAB11B	0.453331
pre-adipocyte	hsa04611:Platelet activation	9	0.0709677	PPP1CB, COL1A1, COL1A2, GNAS, MAPK1, ITPR3, TLN1, ACTB, PPP1CA	0.46129
pre-adipocyte	hsa05022:Pathways of neurodegeneration - multiple diseases	24	0.0754767	TOMM40, HSPA5, NDUFA5, NDUFB5, CSNK1A1, FUS, COX4I1, DERL1, ATP2A2, ITPR3, PSMD9, PSMB7, PSMC3, KIF5B, CAT, CHMP2B, NDUFS3, VDAC3, NDUFS2, UQCRFS1, MAPK1, CAPN1, NDUFV2, RAB8A	0.479189
pre-adipocyte	hsa00620:Pyruvate metabolism	5	0.0825625	ALDH3A2, LDHB, LDHA, PKM, MDH2	0.49036
pre-adipocyte	hsa04922:Glucagon signaling pathway	8	0.0829707	LDHB, LDHA, PFKL, CPT1A, PKM, CREB3L1, GNAS, ITPR3	0.49036
pre-adipocyte	hsa04260:Cardiac muscle contraction	7	0.0857915	TPM4, TPM3, COX4I1, TPM1, ATP2A2, UQCRFS1, ATP1A1	0.49036
pre-adipocyte	hsa03013:Nucleocytoplasmic transport	8	0.0861995	UPF1, XPOT, DDX39B, TMEM33, ALYREF, ACIN1, RAN, SRRM1	0.49036
pre-adipocyte	hsa05012:Parkinson disease	15	0.0862171	HSPA5, NDUFA5, NDUFB5, COX4I1, ITPR3, PSMD9, PSMB7, PSMC3, KIF5B, NDUFS3, GNAS, VDAC3, NDUFS2, UQCRFS1, NDUFV2	0.49036
pre-adipocyte	hsa04114:Oocyte meiosis	9	0.0908441	YWHAE, PPP1CB, MAPK1, ITPR3, SMC1A, YWHAZ, YWHAG, PPP1CA, YWHAH	0.506132
pre-adipocyte	hsa00330:Arginine and proline metabolism	5	0.0984255	ALDH3A2, P4HA1, P4HA2, ARG1, SRM	0.512348
HeLa	hsa03040:Spliceosome	45	2.23604e-22	ISY1, RBM25, DDX5, SF3B3, RBM8A, SF3B6, DDX23, SRSF1, EIF4A3, DDX42, HNRNPU, PRPF19, USP39, PRPF8, EFTUD2, U2AF2, TRA2B, PCBP1, TRA2A, MAGOH, DHX15, BCAS2, SF3A3, HSPA8, AQR, PPIL1, PRPF38A, NCBP1, FUS, HSPA6, THOC3, THOC2, LSM3, PRPF6, HNRNPK, PRPF3, ACIN1, SNRNP27, SRSF6, SNRNP200, SLU7, RBMX, RBM22, HSPA1A, SRSF9	6.19384e-20
HeLa	hsa01200:Carbon metabolism	28	2.3792e-11	GPI, ECHS1, SHMT2, ENO1, PDHB, ENO3, HK2, ACAT1, PGK1, TPI1, MDH1, MDH2, IDH1, PGAM1, IDH2, TALDO1, PGD, SDHB, CS, GLUD1, PFKL, PKM, CPS1, PSAT1, CAT, SUCLG2, ALDOA, TKT	2.83607e-09
HeLa	hsa03013:Nucleocytoplasmic transport	27	3.07155e-11	NUP107, RBM8A, EIF4A3, NUP160, PNN, NUP42, MAGOH, NUP62, SUMO2, SAP18, NUP214, NCBP1, UPF3B, XPO7, THOC3, THOC2, RANGAP1, THOC7, SRRM1, XPOT, TMEM33, ACIN1, NUP54, NUP98, RAN, NUP58, KPNB1	2.83607e-09
HeLa	hsa05014:Amyotrophic lateral sclerosis	47	1.70667e-08	VCP, NUP107, DCTN1, COX4I1, UQCR10, COX5B, COX5A, NUP160, ACTB, PSMB6, PSMB4, ATP5F1B, PSMB5, NUP62, PSMB1, UQCRFS1, RAC1, NUP214, NDUFA9, ATP5PF, NDUFA6, NCBP1, HSPA5, FUS, ANXA11, EIF2S1, SDHB, ATXN2L, PSMA5, PSMA6, PSMA3, PSMC6, TUBB2A, PSMA4, PSMA1, VAPB, PSMA2, NDUFS5, CAT, CYCS, MATR3, NUP54, NUP98, TARDBP, PFN1, NUP58, MCU	1.18187e-06
HeLa	hsa01230:Biosynthesis of amino acids	19	3.74134e-08	TPI1, SHMT2, ARG1, PGAM1, IDH1, IDH2, PYCR1, TALDO1, ENO1, ENO3, CS, PFKL, PKM, CPS1, PSAT1, PGK1, ALDH18A1, ALDOA, TKT	2.0727e-06
HeLa	hsa04141:Protein processing in endoplasmic reticulum	28	2.18128e-07	VCP, PRKCSH, RRBP1, GANAB, HSPH1, BAG2, LMAN2, CAPN2, SEC31A, BCAP31, HSPA8, HSP90AA1, HSPA5, HSPA6, EIF2AK2, PDIA6, EIF2S1, RAD23B, CKAP4, PDIA4, SELENOS, CANX, ERP29, PLAA, PREB, P4HB, CALR, HSPA1A	1.00702e-05
HeLa	hsa03015:mRNA surveillance pathway	20	4.92561e-07	CPSF7, NCBP1, RBM8A, FUS, PABPC4, EIF4A3, UPF3B, SRRM1, PPP1CB, PNN, NUDT21, PPP2CB, FIP1L1, PPP2R1A, MAGOH, ACIN1, SAP18, ETF1, PABPC1, TARDBP	1.94914e-05
HeLa	hsa05020:Prion disease	35	1.95027e-06	COX4I1, UQCR10, COX5B, COX5A, PSMB6, STIP1, PSMB4, ATP5F1B, PSMB5, PSMB1, UQCRFS1, MAPK1, RAC1, NDUFA9, ATP5PF, HSPA8, NDUFA6, HSPA5, HSPA6, CSNK2A2, EIF2S1, SDHB, PSMA5, PSMA6, PSMA3, PSMC6, CREB1, TUBB2A, PSMA4, PSMA1, PSMA2, NDUFS5, CYCS, MCU, HSPA1A	6.75282e-05
HeLa	hsa00020:Citrate cycle (TCA cycle)	10	1.46376e-05	CS, ACLY, MDH1, MDH2, IDH1, IDH2, SUCLG2, PDHB, SDHB, PCK2	0.000450514
HeLa	hsa05012:Parkinson disease	32	2.16836e-05	COX4I1, UQCR10, TXN, COX5B, COX5A, GNAI2, PSMB6, PSMB4, ATP5F1B, PSMB5, PSMB1, UQCRFS1, RPS27A, NDUFA9, ATP5PF, NDUFA6, HSPA5, EIF2S1, SDHB, PSMA5, PSMA6, PSMA3, PSMC6, TUBB2A, PSMA4, PSMA1, PSMA2, NDUFS5, CYCS, UBA1, CALM1, MCU	0.000561143
HeLa	hsa04530:Tight junction	24	2.22836e-05	ACTR3, ACTR2, HSPA4, ARPC1B, ACTN1, MSN, ARPC4, MYL6B, ACTN4, ACTB, MYL12B, PPP2CB, MYL6, CTTN, PPP2R1A, RAB13, MYH14, MYH9, MYH11, RAC1, EZR, SYNPO, MYH10, MYL9	0.000561143
HeLa	hsa00010:Glycolysis / Gluconeogenesis	14	3.55401e-05	GPI, TPI1, PGAM1, ENO1, PDHB, ENO3, HK2, LDHB, PFKL, PKM, PGK1, GAPDHS, ALDOA, PCK2	0.000820384
HeLa	hsa03050:Proteasome	11	0.000104532	PSMA5, PSMB6, PSMA6, PSMA3, PSMB4, PSMA4, PSMC6, PSMB5, PSMA1, PSMA2, PSMB1	0.00222733
HeLa	hsa04810:Regulation of actin cytoskeleton	26	0.000379215	CYFIP1, ARPC1B, ACTB, MYL12B, PPP1CB, GNA12, CFL1, MAPK1, MYH14, MYH11, RAC1, MYH10, ACTR3, ACTR2, PPP1R12A, GSN, ACTN1, MSN, ARPC4, ACTN4, GNG12, MYH9, EZR, PFN1, MYL9, VCL	0.00750305
HeLa	hsa03018:RNA degradation	13	0.0007682	PABPC4, ENO1, ENO3, LSM3, EXOSC6, PFKL, EXOSC4, EXOSC9, DHX36, EXOSC8, MTREX, PABPC1, CNOT9	0.0141861
HeLa	hsa05022:Pathways of neurodegeneration - multiple diseases	42	0.0010451	VCP, DCTN1, COX4I1, UQCR10, COX5B, COX5A, PSMB6, PSMB4, ATP5F1B, PSMB5, PSMB1, CAPN2, UQCRFS1, MAPK1, RAC1, RPS27A, NDUFA9, ATP5PF, NDUFA6, HSPA5, FUS, CSNK1A1, CSNK2A2, EIF2S1, SDHB, ATXN2L, PSMA5, PSMA6, PSMA3, PSMC6, TUBB2A, PSMA4, PSMA1, VAPB, PSMA2, NDUFS5, CAT, CYCS, UBA1, TARDBP, CALM1, MCU	0.0180933
HeLa	hsa05016:Huntington disease	30	0.00136848	DCTN1, COX4I1, CLTC, AP2A1, UQCR10, COX5B, COX5A, PSMB6, PSMB4, ATP5F1B, PSMB5, POLR2B, PSMB1, UQCRFS1, AP2M1, NDUFA9, ATP5PF, NDUFA6, SDHB, PSMA5, PSMA6, PSMA3, PSMC6, CREB1, TUBB2A, PSMA4, PSMA1, PSMA2, NDUFS5, CYCS	0.0222982
HeLa	hsa05130:Pathogenic Escherichia coli infection	22	0.00147834	ACTR3, ACTR2, CYFIP1, ARPC1B, ARPC4, ACTB, MYO1E, MYO1B, MYO1C, TUBB2A, CTTN, NCL, MYO6, GNA12, MYH14, MYH9, MAPK1, CYCS, MYH11, RAC1, EZR, MYH10	0.02275
HeLa	hsa00480:Glutathione metabolism	10	0.0026164	GGCT, RRM1, GSTO1, GSTP1, IDH1, LANCL1, IDH2, OPLAH, PGD, SRM	0.0362372
HeLa	hsa01212:Fatty acid metabolism	10	0.0026164	ELOVL1, ACAA2, ECHS1, SCD, FASN, HSD17B4, ACADM, FADS1, ACACA, ACAT1	0.0362372
HeLa	hsa00620:Pyruvate metabolism	9	0.00275995	LDHB, PKM, MDH1, MDH2, GLO1, PDHB, ACACA, PCK2, ACAT1	0.036405
HeLa	hsa05230:Central carbon metabolism in cancer	11	0.00330565	LDHB, PFKL, PKM, SCO2, PGAM1, IDH1, IDH2, SLC2A1, MAPK1, PDHB, HK2	0.0416212
HeLa	hsa04066:HIF-1 signaling pathway	14	0.00443112	TFRC, STAT3, SLC2A1, ENO1, PDHB, ENO3, HK2, LDHB, PFKL, PGK1, HMOX1, MAPK1, ELOB, ALDOA	0.0533661
HeLa	hsa05132:Salmonella infection	24	0.00570744	ACTR3, ACTR2, CYFIP1, HSP90AA1, AHNAK, DCTN1, ARPC1B, ARPC4, TXN, ACTB, MYL12B, TUBB2A, MYO6, MAPK1, CYCS, FLNB, FLNC, RAC1, PFN1, MYL9, BIRC2, ARL8A, RAB7A, ARL8B	0.0640525
HeLa	hsa03430:Mismatch repair	6	0.00592826	MSH6, MSH2, RFC1, RFC2, RPA1, RPA2	0.0640525
HeLa	hsa05010:Alzheimer disease	33	0.00601215	COX4I1, UQCR10, COX5B, COX5A, RTN4, PSMB6, PSMB4, ATP5F1B, PSMB5, PSMB1, CAPN2, UQCRFS1, MAPK1, NDUFA9, ATP5PF, NDUFA6, CSNK1A1, CSNK2A2, EIF2AK2, EIF2S1, SDHB, PSMA5, PSMA6, PSMA3, PSMC6, TUBB2A, PSMA4, PSMA1, PSMA2, NDUFS5, CYCS, CALM1, MCU	0.0640525
HeLa	hsa01100:Metabolic pathways	101	0.00996132	ACAA2, PLOD3, PLOD1, ENO1, ENO3, PNP, FADS1, SACM1L, TALDO1, PGD, SDHB, ACLY, MTHFD1, GAPDHS, SUCLG2, HPRT1, ATP6V1A, DNMT1, SHMT2, GLO1, GMPS, ACACA, ACAT1, LDHB, EBP, PGK1, HMOX1, RDH13, FDFT1, PCK2, FDPS, IDH1, IDH2, PYCR1, DHCR24, PAICS, CS, GGCT, GLUD1, CPS1, FASN, CYCS, ALDH18A1, GPI, COX4I1, OPLAH, PFAS, HK2, ATIC, ABHD16A, KYNU, DBT, UQCRFS1, ACADM, LBR, COLGALT1, ELOVL1, ADSL, TPI1, PLA2…	0.0984473
HeLa	hsa03030:DNA replication	7	0.0102105	FEN1, RFC1, RFC2, RPA1, MCM3, RPA2, MCM5	0.0984473
HeLa	hsa04270:Vascular smooth muscle contraction	15	0.0103068	PPP1R12A, PLA2G4E, MYL6B, ACTA2, PPP1CB, MYL6, CALD1, GNA12, MYH14, MYH9, MAPK1, MYH11, CALM1, MYH10, MYL9	0.0984473
HeLa	hsa05017:Spinocerebellar ataxia	15	0.017529	NOP56, ATXN2L, PSMA5, PSMB6, PSMA6, PSMA3, PSMB4, PSMC6, PSMA4, PSMB5, PSMA1, PSMA2, PSMB1, CYCS, MCU	0.160947
HeLa	hsa00630:Glyoxylate and dicarboxylate metabolism	6	0.0185931	CS, MDH1, SHMT2, MDH2, CAT, ACAT1	0.160947
HeLa	hsa00030:Pentose phosphate pathway	6	0.0185931	GPI, PFKL, TALDO1, ALDOA, PGD, TKT	0.160947
HeLa	hsa04612:Antigen processing and presentation	10	0.0202261	HSPA8, HSP90AA1, CREB1, HSPA5, HSPA4, CANX, HSPA6, TAP2, CALR, HSPA1A	0.169104
HeLa	hsa05203:Viral carcinogenesis	19	0.0207565	YWHAE, RANBP1, USP7, GSN, YWHAB, ACTN1, STAT3, EIF2AK2, ACTN4, SND1, DDB1, H2BC12, PKM, CREB1, HNRNPK, H2BC11, MAPK1, RAC1, YWHAH	0.169104
HeLa	hsa00190:Oxidative phosphorylation	14	0.0231121	NDUFA9, ATP6V1A, ATP5PF, NDUFA6, COX4I1, UQCR10, COX5B, COX5A, SDHB, ATP5F1B, PPA1, NDUFS5, UQCRFS1, CYCS	0.182916
HeLa	hsa04146:Peroxisome	10	0.0270952	PRDX5, SLC25A17, IDH1, ECH1, IDH2, AGPS, CAT, HSD17B4, ABCD1, SLC27A2	0.208483
HeLa	hsa04964:Proximal tubule bicarbonate reclamation	5	0.0298245	GLUD1, MDH1, SLC25A10, ATP1A1, PCK2	0.213928
HeLa	hsa03060:Protein export	5	0.0298245	OXA1L, SPCS2, HSPA5, SRP14, SEC11A	0.213928
HeLa	hsa04666:Fc gamma R-mediated phagocytosis	11	0.0301198	ACTR3, ACTR2, MARCKS, MARCKSL1, GSN, PLA2G4E, ARPC1B, CFL1, MAPK1, ARPC4, RAC1	0.213928
HeLa	hsa03420:Nucleotide excision repair	7	0.0348146	DDB1, RFC1, RFC2, RPA1, RPA2, XPC, RAD23B	0.241091
HeLa	hsa04260:Cardiac muscle contraction	10	0.037807	ASPH, TPM2, COX4I1, TPM1, UQCRFS1, UQCR10, ATP1A1, COX5B, COX5A, MYH6	0.255428
HeLa	hsa04144:Endocytosis	21	0.0402168	ACTR3, HSPA8, ACTR2, TFRC, SMURF1, ARPC1B, HSPA6, CLTC, AP2A1, ARPC4, RAB22A, RAB11B, ITCH, CAPZB, CAPZA1, CAPZA2, CHMP4B, AP2M1, ARF5, HSPA1A, RAB7A	0.265239
HeLa	hsa05100:Bacterial invasion of epithelial cells	9	0.0476066	ACTR3, ACTR2, CTTN, ARPC1B, CLTC, ARPC4, RAC1, VCL, ACTB	0.306675
HeLa	hsa00270:Cysteine and methionine metabolism	7	0.0491172	LDHB, DNMT1, AHCY, MDH1, PSAT1, MDH2, SRM	0.309215
HeLa	hsa04520:Adherens junction	8	0.0772921	ACTN1, CSNK2A2, MAPK1, LMO7, ACTN4, RAC1, VCL, ACTB	0.475776
HeLa	hsa04114:Oocyte meiosis	12	0.0819251	YWHAE, PPP1CB, RPS6KA3, PPP2CB, ANAPC7, YWHAB, PPP2R1A, MAPK1, CALM1, SMC1A, SMC3, YWHAH	0.485258
HeLa	hsa00100:Steroid biosynthesis	4	0.0840842	EBP, DHCR24, LBR, FDFT1	0.485258
HeLa	hsa00640:Propanoate metabolism	5	0.084088	LDHB, ECHS1, DBT, SUCLG2, ACACA	0.485258
HeLa	hsa01524:Platinum drug resistance	8	0.0868068	TOP2A, MSH6, MSH2, GSTO1, GSTP1, MAPK1, CYCS, BIRC2	0.490724
HeLa	hsa03410:Base excision repair	5	0.0919272	FEN1, NTHL1, APEX1, XRCC1, HMGB1	0.509277
HeLa	hsa05131:Shigellosis	19	0.0977783	ACTR3, ACTR2, ARPC1B, ACTN1, ARPC4, ACTN4, HK2, ACTB, MYL12B, CTTN, UBE2N, CAPN2, MAPK1, CYCS, RAC1, PFN1, RPS27A, MYL9, VCL	0.531071
HEK	hsa03040:Spliceosome	39	3.35571e-21	RBM25, SF3B2, SF3B3, RBM8A, DDX23, SRSF1, PRPF8, SART1, PUF60, SNRPD1, TRA2A, SNRPB2, HNRNPA1, SRSF10, SF3B1, BCAS2, HNRNPA3, NCBP1, ALYREF, CDC5L, THOC2, CRNKL1, LSM3, PRPF4, SNW1, HNRNPK, DDX39B, PRPF3, ACIN1, SNRNP27, PPIE, SRSF3, SNRPA1, SNRPE, HNRNPC, SRSF6, SLU7, RBMX, SRSF9	7.65101e-19
HEK	hsa03013:Nucleocytoplasmic transport	23	1.72821e-10	NUP214, NDC1, UPF1, NUP205, NCBP1, RBM8A, ALYREF, NUP153, THOC2, NUP160, IPO4, IPO5, THOC6, PNN, XPO1, DDX39B, TPR, SUMO2, ACIN1, SAP18, RNPS1, KPNA2, KPNB1	1.97016e-08
HEK	hsa05014:Amyotrophic lateral sclerosis	36	9.89806e-07	RAB1A, NUP205, NDUFB6, DERL1, COX5B, COX6A1, HDAC6, NUP160, TPR, PSMD3, UQCRFS1, HNRNPA1, RAB8A, NUP214, NDC1, NDUFA9, ATP5PF, HNRNPA3, ATP5PD, NCBP1, ALYREF, NUP153, ATP5F1D, TUBA4A, PSMA4, PSMA1, NDUFS5, HNRNPA2B1, CHMP2B, NDUFS3, SRSF3, NDUFS1, MATR3, PFN1, TP53, PFN2	7.52252e-05
HEK	hsa03030:DNA replication	10	8.24919e-06	RFC5, PCNA, MCM7, RFC1, POLD1, RPA3, MCM3, MCM5, SSBP1, MCM6	0.000470204
HEK	hsa03430:Mismatch repair	8	2.11423e-05	RFC5, MSH6, PCNA, MSH2, RFC1, POLD1, RPA3, SSBP1	0.00096409
HEK	hsa03008:Ribosome biogenesis in eukaryotes	16	5.80658e-05	RBM28, CSNK2A1, POP1, POP4, NAT10, GTPBP4, GNL3, RRP7A, LSG1, GNL3L, XPO1, TCOF1, NOB1, XRN2, GAR1, UTP14A	0.0022065
HEK	hsa01212:Fatty acid metabolism	11	7.16264e-05	ELOVL1, HADHA, ECHS1, SCD, FASN, SCD5, HSD17B4, ACSL3, HSD17B12, HACD3, ACAT1	0.00233297
HEK	hsa04141:Protein processing in endoplasmic reticulum	18	0.000451026	PDIA3, BCAP31, DERL1, DNAJB12, RRBP1, RAD23B, PDIA4, DNAJA1, GANAB, HSPH1, BAG2, MAN1A2, DNAJB11, DNAJA2, STT3A, CALR, STT3B, UGGT1	0.0128542
HEK	hsa01040:Biosynthesis of unsaturated fatty acids	7	0.000556711	ELOVL1, ACOT7, SCD, SCD5, HSD17B4, HSD17B12, HACD3	0.0133543
HEK	hsa01524:Platinum drug resistance	11	0.000585714	TOP2A, MSH6, TOP2B, MSH2, MGST3, GSTP1, MGST1, REV3L, MGST2, TP53, BIRC2	0.0133543
HEK	hsa03015:mRNA surveillance pathway	12	0.00157971	PNN, UPF1, CPSF6, RBM8A, NCBP1, DDX39B, ALYREF, ACIN1, SAP18, PPP2R2A, MSI1, RNPS1	0.0298661
HEK	hsa04110:Cell cycle	14	0.00159289	PCNA, MCM7, YWHAB, PRKDC, SMC3, YWHAZ, YWHAQ, CDK2, MCM3, CDK1, MCM5, BUB3, MCM6, TP53	0.0298661
HEK	hsa03410:Base excision repair	7	0.00170289	PCNA, PARP1, MPG, POLD1, XRCC1, LIG3, HMGB1	0.0298661
HEK	hsa05012:Parkinson disease	22	0.00211637	NDUFA9, ATP5PF, TRAP1, ATP5PD, NDUFB6, TXN, COX5B, COX6A1, ATP5F1D, TUBA4A, PSMA4, PSMA1, NDUFS5, PSMD3, NDUFS3, UQCRFS1, NDUFS1, UBA1, SLC39A7, SLC25A4, TP53, SLC25A6	0.0344666
HEK	hsa00620:Pyruvate metabolism	8	0.00238364	LDHB, LDHA, PDHA1, MDH1, MDH2, GLO1, ACACB, ACAT1	0.0362313
HEK	hsa04530:Tight junction	16	0.00299221	ACTR2, PCNA, HSPA4, MSN, NEDD4L, PPP2R2A, TUBA4A, MYL12B, AMOT, MYL6, RAB13, MYH14, MYH9, ARHGEF2, MYH10, RAB8A	0.042639
HEK	hsa00062:Fatty acid elongation	6	0.00381743	ELOVL1, HADHA, ACOT7, ECHS1, HSD17B12, HACD3	0.0511985
HEK	hsa00190:Oxidative phosphorylation	13	0.0070673	NDUFA9, ATP5PF, ATP5PD, NDUFB6, COX5B, COX6A1, ATP5F1D, NDUFS5, NDUFS3, UQCRFS1, NDUFS1, ATP5MF, ATP5ME	0.0856739
HEK	hsa00480:Glutathione metabolism	8	0.00713949	GGCT, GPX4, MGST3, GSTP1, LANCL1, MGST1, MGST2, PRDX6	0.0856739
HEK	hsa05016:Huntington disease	22	0.0105065	NDUFA9, ATP5PF, ATP5PD, TBP, NDUFB6, AP2A1, COX5B, COX6A1, ATP5F1D, TUBA4A, PSMA4, PSMA1, NDUFS5, PSMD3, NDUFS3, AP2S1, UQCRFS1, NDUFS1, SLC25A4, TP53, POLR2L, SLC25A6	0.119774
HEK	hsa04714:Thermogenesis	18	0.0112159	NDUFA9, ATP5PF, COA1, ATP5PD, NDUFB6, ACSL3, COX5B, COX6A1, ATP5F1D, NDUFS5, NDUFAF4, NDUFAF2, NDUFS3, UQCRFS1, NDUFAF3, NDUFS1, ATP5MF, ATP5ME	0.121772
HEK	hsa05415:Diabetic cardiomyopathy	16	0.0155145	NDUFA9, ATP5PF, PDHA1, ATP5PD, NDUFB6, PARP1, ATP2A2, COX5B, COX6A1, ATP5F1D, NDUFS5, NDUFS3, UQCRFS1, NDUFS1, SLC25A4, SLC25A6	0.156077
HEK	hsa04146:Peroxisome	9	0.0160585	ABCD3, SLC25A17, AGPS, MPV17L2, HSD17B4, FAR1, ACSL3, FAR2, SLC27A2	0.156077
HEK	hsa01100:Metabolic pathways	78	0.0164292	PIGT, PLOD1, COX6A1, SPTLC2, QARS1, MAN1A2, UQCRFS1, VKORC1, MCCC2, ELOVL1, ALG8, TPI1, GPX4, HMGCS1, ARG1, PGAM1, SACM1L, MARS1, LANCL1, MCCC1, CTPS1, ACSL3, GCAT, NME1, HADHA, ALDH3A1, NDUFS5, AGPS, NDUFS3, NDUFS1, HPRT1, UMPS, GART, ECHS1, NDUFB6, GSTP1, MGST3, GLO1, MGST1, MGST2, HSD17B4, HSD17B12, HACD3, COX5B, ACACB, ACAT1, LDHB, GANAB, LDHA, MAT2A, PGK1, CKB, CEPT1, CDIPT, ATP5MF, ATP5ME, …	0.156077
HEK	hsa05020:Prion disease	19	0.0246347	NDUFA9, ATP5PF, ATP5PD, NDUFB6, CSNK2A1, COX5B, COX6A1, ATP5F1D, TUBA4A, STIP1, PSMA4, PSMA1, NDUFS5, PSMD3, NDUFS3, UQCRFS1, NDUFS1, SLC25A4, SLC25A6	0.224668
HEK	hsa05208:Chemical carcinogenesis - reactive oxygen species	16	0.0328049	NDUFA9, ATP5PF, ATP5PD, NDUFB6, MGST3, MGST1, MGST2, COX5B, COX6A1, ATP5F1D, NDUFS5, NDUFS3, UQCRFS1, NDUFS1, SLC25A4, SLC25A6	0.287674
HEK	hsa00640:Propanoate metabolism	5	0.0369723	HADHA, LDHB, LDHA, ECHS1, ACACB	0.310027
HEK	hsa03420:Nucleotide excision repair	6	0.0380734	RFC5, PCNA, RFC1, POLD1, RPA3, RAD23B	0.310027
HEK	hsa00983:Drug metabolism - other enzymes	8	0.0397017	MGST3, GSTP1, IMPDH2, MGST1, MGST2, HPRT1, UMPS, NME1	0.312137
HEK	hsa00280:Valine, leucine and isoleucine degradation	6	0.0411692	MCCC2, HADHA, ECHS1, HMGCS1, MCCC1, ACAT1	0.312886
HEK	hsa00010:Glycolysis / Gluconeogenesis	7	0.0499364	LDHB, ALDH3A1, LDHA, PDHA1, TPI1, PGAM1, PGK1	0.367274
HEK	hsa04260:Cardiac muscle contraction	8	0.0579269	TPM4, ASPH, TPM3, ATP2A2, UQCRFS1, ATP1A1, COX5B, COX6A1	0.412729
HEK	hsa03060:Protein export	4	0.0616124	SRP72, SRP68, SRP14, SEC11A	0.425686
HEK	hsa03320:PPAR signaling pathway	7	0.0777848	SLC27A1, HMGCS1, SCD, SCD5, ACSL3, SLC27A2, SLC27A4	0.521615
HEK	hsa00650:Butanoate metabolism	4	0.0907215	HADHA, ECHS1, HMGCS1, ACAT1	0.590986
