## Supplemental Tables for "Mapping adipocyte interactome networks by Halotag-enrichment-mass spectrometry": Table S17.xlsx

### Sheet: Table S17
Table S17. Related to fig. S4 and fig. S5A. Protein–protein interaction subnetwork of mitochondria-associated neurodegenerative disease pathways. This list includes amyotrophic lateral sclerosis, Alzheimer’s, Parkinson’s, Huntington’s, and prion disease pathway genes from fig. S5A. Ratio (log10), quantitative protein values of HaloTag calculated from MS data. An interaction was scored as positive…
A	B	interaction type	Ratio (log10)	name
TGM2	CEBPA	adipocyte	1.15	CEBPA (adipocyte) TGM2
SDHA	CEBPD	adipocyte	0.8	CEBPD (adipocyte) SDHA
CAMK2D	CEBPA	adipocyte	0.1	CEBPA (adipocyte) CAMK2D
SRSF3	CREB1	adipocyte	0.62	CREB1 (adipocyte) SRSF3
APOE	GATA2	adipocyte	0.1	GATA2 (adipocyte) APOE
HNRNPA3	FOS	adipocyte	0.72	FOS (adipocyte) HNRNPA3
SDHA	FOS	adipocyte	0.5	FOS (adipocyte) SDHA
SRSF3	ATF2	adipocyte	0.42	ATF2 (adipocyte) SRSF3
RTN4	ATF2	BioGrid	0.1	ATF2 (BioGrid) RTN4
HNRNPA3	CREB1	adipocyte	0.5	CREB1 (adipocyte) HNRNPA3
ATP5PD	FOS	adipocyte	0.6	FOS (adipocyte) ATP5PD
POLR2B	CEBPA	adipocyte	0.1	CEBPA (adipocyte) POLR2B
FUS	ATF1	adipocyte	0.3	ATF1 (adipocyte) FUS
SRSF7	ATF1	adipocyte	0.46	ATF1 (adipocyte) SRSF7
MCU	ATF2	adipocyte	0.1	ATF2 (adipocyte) MCU
SRSF3	ATF1	adipocyte	0.59	ATF1 (adipocyte) SRSF3
CYCS	PPARA	adipocyte	0.21	PPARA (adipocyte) CYCS
SRSF7	PPARA	adipocyte	0.25	PPARA (adipocyte) SRSF7
MCU	CEBPA	adipocyte	0.1	CEBPA (adipocyte) MCU
AP2A2	GATA2	adipocyte	0.7	GATA2 (adipocyte) AP2A2
HNRNPA3	GATA2	adipocyte	0.66	GATA2 (adipocyte) HNRNPA3
UQCRC2	CREB1	adipocyte	0.37	CREB1 (adipocyte) UQCRC2
RTN4	CEBPA	adipocyte	1.22	CEBPA (adipocyte) RTN4
SRSF3	PPARA	adipocyte	0.48	PPARA (adipocyte) SRSF3
HSPA1A	PPARA	adipocyte	0.25	PPARA (adipocyte) HSPA1A
POLR2B	ATF2	adipocyte	0.1	ATF2 (adipocyte) POLR2B
CSNK1A1	CEBPA	adipocyte	0.8	CEBPA (adipocyte) CSNK1A1
CREB1	ATF1	BioGrid	0.1	ATF1 (BioGrid) CREB1
CAV1	ATF1	adipocyte	0.32	ATF1 (adipocyte) CAV1
ATF3	FOS	BioGrid	0.1	FOS (BioGrid) ATF3
TGM2	GATA2	adipocyte	0.86	GATA2 (adipocyte) TGM2
UQCRC2	ATF5	adipocyte	0.48	ATF5 (adipocyte) UQCRC2
CALM1	ATF1	adipocyte	0.45	ATF1 (adipocyte) CALM1
MATR3	CEBPA	adipocyte	0.52	CEBPA (adipocyte) MATR3
CREB3L1	CEBPA	adipocyte	0.1	CEBPA (adipocyte) CREB3L1
EIF2AK2	GATA2	adipocyte	0.58	GATA2 (adipocyte) EIF2AK2
MATR3	FOS	adipocyte	0.87	FOS (adipocyte) MATR3
TGM2	CEBPD	adipocyte	0.1	CEBPD (adipocyte) TGM2
APOE	FOS	adipocyte	0.1	FOS (adipocyte) APOE
SDHA	CREB1	adipocyte	0.78	CREB1 (adipocyte) SDHA
COX7A2	FOS	adipocyte	0.1	FOS (adipocyte) COX7A2
LPL	ATF2	adipocyte	0.55	ATF2 (adipocyte) LPL
ALYREF	GATA2	adipocyte	1.05	GATA2 (adipocyte) ALYREF
PSMA3	GATA2	BioGrid	0.1	GATA2 (BioGrid) PSMA3
HSPA1A	ATF1	adipocyte	0.56	ATF1 (adipocyte) HSPA1A
HSPA1A	CEBPD	adipocyte	0.5	CEBPD (adipocyte) HSPA1A
SLC25A6	PPARA	adipocyte	0.31	PPARA (adipocyte) SLC25A6
CYCS	CEBPD	adipocyte	0.5	CEBPD (adipocyte) CYCS
UQCRH	ATF2	adipocyte	0.1	ATF2 (adipocyte) UQCRH
HTRA2	ATF3	adipocyte	0.1	ATF3 (adipocyte) HTRA2
EIF2AK2	CEBPA	adipocyte	0.52	CEBPA (adipocyte) EIF2AK2
HSPA1A	CREB1	adipocyte	1.72	CREB1 (adipocyte) HSPA1A
NDUFA10	PPARA	adipocyte	0.31	PPARA (adipocyte) NDUFA10
PFN1	ATF2	BioGrid	0.1	ATF2 (BioGrid) PFN1
CEBPA	ATF3	adipocyte	0.89	ATF3 (adipocyte) CEBPA
COX7A2	GATA2	adipocyte	0.1	GATA2 (adipocyte) COX7A2
NDUFS1	ATF5	adipocyte	0.31	ATF5 (adipocyte) NDUFS1
DCTN4	ATF3	adipocyte	0.64	ATF3 (adipocyte) DCTN4
DCTN1	ATF3	adipocyte	0.1	ATF3 (adipocyte) DCTN1
NDUFA10	ATF5	adipocyte	0.45	ATF5 (adipocyte) NDUFA10
KRAS	ATF2	adipocyte	0.46	ATF2 (adipocyte) KRAS
SDHA	PPARA	adipocyte	0.85	PPARA (adipocyte) SDHA
SDHA	GATA2	adipocyte	0.57	GATA2 (adipocyte) SDHA
APOE	ATF3	adipocyte	0.1	ATF3 (adipocyte) APOE
CEBPD	ATF3	adipocyte	0.9	ATF3 (adipocyte) CEBPD
SRSF7	CEBPD	adipocyte	0.5	CEBPD (adipocyte) SRSF7
SRSF3	CEBPD	adipocyte	0.57	CEBPD (adipocyte) SRSF3
RTN4	ATF2	adipocyte	1.07	ATF2 (adipocyte) RTN4
CHMP2B	CEBPD	adipocyte	0.1	CEBPD (adipocyte) CHMP2B
FUS	CREB1	adipocyte	0.6	CREB1 (adipocyte) FUS
TGM2	ATF3	adipocyte	0.58	ATF3 (adipocyte) TGM2
CAV1	ATF5	adipocyte	0.37	ATF5 (adipocyte) CAV1
CAT	ATF5	adipocyte	0.1	ATF5 (adipocyte) CAT
SRSF3	GATA2	adipocyte	0.68	GATA2 (adipocyte) SRSF3
NDUFS1	ATF1	adipocyte	0.37	ATF1 (adipocyte) NDUFS1
CAV1	CEBPD	adipocyte	0.56	CEBPD (adipocyte) CAV1
FUS	GATA2	adipocyte	0.57	GATA2 (adipocyte) FUS
MATR3	GATA2	adipocyte	1.32	GATA2 (adipocyte) MATR3
NDUFA10	ATF1	adipocyte	0.37	ATF1 (adipocyte) NDUFA10
CEBPA	ATF3	BioGrid	0.1	ATF3 (BioGrid) CEBPA
TGM2	ATF1	adipocyte	0.1	ATF1 (adipocyte) TGM2
HSPA1A	ATF5	adipocyte	0.97	ATF5 (adipocyte) HSPA1A
TGM2	ATF2	adipocyte	0.92	ATF2 (adipocyte) TGM2
UQCRC2	PPARA	adipocyte	0.41	PPARA (adipocyte) UQCRC2
ATP5PD	ATF5	adipocyte	0.37	ATF5 (adipocyte) ATP5PD
ALYREF	ATF3	adipocyte	0.66	ATF3 (adipocyte) ALYREF
KRAS	CEBPA	adipocyte	0.6	CEBPA (adipocyte) KRAS
GPX1	ATF2	adipocyte	0.83	ATF2 (adipocyte) GPX1
COX7A2	ATF2	adipocyte	1.78	ATF2 (adipocyte) COX7A2
CAMK2D	ATF3	adipocyte	0.1	ATF3 (adipocyte) CAMK2D
SDHA	CEBPA	adipocyte	0.49	CEBPA (adipocyte) SDHA
SRSF7	CREB1	adipocyte	0.59	CREB1 (adipocyte) SRSF7
SLC25A6	ATF5	adipocyte	0.58	ATF5 (adipocyte) SLC25A6
CREB3L1	ATF3	adipocyte	0.1	ATF3 (adipocyte) CREB3L1
NDUFA9	CREB1	adipocyte	0.35	CREB1 (adipocyte) NDUFA9
