## Supplemental Tables for "Mapping adipocyte interactome networks by Halotag-enrichment-mass spectrometry": Table S18.xlsx

### Sheet: Table S18
Table S18. Related to fig. S4 and fig. S5B. Protein–protein interaction subnetwork of PPAR signaling pathway shown in fig. S5B. Ratio (log10), quantitative protein values of HaloTag calculated from MS data. An interaction was scored as positive when the average ratio from multiple datasets was more than 1 SD above the median of the ratio obtained only using the 33-kDa HaloTag protein as the negat…
A	B	interaction type	Ratio (log10)	name
CPT1A	CREB1	pre-adipocyte	0.8	CREB1 (pre-adipocyte) CPT1A
CEBPD	PPARA	HEK	0.1	PPARA (HEK) CEBPD
LPL	ATF2	adipocyte	0.55	ATF2 (adipocyte) LPL
CEBPD	PPARA	pre-adipocyte	0.1	PPARA (pre-adipocyte) CEBPD
LPL	MYC	adipocyte	0.36	MYC (adipocyte) LPL
CPT1A	ATF5	pre-adipocyte	0.87	ATF5 (pre-adipocyte) CPT1A
FADS2	FOS	adipocyte	0.56	FOS (adipocyte) FADS2
CPT1A	SOX2	pre-adipocyte	0.59	SOX2 (pre-adipocyte) CPT1A
CPT1A	CEBPA	adipocyte	0.52	CEBPA (adipocyte) CPT1A
CPT1A	ATF1	pre-adipocyte	0.94	ATF1 (pre-adipocyte) CPT1A
PLIN4	CEBPD	adipocyte	0.43	CEBPD (adipocyte) PLIN4
ILK	CASP3	adipocyte	0.1	CASP3 (adipocyte) ILK
CPT1A	CEBPD	pre-adipocyte	0.86	CEBPD (pre-adipocyte) CPT1A
CREB1	ATF1	BioGrid	0.1	ATF1 (BioGrid) CREB1
FABP5	MYB	adipocyte	0.1	MYB (adipocyte) FABP5
ATF5	ATF1	HEK	0.1	ATF1 (HEK) ATF5
CREB1	ATF1	HeLa	0.1	ATF1 (HeLa) CREB1
CPT1A	PPARA	pre-adipocyte	0.88	PPARA (pre-adipocyte) CPT1A
ME1	MYB	adipocyte	0.1	MYB (adipocyte) ME1
ILK	GATA2	adipocyte	0.1	GATA2 (adipocyte) ILK
CPT1A	MYC	adipocyte	0.55	MYC (adipocyte) CPT1A
ACSL5	PPARA	adipocyte	0.3	PPARA (adipocyte) ACSL5
