## Supplemental Tables for "Mapping adipocyte interactome networks by Halotag-enrichment-mass spectrometry": Table S19.xlsx

### Sheet: Table S19
Table S19. Related to fig. S4 and fig. S5C. Protein–protein interaction subnetwork of non-alcoholic fatty liver disease pathway shown in fig. S5C. Ratio (log10), quantitative protein values of HaloTag calculated from MS data. An interaction was scored as positive when the average ratio from multiple datasets was more than 1 SD above the median of the ratio obtained only using the 33-kDa HaloTag p…
A	B	interaction type	Ratio (log10)	name
ITCH	PPARA	pre-adipocyte	0.34	PPARA (pre-adipocyte) ITCH
SDHA	FOS	adipocyte	0.5	FOS (adipocyte) SDHA
COX5A	CASP3	adipocyte	0.1	CASP3 (adipocyte) COX5A
COX6C	CASP3	adipocyte	0.1	CASP3 (adipocyte) COX6C
COX7A2	CASP3	adipocyte	0.1	CASP3 (adipocyte) COX7A2
SDHA	CEBPD	adipocyte	0.8	CEBPD (adipocyte) SDHA
NDUFA9	CREB1	adipocyte	0.35	CREB1 (adipocyte) NDUFA9
NDUFV1	CASP3	adipocyte	0.1	CASP3 (adipocyte) NDUFV1
ATF3	CASP3	pre-adipocyte	0.1	CASP3 (pre-adipocyte) ATF3
NDUFA4L2	MYC	adipocyte	0.5	MYC (adipocyte) NDUFA4L2
COX7A2	STAT3	adipocyte	1.87	STAT3 (adipocyte) COX7A2
NDUFA7	MYC	adipocyte	0.1	MYC (adipocyte) NDUFA7
SDHA	CEBPA	adipocyte	0.49	CEBPA (adipocyte) SDHA
COX7A2	ATF2	adipocyte	1.78	ATF2 (adipocyte) COX7A2
ITCH	SOX2	adipocyte	0.48	SOX2 (adipocyte) ITCH
NDUFA4L2	STAT3	adipocyte	0.53	STAT3 (adipocyte) NDUFA4L2
SREBF1	GATA2	adipocyte	0.1	GATA2 (adipocyte) SREBF1
NDUFA10	SOX2	adipocyte	0.44	SOX2 (adipocyte) NDUFA10
UQCRC2	PPARA	adipocyte	0.41	PPARA (adipocyte) UQCRC2
CEBPA	ATF3	BioGrid	0.1	ATF3 (BioGrid) CEBPA
CDC42	CTNNA1	BioGrid	0.1	CTNNA1 (BioGrid) CDC42
CDC42	CASP3	adipocyte	0.77	CASP3 (adipocyte) CDC42
NDUFA10	ATF1	adipocyte	0.37	ATF1 (adipocyte) NDUFA10
CYCS	MYC	BioGrid	0.1	MYC (BioGrid) CYCS
NDUFS1	ATF1	adipocyte	0.37	ATF1 (adipocyte) NDUFS1
CTNNA1	ATF3	pre-adipocyte	0.89	ATF3 (pre-adipocyte) CTNNA1
NDUFA4L2	ERBB2	adipocyte	0.57	ERBB2 (adipocyte) NDUFA4L2
COX7A2	ERBB2	adipocyte	1.78	ERBB2 (adipocyte) COX7A2
NDUFA7	ERBB2	adipocyte	0.1	ERBB2 (adipocyte) NDUFA7
CDC42	ATF3	adipocyte	0.53	ATF3 (adipocyte) CDC42
CDC42	CTNNA1	adipocyte	0.58	CTNNA1 (adipocyte) CDC42
COX7A2	MYC	adipocyte	1.76	MYC (adipocyte) COX7A2
CDC42	FOS	adipocyte	0.65	FOS (adipocyte) CDC42
CEBPD	ATF3	adipocyte	0.9	ATF3 (adipocyte) CEBPD
SREBF1	ATF3	adipocyte	0.1	ATF3 (adipocyte) SREBF1
UQCRH	STAT3	adipocyte	0.1	STAT3 (adipocyte) UQCRH
SDHA	GATA2	adipocyte	0.57	GATA2 (adipocyte) SDHA
SDHA	PPARA	adipocyte	0.85	PPARA (adipocyte) SDHA
ITCH	MYC	BioGrid	0.1	MYC (BioGrid) ITCH
NDUFA10	ATF5	adipocyte	0.45	ATF5 (adipocyte) NDUFA10
SDHA	GATA2	pre-adipocyte	0.6	GATA2 (pre-adipocyte) SDHA
NDUFA10	ATF5	pre-adipocyte	0.35	ATF5 (pre-adipocyte) NDUFA10
NDUFS1	ATF5	adipocyte	0.31	ATF5 (adipocyte) NDUFS1
COX7A2	GATA2	adipocyte	0.1	GATA2 (adipocyte) COX7A2
ITCH	ATF5	adipocyte	0.31	ATF5 (adipocyte) ITCH
CEBPA	ATF3	adipocyte	0.89	ATF3 (adipocyte) CEBPA
UQCRQ	CASP3	adipocyte	1.01	CASP3 (adipocyte) UQCRQ
NDUFA10	PPARA	adipocyte	0.31	PPARA (adipocyte) NDUFA10
CYCS	CEBPD	adipocyte	0.5	CEBPD (adipocyte) CYCS
UQCRH	ATF2	adipocyte	0.1	ATF2 (adipocyte) UQCRH
ATF3	FOS	pre-adipocyte	0.1	FOS (pre-adipocyte) ATF3
COX7A2	MYB	adipocyte	1.4	MYB (adipocyte) COX7A2
SDHA	CREB1	adipocyte	0.78	CREB1 (adipocyte) SDHA
COX7A2	FOS	adipocyte	0.1	FOS (adipocyte) COX7A2
CEBPD	PPARA	pre-adipocyte	0.1	PPARA (pre-adipocyte) CEBPD
COX7A2	CEBPA	pre-adipocyte	0.91	CEBPA (pre-adipocyte) COX7A2
COX7A2	MYB	pre-adipocyte	0.81	MYB (pre-adipocyte) COX7A2
ITCH	SOX2	BioGrid	0.1	SOX2 (BioGrid) ITCH
UQCRC2	ATF5	adipocyte	0.48	ATF5 (adipocyte) UQCRC2
ATF3	FOS	BioGrid	0.1	FOS (BioGrid) ATF3
CREB1	ATF1	BioGrid	0.1	ATF1 (BioGrid) CREB1
NDUFA9	MYC	BioGrid	0.1	MYC (BioGrid) NDUFA9
UQCRC2	CREB1	adipocyte	0.37	CREB1 (adipocyte) UQCRC2
COX5A	CTNNA1	adipocyte	0.1	CTNNA1 (adipocyte) COX5A
COX7A2	CTNNA1	adipocyte	0.1	CTNNA1 (adipocyte) COX7A2
SDHA	CASP3	pre-adipocyte	0.61	CASP3 (pre-adipocyte) SDHA
CDC42	CASP3	BioGrid	0.1	CASP3 (BioGrid) CDC42
CYCS	PPARA	adipocyte	0.21	PPARA (adipocyte) CYCS
