## Supplemental Tables for "Mapping adipocyte interactome networks by Halotag-enrichment-mass spectrometry": Table S20.xlsx

### Sheet: Table S20
Table S20. Related to fig. S4 and fig. S5D. Protein–protein interaction subnetwork of fluid shear stress and atherosclerosis pathway shown in fig. S5D. Ratio (log10), quantitative protein values of HaloTag calculated from MS data. An interaction was scored as positive when the average ratio from multiple datasets was more than 1 SD above the median of the ratio obtained only using the 33-kDa Halo…
A	B	interaction type	Ratio (log10)	name
CEBPD	ATF3	adipocyte	0.9	ATF3 (adipocyte) CEBPD
GSTP1	MYC	adipocyte	0.1	MYC (adipocyte) GSTP1
HSP90AB1	MYC	adipocyte	0.37	MYC (adipocyte) HSP90AB1
SDC2	MYC	adipocyte	0.54	MYC (adipocyte) SDC2
ARHGEF2	MYC	BioGrid	0.1	MYC (BioGrid) ARHGEF2
SDC2	ATF2	adipocyte	1.08	ATF2 (adipocyte) SDC2
ASS1	MYC	BioGrid	0.1	MYC (BioGrid) ASS1
HSP90B1	ATF3	adipocyte	0.69	ATF3 (adipocyte) HSP90B1
SDC2	CEBPA	adipocyte	1.13	CEBPA (adipocyte) SDC2
HSP90AB1	MYB	adipocyte	0.43	MYB (adipocyte) HSP90AB1
CEBPA	ATF3	adipocyte	0.89	ATF3 (adipocyte) CEBPA
ASS1	STAT3	adipocyte	0.1	STAT3 (adipocyte) ASS1
MGST3	CASP3	adipocyte	0.62	CASP3 (adipocyte) MGST3
HSP90B1	FOS	adipocyte	0.94	FOS (adipocyte) HSP90B1
HMOX1	CASP3	adipocyte	0.1	CASP3 (adipocyte) HMOX1
ARHGEF2	ERBB2	adipocyte	0.44	ERBB2 (adipocyte) ARHGEF2
ARHGEF2	MYC	adipocyte	0.44	MYC (adipocyte) ARHGEF2
CEBPA	ATF3	BioGrid	0.1	ATF3 (BioGrid) CEBPA
ASS1	MYC	adipocyte	0.1	MYC (adipocyte) ASS1
SDC2	ERBB2	adipocyte	0.39	ERBB2 (adipocyte) SDC2
GSTP1	MYC	BioGrid	0.1	MYC (BioGrid) GSTP1
CALM1	MYB	adipocyte	0.26	MYB (adipocyte) CALM1
CALML3	MYB	adipocyte	0.1	MYB (adipocyte) CALML3
ASS1	ERBB2	adipocyte	0.1	ERBB2 (adipocyte) ASS1
CAV1	CEBPD	adipocyte	0.56	CEBPD (adipocyte) CAV1
HSP90AB1	MYC	BioGrid	0.1	MYC (BioGrid) HSP90AB1
CALML5	MYB	adipocyte	0.1	MYB (adipocyte) CALML5
CAV1	ATF1	adipocyte	0.32	ATF1 (adipocyte) CAV1
HSP90AB1	CEBPA	adipocyte	0.47	CEBPA (adipocyte) HSP90AB1
CAV1	ATF5	adipocyte	0.37	ATF5 (adipocyte) CAV1
RHOA	FOS	adipocyte	0.61	FOS (adipocyte) RHOA
