## Supplemental Tables for "Mapping adipocyte interactome networks by Halotag-enrichment-mass spectrometry": Table S21.xlsx

### Sheet: Table S21
Table S21. Related to fig. S4 and fig. S6A. Protein–protein interaction subnetwork of adrenergic signaling in cardiomyocytes pathway shown in fig. S6A. Ratio (log10), quantitative protein values of HaloTag calculated from MS data. An interaction was scored as positive when the average ratio from multiple datasets was more than 1 SD above the median of the ratio obtained only using the 33-kDa Halo…
A	B	interaction type	Ratio (log10)	name
MAPK1	CASP3	pre-adipocyte	0.1	CASP3 (pre-adipocyte) MAPK1
TPM4	ATF2	pre-adipocyte	0.39	ATF2 (pre-adipocyte) TPM4
MAPK1	FOS	pre-adipocyte	0.1	FOS (pre-adipocyte) MAPK1
TPM4	FOS	BioGrid	0.1	FOS (BioGrid) TPM4
TPM4	FOS	BioGrid	0.1	FOS (BioGrid) TPM4
TPM4	ATF2	BioGrid	0.1	ATF2 (BioGrid) TPM4
MAPK1	ATF3	pre-adipocyte	0.1	ATF3 (pre-adipocyte) MAPK1
PPP2R2A	FOS	BioGrid	0.1	FOS (BioGrid) PPP2R2A
ATF3	CASP3	HeLa	0.1	CASP3 (HeLa) ATF3
CREB3L1	ATF3	pre-adipocyte	0.1	ATF3 (pre-adipocyte) CREB3L1
ATF3	CASP3	pre-adipocyte	0.1	CASP3 (pre-adipocyte) ATF3
ATP1A1	CASP3	pre-adipocyte	0.6	CASP3 (pre-adipocyte) ATP1A1
CREB3L1	GATA2	pre-adipocyte	0.1	GATA2 (pre-adipocyte) CREB3L1
PPP2R2A	GATA2	pre-adipocyte	0.55	GATA2 (pre-adipocyte) PPP2R2A
GNAS	ATF3	pre-adipocyte	0.1	ATF3 (pre-adipocyte) GNAS
ATP1A1	ATF3	pre-adipocyte	0.76	ATF3 (pre-adipocyte) ATP1A1
MAPK1	FOS	BioGrid	0.1	FOS (BioGrid) MAPK1
ATF3	FOS	pre-adipocyte	0.1	FOS (pre-adipocyte) ATF3
MAPK1	CTNNA1	pre-adipocyte	0.1	CTNNA1 (pre-adipocyte) MAPK1
ATP1A1	ATF2	BioGrid	0.1	ATF2 (BioGrid) ATP1A1
CEBPD	PPARA	HEK	0.1	PPARA (HEK) CEBPD
CEBPD	PPARA	pre-adipocyte	0.1	PPARA (pre-adipocyte) CEBPD
CEBPA	ATF3	BioGrid	0.1	ATF3 (BioGrid) CEBPA
MAPK1	GATA2	pre-adipocyte	0.1	GATA2 (pre-adipocyte) MAPK1
TPM4	ATF3	pre-adipocyte	0.85	ATF3 (pre-adipocyte) TPM4
PPP1CB	CTNNA1	pre-adipocyte	0.66	CTNNA1 (pre-adipocyte) PPP1CB
ATP1A1	GATA2	pre-adipocyte	0.55	GATA2 (pre-adipocyte) ATP1A1
TPM4	CASP3	pre-adipocyte	0.62	CASP3 (pre-adipocyte) TPM4
ATP2A2	GATA2	pre-adipocyte	0.54	GATA2 (pre-adipocyte) ATP2A2
CTNNA1	ATF3	pre-adipocyte	0.89	ATF3 (pre-adipocyte) CTNNA1
ATF3	FOS	BioGrid	0.1	FOS (BioGrid) ATF3
CREB1	ATF1	BioGrid	0.1	ATF1 (BioGrid) CREB1
GNAS	FOS	pre-adipocyte	0.1	FOS (pre-adipocyte) GNAS
ATP1A1	FOS	pre-adipocyte	0.66	FOS (pre-adipocyte) ATP1A1
CREB1	ATF1	HeLa	0.1	ATF1 (HeLa) CREB1
ATP2A2	FOS	pre-adipocyte	0.63	FOS (pre-adipocyte) ATP2A2
ATP1A1	CREB1	pre-adipocyte	0.1	CREB1 (pre-adipocyte) ATP1A1
PPP1CA	ATF3	pre-adipocyte	0.1	ATF3 (pre-adipocyte) PPP1CA
PPP1CB	ATF3	pre-adipocyte	0.89	ATF3 (pre-adipocyte) PPP1CB
TPM4	ATF3	BioGrid	0.1	ATF3 (BioGrid) TPM4
TPM4	FOS	pre-adipocyte	0.62	FOS (pre-adipocyte) TPM4
TPM1	ATF1	pre-adipocyte	0.49	ATF1 (pre-adipocyte) TPM1
TPM3	ATF1	pre-adipocyte	0.5	ATF1 (pre-adipocyte) TPM3
