## Supplemental Tables for "Mapping adipocyte interactome networks by Halotag-enrichment-mass spectrometry": Table S22.xlsx

### Sheet: Table S22
Table S22. Related to fig. S4 and fig. S6B. Protein–protein interaction subnetwork of thyroid hormone synthesis pathway shown in fig. S6B. Ratio (log10), quantitative protein values of HaloTag calculated from MS data. An interaction was scored as positive when the average ratio from multiple datasets was more than 1 SD above the median of the ratio obtained only using the 33-kDa HaloTag protein a…
A	B	interaction type	Ratio (log10)	name
HSP90B1	ATF2	BioGrid	0.1	ATF2 (BioGrid) HSP90B1
ALB	MYC	BioGrid	0.1	MYC (BioGrid) ALB
ITPR3	CTNNA1	pre-adipocyte	0.79	CTNNA1 (pre-adipocyte) ITPR3
ATP1A1	SOX2	pre-adipocyte	0.1	SOX2 (pre-adipocyte) ATP1A1
HSP90B1	STAT3	BioGrid	0.1	STAT3 (BioGrid) HSP90B1
CREB3L1	ATF3	pre-adipocyte	0.1	ATF3 (pre-adipocyte) CREB3L1
ATP1A1	ERBB2	BioGrid	0.1	ERBB2 (BioGrid) ATP1A1
HSP90B1	SOX2	pre-adipocyte	0.1	SOX2 (pre-adipocyte) HSP90B1
ATF3	CASP3	pre-adipocyte	0.1	CASP3 (pre-adipocyte) ATF3
HSP90B1	CREB1	pre-adipocyte	0.1	CREB1 (pre-adipocyte) HSP90B1
HSP90B1	MYB	pre-adipocyte	0.1	MYB (pre-adipocyte) HSP90B1
HSPA5	SOX2	pre-adipocyte	0.69	SOX2 (pre-adipocyte) HSPA5
ATP1A1	CASP3	pre-adipocyte	0.6	CASP3 (pre-adipocyte) ATP1A1
CREB3L1	GATA2	pre-adipocyte	0.1	GATA2 (pre-adipocyte) CREB3L1
HSP90B1	STAT3	pre-adipocyte	0.1	STAT3 (pre-adipocyte) HSP90B1
ALB	GATA2	pre-adipocyte	1.55	GATA2 (pre-adipocyte) ALB
ATP1A1	ATF3	pre-adipocyte	0.76	ATF3 (pre-adipocyte) ATP1A1
GNAS	ATF3	pre-adipocyte	0.1	ATF3 (pre-adipocyte) GNAS
ATF3	FOS	pre-adipocyte	0.1	FOS (pre-adipocyte) ATF3
HSPA5	MYB	pre-adipocyte	0.45	MYB (pre-adipocyte) HSPA5
ATP1A1	ATF2	BioGrid	0.1	ATF2 (BioGrid) ATP1A1
HSPA5	CREB1	pre-adipocyte	0.79	CREB1 (pre-adipocyte) HSPA5
HSPA5	CEBPD	pre-adipocyte	0.58	CEBPD (pre-adipocyte) HSPA5
ALB	MYC	pre-adipocyte	0.47	MYC (pre-adipocyte) ALB
CEBPD	PPARA	pre-adipocyte	0.1	PPARA (pre-adipocyte) CEBPD
CEBPA	ATF3	BioGrid	0.1	ATF3 (BioGrid) CEBPA
HSPA5	ATF1	pre-adipocyte	0.65	ATF1 (pre-adipocyte) HSPA5
ATP1A1	GATA2	pre-adipocyte	0.55	GATA2 (pre-adipocyte) ATP1A1
PDIA4	CTNNA1	pre-adipocyte	0.1	CTNNA1 (pre-adipocyte) PDIA4
CTNNA1	ATF3	pre-adipocyte	0.89	ATF3 (pre-adipocyte) CTNNA1
ATF3	FOS	BioGrid	0.1	FOS (BioGrid) ATF3
CREB1	ATF1	BioGrid	0.1	ATF1 (BioGrid) CREB1
ATP1A1	FOS	pre-adipocyte	0.66	FOS (pre-adipocyte) ATP1A1
GNAS	FOS	pre-adipocyte	0.1	FOS (pre-adipocyte) GNAS
HSP90B1	CEBPA	pre-adipocyte	0.1	CEBPA (pre-adipocyte) HSP90B1
ALB	CEBPA	pre-adipocyte	0.42	CEBPA (pre-adipocyte) ALB
ATP1A1	CREB1	pre-adipocyte	0.1	CREB1 (pre-adipocyte) ATP1A1
HSPA5	PPARA	pre-adipocyte	0.43	PPARA (pre-adipocyte) HSPA5
ITPR3	ATF3	pre-adipocyte	1.2	ATF3 (pre-adipocyte) ITPR3
HSP90B1	ATF2	pre-adipocyte	0.1	ATF2 (pre-adipocyte) HSP90B1
HSP90B1	CASP3	pre-adipocyte	0.77	CASP3 (pre-adipocyte) HSP90B1
