## Supplemental Tables for "Mapping adipocyte interactome networks by Halotag-enrichment-mass spectrometry": Table S23.xlsx

### Sheet: Table S23
Table S23. Related to fig. S4 and fig. S6C. Protein–protein interaction subnetwork of AMPK signaling pathway shown in fig. S6C. Ratio (log10), quantitative protein values of HaloTag calculated from MS data. An interaction was scored as positive when the average ratio from multiple datasets was more than 1 SD above the median of the ratio obtained only using the 33-kDa HaloTag protein as the negat…
A	B	interaction type	Ratio (log10)	name
CPT1A	CEBPD	pre-adipocyte	0.86	CEBPD (pre-adipocyte) CPT1A
PPP2R2A	FOS	BioGrid	0.1	FOS (BioGrid) PPP2R2A
RAB14	CEBPD	pre-adipocyte	0.4	CEBPD (pre-adipocyte) RAB14
EEF2	ATF2	BioGrid	0.1	ATF2 (BioGrid) EEF2
SCD5	GATA2	pre-adipocyte	1.98	GATA2 (pre-adipocyte) SCD5
SCD5	FOS	pre-adipocyte	2.17	FOS (pre-adipocyte) SCD5
RAB10	GATA2	pre-adipocyte	0.66	GATA2 (pre-adipocyte) RAB10
RAB8A	ATF1	pre-adipocyte	0.46	ATF1 (pre-adipocyte) RAB8A
SCD5	CTNNA1	pre-adipocyte	1.94	CTNNA1 (pre-adipocyte) SCD5
EEF2	ATF2	pre-adipocyte	0.46	ATF2 (pre-adipocyte) EEF2
CPT1A	PPARA	pre-adipocyte	0.88	PPARA (pre-adipocyte) CPT1A
EEF2	STAT3	pre-adipocyte	0.37	STAT3 (pre-adipocyte) EEF2
SCD5	CASP3	pre-adipocyte	2.15	CASP3 (pre-adipocyte) SCD5
PFKL	FOS	pre-adipocyte	0.77	FOS (pre-adipocyte) PFKL
CREB1	ATF1	BioGrid	0.1	ATF1 (BioGrid) CREB1
RAB11B	CASP3	pre-adipocyte	0.56	CASP3 (pre-adipocyte) RAB11B
ATF3	FOS	BioGrid	0.1	FOS (BioGrid) ATF3
SCD5	ATF3	pre-adipocyte	2	ATF3 (pre-adipocyte) SCD5
CTNNA1	ATF3	pre-adipocyte	0.89	ATF3 (pre-adipocyte) CTNNA1
CPT1A	ATF1	pre-adipocyte	0.94	ATF1 (pre-adipocyte) CPT1A
CPT1A	SOX2	pre-adipocyte	0.59	SOX2 (pre-adipocyte) CPT1A
EEF2	MYB	pre-adipocyte	0.71	MYB (pre-adipocyte) EEF2
CEBPA	ATF3	BioGrid	0.1	ATF3 (BioGrid) CEBPA
CPT1A	ATF5	pre-adipocyte	0.87	ATF5 (pre-adipocyte) CPT1A
CEBPD	PPARA	pre-adipocyte	0.1	PPARA (pre-adipocyte) CEBPD
RAB8A	PPARA	pre-adipocyte	0.32	PPARA (pre-adipocyte) RAB8A
RAB14	PPARA	pre-adipocyte	0.28	PPARA (pre-adipocyte) RAB14
CPT1A	CREB1	pre-adipocyte	0.8	CREB1 (pre-adipocyte) CPT1A
PFKL	GATA2	pre-adipocyte	0.86	GATA2 (pre-adipocyte) PFKL
ATF3	FOS	pre-adipocyte	0.1	FOS (pre-adipocyte) ATF3
PPP2R2A	GATA2	pre-adipocyte	0.55	GATA2 (pre-adipocyte) PPP2R2A
CREB3L1	GATA2	pre-adipocyte	0.1	GATA2 (pre-adipocyte) CREB3L1
ATF3	CASP3	pre-adipocyte	0.1	CASP3 (pre-adipocyte) ATF3
CREB3L1	ATF3	pre-adipocyte	0.1	ATF3 (pre-adipocyte) CREB3L1
RAB8A	FOS	BioGrid	0.1	FOS (BioGrid) RAB8A
