## Supplemental Tables for "Mapping adipocyte interactome networks by Halotag-enrichment-mass spectrometry": Table S24.xlsx

### Sheet: Table S24
Table S24. Related to fig. S4 and fig. S6D. Protein–protein interaction subnetwork of platelet activation pathway shown in fig. S6D. Ratio (log10), quantitative protein values of HaloTag calculated from MS data. An interaction was scored as positive when the average ratio from multiple datasets was more than 1 SD above the median of the ratio obtained only using the 33-kDa HaloTag protein as the …
A	B	interaction type	Ratio (log10)	name
COL1A1	ATF2	pre-adipocyte	0.64	ATF2 (pre-adipocyte) COL1A1
TLN1	CTNNA1	pre-adipocyte	0.88	CTNNA1 (pre-adipocyte) TLN1
ACTB	ERBB2	HeLa	0.46	ERBB2 (HeLa) ACTB
MAPK1	FOS	pre-adipocyte	0.1	FOS (pre-adipocyte) MAPK1
TLN1	FOS	pre-adipocyte	0.66	FOS (pre-adipocyte) TLN1
TLN1	CASP3	pre-adipocyte	0.72	CASP3 (pre-adipocyte) TLN1
MAPK1	ERBB2	pre-adipocyte	0.15	ERBB2 (pre-adipocyte) MAPK1
MAPK1	ERBB2	adipocyte	0.36	ERBB2 (adipocyte) MAPK1
COL1A2	CASP3	adipocyte	0.56	CASP3 (adipocyte) COL1A2
PPP1CB	ATF2	HeLa	0.59	ATF2 (HeLa) PPP1CB
ITPR3	ATF3	pre-adipocyte	1.2	ATF3 (pre-adipocyte) ITPR3
COL1A2	ATF3	adipocyte	1.42	ATF3 (adipocyte) COL1A2
COL1A1	ATF3	adipocyte	0.58	ATF3 (adipocyte) COL1A1
PPP1CB	ERBB2	HeLa	0.36	ERBB2 (HeLa) PPP1CB
GNAS	FOS	pre-adipocyte	0.1	FOS (pre-adipocyte) GNAS
ATF3	FOS	BioGrid	0.1	FOS (BioGrid) ATF3
COL1A2	PPARA	pre-adipocyte	0.29	PPARA (pre-adipocyte) COL1A2
ACTB	ATF3	pre-adipocyte	1.71	ATF3 (pre-adipocyte) ACTB
COL1A2	CTNNA1	adipocyte	0.61	CTNNA1 (adipocyte) COL1A2
CEBPD	PPARA	pre-adipocyte	0.1	PPARA (pre-adipocyte) CEBPD
CEBPD	PPARA	HEK	0.1	PPARA (HEK) CEBPD
ATF3	FOS	pre-adipocyte	0.1	FOS (pre-adipocyte) ATF3
TLN1	ATF3	pre-adipocyte	1.04	ATF3 (pre-adipocyte) TLN1
MAPK1	ATF3	pre-adipocyte	0.1	ATF3 (pre-adipocyte) MAPK1
ATF3	CTNNA1	HEK	2.12	CTNNA1 (HEK) ATF3
ITPR3	CTNNA1	pre-adipocyte	0.79	CTNNA1 (pre-adipocyte) ITPR3
ACTB	CASP3	pre-adipocyte	1.03	CASP3 (pre-adipocyte) ACTB
COL1A2	CEBPD	adipocyte	0.57	CEBPD (adipocyte) COL1A2
ITPR3	CTNNA1	HeLa	0.1	CTNNA1 (HeLa) ITPR3
MAPK1	CASP3	pre-adipocyte	0.1	CASP3 (pre-adipocyte) MAPK1
CEBPD	ATF3	adipocyte	0.9	ATF3 (adipocyte) CEBPD
STAT3	GATA2	HeLa	0.62	GATA2 (HeLa) STAT3
ACTB	GATA2	pre-adipocyte	0.95	GATA2 (pre-adipocyte) ACTB
ACTB	ATF3	BioGrid	0.1	ATF3 (BioGrid) ACTB
PPP1CB	ATF3	pre-adipocyte	0.89	ATF3 (pre-adipocyte) PPP1CB
COL1A2	GATA2	adipocyte	1.67	GATA2 (adipocyte) COL1A2
COL1A1	GATA2	adipocyte	0.88	GATA2 (adipocyte) COL1A1
PPP1CA	ATF3	pre-adipocyte	0.1	ATF3 (pre-adipocyte) PPP1CA
ACTB	CTNNA1	pre-adipocyte	1.06	CTNNA1 (pre-adipocyte) ACTB
CTNNA1	ATF3	pre-adipocyte	0.89	ATF3 (pre-adipocyte) CTNNA1
ACTB	ERBB2	BioGrid	0.1	ERBB2 (BioGrid) ACTB
ACTB	FOS	pre-adipocyte	1.02	FOS (pre-adipocyte) ACTB
ACTB	CTNNA1	BioGrid	0.1	CTNNA1 (BioGrid) ACTB
PPP1CB	CTNNA1	pre-adipocyte	0.66	CTNNA1 (pre-adipocyte) PPP1CB
MAPK1	STAT3	HeLa	0.1	STAT3 (HeLa) MAPK1
MAPK1	GATA2	pre-adipocyte	0.1	GATA2 (pre-adipocyte) MAPK1
PPP1CB	CTNNA1	adipocyte	0.1	CTNNA1 (adipocyte) PPP1CB
MAPK1	FOS	BioGrid	0.1	FOS (BioGrid) MAPK1
GNAS	ATF3	pre-adipocyte	0.1	ATF3 (pre-adipocyte) GNAS
MAPK1	CTNNA1	pre-adipocyte	0.1	CTNNA1 (pre-adipocyte) MAPK1
MAPK1	STAT3	BioGrid	0.1	STAT3 (BioGrid) MAPK1
ATF3	CASP3	pre-adipocyte	0.1	CASP3 (pre-adipocyte) ATF3
ATF3	CASP3	HeLa	0.1	CASP3 (HeLa) ATF3
COL1A2	CREB1	adipocyte	0.46	CREB1 (adipocyte) COL1A2
COL1A2	ATF2	pre-adipocyte	0.59	ATF2 (pre-adipocyte) COL1A2
