## Supplemental Tables for "Mapping adipocyte interactome networks by Halotag-enrichment-mass spectrometry": Table S25.xlsx

### Sheet: Table S25
Table S25. Related to fig. S4 and fig. S6E. Protein–protein interaction subnetwork of peroxisome pathway shown in fig. S6E. Ratio (log10), quantitative protein values of HaloTag calculated from MS data. An interaction was scored as positive when the average ratio from multiple datasets was more than 1 SD above the median of the ratio obtained only using the 33-kDa HaloTag protein as the negative …
A	B	interaction type	Ratio (log10)	name
PRDX5	CEBPA	pre-adipocyte	0.1	CEBPA (pre-adipocyte) PRDX5
ACSL1	MYB	pre-adipocyte	0.1	MYB (pre-adipocyte) ACSL1
FAR1	FOS	pre-adipocyte	0.63	FOS (pre-adipocyte) FAR1
PRDX5	ATF3	pre-adipocyte	1.21	ATF3 (pre-adipocyte) PRDX5
ACSL1	STAT3	pre-adipocyte	0.1	STAT3 (pre-adipocyte) ACSL1
CEBPD	ATF3	adipocyte	0.9	ATF3 (adipocyte) CEBPD
ACSL1	ATF5	pre-adipocyte	0.4	ATF5 (pre-adipocyte) ACSL1
CAT	MYB	adipocyte	0.1	MYB (adipocyte) CAT
ACSL4	ATF3	pre-adipocyte	0.1	ATF3 (pre-adipocyte) ACSL4
ABCD3	ATF1	pre-adipocyte	0.71	ATF1 (pre-adipocyte) ABCD3
PEX16	ATF3	pre-adipocyte	0.1	ATF3 (pre-adipocyte) PEX16
PRDX5	CTNNA1	pre-adipocyte	1.2	CTNNA1 (pre-adipocyte) PRDX5
CAT	ATF5	adipocyte	0.1	ATF5 (adipocyte) CAT
PEX16	CTNNA1	adipocyte	0.84	CTNNA1 (adipocyte) PEX16
PRDX5	MYC	adipocyte	0.1	MYC (adipocyte) PRDX5
PRDX5	FOS	pre-adipocyte	1.27	FOS (pre-adipocyte) PRDX5
PRDX1	CREB1	pre-adipocyte	0.48	CREB1 (pre-adipocyte) PRDX1
HSD17B4	CTNNA1	pre-adipocyte	0.73	CTNNA1 (pre-adipocyte) HSD17B4
CTNNA1	ATF3	pre-adipocyte	0.89	ATF3 (pre-adipocyte) CTNNA1
ABCD3	ATF5	pre-adipocyte	0.71	ATF5 (pre-adipocyte) ABCD3
PEX16	STAT3	adipocyte	0.1	STAT3 (adipocyte) PEX16
IDH2	MYB	pre-adipocyte	0.47	MYB (pre-adipocyte) IDH2
ACSL1	FOS	pre-adipocyte	0.1	FOS (pre-adipocyte) ACSL1
SLC25A17	CEBPA	pre-adipocyte	0.37	CEBPA (pre-adipocyte) SLC25A17
SLC25A17	STAT3	pre-adipocyte	0.75	STAT3 (pre-adipocyte) SLC25A17
CEBPA	ATF3	BioGrid	0.1	ATF3 (BioGrid) CEBPA
PRDX5	ATF2	pre-adipocyte	0.1	ATF2 (pre-adipocyte) PRDX5
SLC25A17	CTNNA1	pre-adipocyte	0.1	CTNNA1 (pre-adipocyte) SLC25A17
ABCD3	SOX2	pre-adipocyte	0.66	SOX2 (pre-adipocyte) ABCD3
SLC25A17	FOS	pre-adipocyte	0.1	FOS (pre-adipocyte) SLC25A17
ATF3	FOS	pre-adipocyte	0.1	FOS (pre-adipocyte) ATF3
PRDX5	GATA2	pre-adipocyte	0.8	GATA2 (pre-adipocyte) PRDX5
PRDX1	MYB	adipocyte	0.55	MYB (adipocyte) PRDX1
PEX16	GATA2	pre-adipocyte	0.1	GATA2 (pre-adipocyte) PEX16
SLC25A17	CASP3	pre-adipocyte	0.1	CASP3 (pre-adipocyte) SLC25A17
CAT	CTNNA1	pre-adipocyte	0.1	CTNNA1 (pre-adipocyte) CAT
CEBPA	ATF3	adipocyte	0.89	ATF3 (adipocyte) CEBPA
