## Supplemental Tables for "Mapping adipocyte interactome networks by Halotag-enrichment-mass spectrometry": Table S26.xlsx

### Sheet: Table S26
Table S26. Related to fig. S4 and fig. S6F. Protein–protein interaction subnetwork of N-glycan biosynthesis pathway shown in fig. S6F. Ratio (log10), quantitative protein values of HaloTag calculated from MS data. An interaction was scored as positive when the average ratio from multiple datasets was more than 1 SD above the median of the ratio obtained only using the 33-kDa HaloTag protein as th…
A	B	interaction type	Ratio (log10)	name
STT3B	ATF2	HEK	1.43	ATF2 (HEK) STT3B
GANAB	ATF2	BioGrid	0.1	ATF2 (BioGrid) GANAB
STT3B	ATF3	pre-adipocyte	1.75	ATF3 (pre-adipocyte) STT3B
GANAB	MYC	BioGrid	0.1	MYC (BioGrid) GANAB
DDOST	PPARA	pre-adipocyte	0.31	PPARA (pre-adipocyte) DDOST
FUT8	ATF3	pre-adipocyte	0.1	ATF3 (pre-adipocyte) FUT8
RPN2	FOS	adipocyte	0.5	FOS (adipocyte) RPN2
STT3A	SOX2	pre-adipocyte	0.85	SOX2 (pre-adipocyte) STT3A
DDOST	ATF5	pre-adipocyte	0.35	ATF5 (pre-adipocyte) DDOST
STT3B	MYB	HEK	1.42	MYB (HEK) STT3B
ATF3	FOS	BioGrid	0.1	FOS (BioGrid) ATF3
STT3B	CEBPA	HEK	1.36	CEBPA (HEK) STT3B
STT3B	STAT3	HEK	1.39	STAT3 (HEK) STT3B
STT3A	CEBPA	HEK	0.1	CEBPA (HEK) STT3A
STT3A	STAT3	HEK	0.1	STAT3 (HEK) STT3A
STT3B	FOS	pre-adipocyte	1.5	FOS (pre-adipocyte) STT3B
CEBPD	PPARA	pre-adipocyte	0.1	PPARA (pre-adipocyte) CEBPD
DDOST	SOX2	BioGrid	0.1	SOX2 (BioGrid) DDOST
CEBPD	PPARA	HEK	0.1	PPARA (HEK) CEBPD
DDOST	CEBPD	pre-adipocyte	0.35	CEBPD (pre-adipocyte) DDOST
GANAB	MYB	adipocyte	0.72	MYB (adipocyte) GANAB
ATF3	FOS	pre-adipocyte	0.1	FOS (pre-adipocyte) ATF3
STT3B	MYC	HEK	0.99	MYC (HEK) STT3B
STT3B	CASP3	pre-adipocyte	1.44	CASP3 (pre-adipocyte) STT3B
FUT8	FOS	pre-adipocyte	0.1	FOS (pre-adipocyte) FUT8
STT3B	CTNNA1	pre-adipocyte	1.47	CTNNA1 (pre-adipocyte) STT3B
STT3B	CTNNA1	HEK	0.1	CTNNA1 (HEK) STT3B
CEBPA	ATF3	adipocyte	0.89	ATF3 (adipocyte) CEBPA
ATF5	ATF1	HEK	0.1	ATF1 (HEK) ATF5
STT3B	GATA2	pre-adipocyte	1.6	GATA2 (pre-adipocyte) STT3B
ATF3	CTNNA1	HEK	2.12	CTNNA1 (HEK) ATF3
STT3B	GATA2	HEK	0.1	GATA2 (HEK) STT3B
STT3B	GATA2	adipocyte	0.56	GATA2 (adipocyte) STT3B
GANAB	STAT3	HeLa	0.59	STAT3 (HeLa) GANAB
GANAB	ATF2	pre-adipocyte	0.1	ATF2 (pre-adipocyte) GANAB
CEBPD	ATF3	adipocyte	0.9	ATF3 (adipocyte) CEBPD
STT3A	ATF5	pre-adipocyte	0.49	ATF5 (pre-adipocyte) STT3A
STAT3	GATA2	HeLa	0.62	GATA2 (HeLa) STAT3
STT3A	ATF5	adipocyte	0.4	ATF5 (adipocyte) STT3A
DDOST	ATF1	pre-adipocyte	0.45	ATF1 (pre-adipocyte) DDOST
GANAB	GATA2	HeLa	0.1	GATA2 (HeLa) GANAB
CTNNA1	ATF3	pre-adipocyte	0.89	ATF3 (pre-adipocyte) CTNNA1
GANAB	CASP3	HEK	0.1	CASP3 (HEK) GANAB
CEBPA	ATF3	BioGrid	0.1	ATF3 (BioGrid) CEBPA
RPN2	GATA2	pre-adipocyte	0.63	GATA2 (pre-adipocyte) RPN2
GANAB	MYC	adipocyte	0.48	MYC (adipocyte) GANAB
ATF3	CASP3	pre-adipocyte	0.1	CASP3 (pre-adipocyte) ATF3
ATF3	CASP3	HeLa	0.1	CASP3 (HeLa) ATF3
DDOST	SOX2	pre-adipocyte	0.53	SOX2 (pre-adipocyte) DDOST
