## Supplemental Tables for "Mapping adipocyte interactome networks by Halotag-enrichment-mass spectrometry": Table S27.xlsx

### Sheet: Table S27
Table S27. Related to fig. S7-9BC, fig. S8 and table S14. Protein list from hierarchical clustering between pathway terms and proteins interacting with GATA2 in an adipocyte-specific manner detected by HaloMS.
gene_name	accession_id	gene_name_bait	accession_id_bait	P23769(GATA2)_model_1_multimer_score(iptm+ptm)	P23769_model_1_multimer_score(iptm)	P23769_model_1_multimer_score(ptm)
ALYREF	Q86V81	GATA2	P23769	0.188	0.18	0.22
SF3B3	Q15393	GATA2	P23769	0.27	0.16	0.71
SRSF3	P84103	GATA2	P23769	0.138	0.12	0.21
NOLC1	Q14978	GATA2	P23769	0.142	0.13	0.19
MAP4	P27816	GATA2	P23769	0.194	0.19	0.21
CAPNS1	P04632	GATA2	P23769	0.184	0.15	0.32
FUS	P35637	GATA2	P23769	0.138	0.12	0.21
RALY	Q9UKM9	GATA2	P23769	0.192	0.18	0.24
QKI	Q96PU8	GATA2	P23769	0.15	0.11	0.31
APOE	P02649	GATA2	P23769	0.284	0.28	0.3
DCD	P81605	GATA2	P23769	0.202	0.2	0.21
H1-10	Q92522	GATA2	P23769	0.114	0.09	0.21
H1-5	P16401	GATA2	P23769	0.12	0.1	0.2
H1-4	P10412	GATA2	P23769	0.12	0.1	0.2
CAPRIN1	Q14444	GATA2	P23769	0.158	0.13	0.27
ARL6IP4	Q66PJ3	GATA2	P23769	0.164	0.15	0.22
COX7A2	P14406	GATA2	P23769	0.134	0.12	0.19
SERPINE2	P07093	GATA2	P23769	0.188	0.12	0.46
DIMT1	Q9UNQ2	GATA2	P23769	0.2	0.14	0.44
SMIM20	Q8N5G0	GATA2	P23769	0.17	0.16	0.21
ILK	Q13418	GATA2	P23769	0.252	0.21	0.42
HNRNPAB	Q99729	GATA2	P23769	0.138	0.11	0.25
HNRNPD	Q14103	GATA2	P23769	0.136	0.11	0.24
ZNF346	Q9UL40	GATA2	P23769	0.138	0.11	0.25
EIF2S2	P20042	GATA2	P23769	0.132	0.1	0.26
NONO	Q15233	GATA2	P23769	0.16	0.11	0.36
SERBP1	Q8NC51	GATA2	P23769	0.128	0.11	0.2
MAP7D1	Q3KQU3	GATA2	P23769	0.142	0.13	0.19
NDUFAF2	Q8N183	GATA2	P23769	0.136	0.11	0.24
LUC7L2	Q9Y383	GATA2	P23769	0.15	0.11	0.31
ECHDC1	Q9NTX5	GATA2	P23769	0.188	0.13	0.42
TMED9	Q9BVK6	GATA2	P23769	0.14	0.1	0.3
HNRNPA3	P51991	GATA2	P23769	0.148	0.11	0.3
CCN1	O00622	GATA2	P23769	0.164	0.14	0.26
SREBF1	P36956	GATA2	P23769	0.218	0.16	0.45
IGF2BP3	O00425	GATA2	P23769	0.15	0.12	0.27
DLAT	P10515	GATA2	P23769	0.19	0.16	0.31
NCLN	Q969V3	GATA2	P23769	0.202	0.12	0.53
MATR3	P43243	GATA2	P23769	0.154	0.14	0.21
SFPQ	P23246	GATA2	P23769	0.162	0.12	0.33
G3BP2	Q9UN86	GATA2	P23769	0.154	0.13	0.25
G3BP1	Q13283	GATA2	P23769	0.154	0.13	0.25
STAU1	O95793	GATA2	P23769	0.148	0.13	0.22
PCBP1	Q15365	GATA2	P23769	0.154	0.12	0.29
DDX17	Q92841	GATA2	P23769	0.192	0.13	0.44
LMNA	P02545	GATA2	P23769	0.132	0.11	0.22
CDIPT	O14735	GATA2	P23769	0.164	0.12	0.34
PTBP1	P26599	GATA2	P23769	0.154	0.12	0.29
P4HA1	P13674	GATA2	P23769	0.41	0.38	0.53
UFL1	O94874	GATA2	P23769	0.18	0.13	0.38
ADD3	Q9UEY8	GATA2	P23769	0.17	0.13	0.33
ADD1	P35611	GATA2	P23769	0.17	0.13	0.33
DDX21	Q9NR30	GATA2	P23769	0.214	0.15	0.47
COL6A1	P12109	GATA2	P23769	0.17	0.14	0.29
KTN1	Q86UP2	GATA2	P23769	0.168	0.15	0.24
ILF2	Q12905	GATA2	P23769	0.176	0.11	0.44
MVP	Q14764	GATA2	P23769	0.18	0.13	0.38
MYO3B	Q8WXR4	GATA2	P23769	0.24	0.18	0.48
ILVBL	A1L0T0	GATA2	P23769	0.26	0.18	0.58
CMAS	Q8NFW8	GATA2	P23769	0.188	0.13	0.42
AP1B1	Q10567	GATA2	P23769	0.204	0.14	0.46
P4HA2	O15460	GATA2	P23769	0.432	0.41	0.52
IFI16	Q16666	GATA2	P23769	0.174	0.15	0.27
MYBBP1A	Q9BQG0	GATA2	P23769	0.238	0.16	0.55
ADAR	P55265	GATA2	P23769	0.32	0.3	0.4
TREX1	Q9NSU2	GATA2	P23769	0.178	0.13	0.37
SNRPA1	P09661	GATA2	P23769	0.17	0.13	0.33
TOP1	P11387	GATA2	P23769	0.502	0.49	0.55
COL5A2	P05997	GATA2	P23769	0.2	0.18	0.28
COL1A2	P08123	GATA2	P23769	0.192	0.17	0.28
COL3A1	P02461	GATA2	P23769	0.2	0.18	0.28
COL1A1	P02452	GATA2	P23769	0.2	0.18	0.28
CCT3	P49368	GATA2	P23769	0.198	0.12	0.51
SPATS2L	Q9NUQ6	GATA2	P23769	0.144	0.12	0.24
POLR3A	O14802	GATA2	P23769	0.274	0.16	0.73
SMC1A	Q14683	GATA2	P23769	0.188	0.15	0.34
IARS1	P41252	GATA2	P23769	0.284	0.2	0.62
UGGT1	Q9NYU2	GATA2	P23769	0.362	0.28	0.69
TUSC3	Q13454	GATA2	P23769	0.238	0.21	0.35
PRPF19	Q9UMS4	GATA2	P23769	0.17	0.11	0.41
SLC25A20	O43772	GATA2	P23769	0.252	0.21	0.42
HNRNPL	P14866	GATA2	P23769	0.2	0.17	0.32
SSRP1	Q08945	GATA2	P23769	0.356	0.33	0.46
PLOD2	O00469	GATA2	P23769	0.296	0.22	0.6
ALDH1L2	Q3SY69	GATA2	P23769	0.21	0.14	0.49
TCP1	P17987	GATA2	P23769	0.2	0.12	0.52
AP2A2	O94973	GATA2	P23769	0.206	0.14	0.47
FARP1	Q9Y4F1	GATA2	P23769	0.22	0.17	0.42
WDFY1	Q8IWB7	GATA2	P23769	0.184	0.11	0.48
DHX15	O43143	GATA2	P23769	0.23	0.15	0.55
UPF1	Q92900	GATA2	P23769	0.228	0.15	0.54
TGM2	P21980	GATA2	P23769	0.236	0.14	0.62
EIF2S3	P41091	GATA2	P23769	0.222	0.15	0.51
DBT	P11182	GATA2	P23769	0.154	0.11	0.33
MYO1E	Q12965	GATA2	P23769	0.224	0.15	0.52
ERCC3	P19447	GATA2	P23769	0.206	0.12	0.55
NSUN2	Q08J23	GATA2	P23769	0.22	0.14	0.54
RTCB	Q9Y3I0	GATA2	P23769	0.222	0.14	0.55
DHX9	Q08211	GATA2	P23769	0.252	0.16	0.62
CUL3	Q13618	GATA2	P23769	0.224	0.14	0.56
DRG1	Q92597	GATA2	P23769	0.596	0.63	0.46
DPYSL2	Q16555	GATA2	P23769	0.2	0.12	0.52
PGAM5	Q96HS1	GATA2	P23769	0.162	0.11	0.37
ARPC1B	O15143	GATA2	P23769	0.23	0.17	0.47
LARS1	Q9P2J5	GATA2	P23769	0.254	0.15	0.67
ANXA6	P08133	GATA2	P23769	0.222	0.13	0.59
CAND1	Q86VP6	GATA2	P23769	0.26	0.17	0.62
EPRS1	P07814	GATA2	P23769	0.204	0.16	0.38
SUPT16H	Q9Y5B9	GATA2	P23769	0.238	0.2	0.39
ETF1	P62495	GATA2	P23769	0.164	0.1	0.42
DDX39B	Q13838	GATA2	P23769	0.182	0.11	0.47
SRP72	O76094	GATA2	P23769	0.23	0.17	0.47
LSM12	Q3MHD2	GATA2	P23769	0.144	0.11	0.28
AIMP1	Q12904	GATA2	P23769	0.156	0.12	0.3
TOR1AIP1	Q5JTV8	GATA2	P23769	0.226	0.2	0.33
EIF2AK2	P19525	GATA2	P23769	0.184	0.14	0.36
HP1BP3	Q5SSJ5	GATA2	P23769	0.164	0.13	0.3
DDX54	Q8TDD1	GATA2	P23769	0.202	0.14	0.45
EMILIN1	Q9Y6C2	GATA2	P23769	0.158	0.14	0.23
COL6A2	P12110	GATA2	P23769	0.216	0.2	0.28
CHPF2	Q9P2E5	GATA2	P23769	0.192	0.13	0.44
CCDC80	Q76M96	GATA2	P23769	0.186	0.17	0.25
