## Supplemental Tables for "Mapping adipocyte interactome networks by Halotag-enrichment-mass spectrometry": Table S28.xlsx

### Sheet: Table S28
Table S28. Related to fig. S9. Protein–protein interaction subnetwork of heterogeneous nuclear ribonucleoprotein in adipocyte shown in fig. S9A. Ratio (log10), quantitative protein values of HaloTag calculated from MS data. An interaction was scored as positive when the average ratio from multiple datasets was more than 1 SD above the median of the ratio obtained only using the 33-kDa HaloTag pro…
A	B	interaction type	Ratio (log10)	name
CEBPD	ATF3	adipocyte	0.9	ATF3 (adipocyte) CEBPD
HNRNPD	GATA2	adipocyte	0.1	GATA2 (adipocyte) HNRNPD
HNRNPU	CREB1	adipocyte	1.01	CREB1 (adipocyte) HNRNPU
HNRNPAB	GATA2	adipocyte	0.1	GATA2 (adipocyte) HNRNPAB
HNRNPA3	GATA2	adipocyte	0.66	GATA2 (adipocyte) HNRNPA3
HNRNPUL1	ATF2	adipocyte	0.1	ATF2 (adipocyte) HNRNPUL1
HNRNPL	PPARA	BioGrid	0.1	PPARA (BioGrid) HNRNPL
HNRNPU	ATF2	adipocyte	0.36	ATF2 (adipocyte) HNRNPU
HNRNPH2	ATF2	adipocyte	0.49	ATF2 (adipocyte) HNRNPH2
HNRNPL	CREB1	adipocyte	0.41	CREB1 (adipocyte) HNRNPL
HNRNPL	PPARA	adipocyte	0.31	PPARA (adipocyte) HNRNPL
CEBPA	ATF3	BioGrid	0.1	ATF3 (BioGrid) CEBPA
HNRNPU	PPARA	adipocyte	0.88	PPARA (adipocyte) HNRNPU
HNRNPUL1	CEBPA	adipocyte	0.1	CEBPA (adipocyte) HNRNPUL1
HNRNPR	PPARA	adipocyte	0.25	PPARA (adipocyte) HNRNPR
HNRNPL	CEBPA	adipocyte	0.54	CEBPA (adipocyte) HNRNPL
HNRNPH2	CEBPA	adipocyte	0.53	CEBPA (adipocyte) HNRNPH2
HNRNPH1	CEBPA	adipocyte	1.59	CEBPA (adipocyte) HNRNPH1
CEBPA	ATF3	adipocyte	0.89	ATF3 (adipocyte) CEBPA
HNRNPU	CEBPD	adipocyte	1.31	CEBPD (adipocyte) HNRNPU
HNRNPU	ATF5	adipocyte	0.93	ATF5 (adipocyte) HNRNPU
HNRNPR	CEBPD	adipocyte	0.86	CEBPD (adipocyte) HNRNPR
HNRNPUL2	GATA2	adipocyte	1.47	GATA2 (adipocyte) HNRNPUL2
HNRNPL	CEBPD	adipocyte	0.92	CEBPD (adipocyte) HNRNPL
HNRNPL	ATF5	adipocyte	0.66	ATF5 (adipocyte) HNRNPL
HNRNPL	GATA2	adipocyte	0.58	GATA2 (adipocyte) HNRNPL
HNRNPL	ATF1	adipocyte	0.73	ATF1 (adipocyte) HNRNPL
