## Supplemental Tables for "Mapping adipocyte interactome networks by Halotag-enrichment-mass spectrometry": Table S29.xlsx

### Sheet: Table S29
Table S29. Related to fig. S9. Protein–protein interaction subnetwork of ATP-dependent RNA helicases, DEAD box proteins, involved RNA metabolism from transcription to degradation in adipocyte shown in fig. S9B. Ratio (log10), quantitative protein values of HaloTag calculated from MS data. An interaction was scored as positive when the average ratio from multiple datasets was more than 1 SD above …
A	B	interaction type	Ratio (log10)	name
DDX51	CTNNA1	adipocyte	0.79	CTNNA1 (adipocyte) DDX51
CEBPD	ATF3	adipocyte	0.9	ATF3 (adipocyte) CEBPD
DDX41	ATF2	adipocyte	0.54	ATF2 (adipocyte) DDX41
DDX41	CASP3	adipocyte	0.74	CASP3 (adipocyte) DDX41
DDX41	CTNNA1	adipocyte	0.67	CTNNA1 (adipocyte) DDX41
DDX17	FOS	BioGrid	0.1	FOS (BioGrid) DDX17
DDX41	FOS	adipocyte	0.6	FOS (adipocyte) DDX41
DDX39B	CASP3	adipocyte	0.67	CASP3 (adipocyte) DDX39B
DDX39B	CTNNA1	adipocyte	0.54	CTNNA1 (adipocyte) DDX39B
DDX39B	FOS	adipocyte	0.56	FOS (adipocyte) DDX39B
DDX28	CASP3	adipocyte	0.1	CASP3 (adipocyte) DDX28
DDX21	CASP3	adipocyte	0.1	CASP3 (adipocyte) DDX21
DDX17	CASP3	adipocyte	1.96	CASP3 (adipocyte) DDX17
DDX17	SOX2	BioGrid	0.1	SOX2 (BioGrid) DDX17
DDX46	CEBPD	adipocyte	0.95	CEBPD (adipocyte) DDX46
DDX1	MYC	adipocyte	0.7	MYC (adipocyte) DDX1
DDX41	ATF3	adipocyte	0.69	ATF3 (adipocyte) DDX41
DDX39B	ATF3	adipocyte	0.62	ATF3 (adipocyte) DDX39B
DDX17	FOS	adipocyte	1.4	FOS (adipocyte) DDX17
CEBPA	ATF3	BioGrid	0.1	ATF3 (BioGrid) CEBPA
DDX17	CTNNA1	adipocyte	1.48	CTNNA1 (adipocyte) DDX17
DDX54	GATA2	adipocyte	0.1	GATA2 (adipocyte) DDX54
DDX17	ATF3	adipocyte	2.02	ATF3 (adipocyte) DDX17
CEBPA	ATF3	adipocyte	0.89	ATF3 (adipocyte) CEBPA
DDX1	MYC	BioGrid	0.1	MYC (BioGrid) DDX1
DDX5	PPARA	adipocyte	0.53	PPARA (adipocyte) DDX5
DDX39B	GATA2	adipocyte	0.89	GATA2 (adipocyte) DDX39B
DDX46	PPARA	adipocyte	0.51	PPARA (adipocyte) DDX46
DDX21	GATA2	adipocyte	0.1	GATA2 (adipocyte) DDX21
DDX46	CREB1	adipocyte	0.9	CREB1 (adipocyte) DDX46
DDX46	ATF1	adipocyte	0.7	ATF1 (adipocyte) DDX46
DDX17	GATA2	adipocyte	2.28	GATA2 (adipocyte) DDX17
