## Supplemental Tables for "Mapping adipocyte interactome networks by Halotag-enrichment-mass spectrometry": Table S30.xlsx

### Sheet: Table S30
Table S30. Related to fig. S9. Interactions among DDX17, HNRNPs (H1/H2/U), and key transcription factors of adipocyte biogenesis shown in fig. S9C. Ratio (log10), quantitative protein values of HaloTag calculated from MS data. An interaction was scored as positive when the average ratio from multiple datasets was more than 1 SD above the median of the ratio obtained only using the 33-kDa HaloTag …
A	B	interaction type	Ratio (log10)	name
CEBPD	ATF3	adipocyte	0.9	ATF3 (adipocyte) CEBPD
HNRNPU	CREB1	adipocyte	1.01	CREB1 (adipocyte) HNRNPU
HNRNPH2	CEBPA	adipocyte	0.53	CEBPA (adipocyte) HNRNPH2
HNRNPH1	CEBPA	adipocyte	1.59	CEBPA (adipocyte) HNRNPH1
DDX17	ATF3	adipocyte	2.02	ATF3 (adipocyte) DDX17
HNRNPU	ATF2	adipocyte	0.36	ATF2 (adipocyte) HNRNPU
CEBPA	ATF3	adipocyte	0.89	ATF3 (adipocyte) CEBPA
HNRNPH2	ATF2	adipocyte	0.49	ATF2 (adipocyte) HNRNPH2
HNRNPU	CEBPD	adipocyte	1.31	CEBPD (adipocyte) HNRNPU
HNRNPU	ATF5	adipocyte	0.93	ATF5 (adipocyte) HNRNPU
CEBPA	ATF3	BioGrid	0.1	ATF3 (BioGrid) CEBPA
HNRNPU	PPARA	adipocyte	0.88	PPARA (adipocyte) HNRNPU
DDX17	GATA2	adipocyte	2.28	GATA2 (adipocyte) DDX17
