## Supplemental Tables for "Mapping adipocyte interactome networks by Halotag-enrichment-mass spectrometry": Table S31.xlsx

### Sheet: Table S31
Table S31. Related to fig. S9. Protein–protein interaction subnetwork of the spliceosome in adipocyte and pre-adipocyte shown in fig. S9D. Ratio (log10), quantitative protein values of HaloTag calculated from MS data. An interaction was scored as positive when the average ratio from multiple datasets was more than 1 SD above the median of the ratio obtained only using the 33-kDa HaloTag protein a…
A	B	interaction type	Ratio (log10)	name
SF3B3	ATF2	adipocyte	0.418711	ATF2 (adipocyte) SF3B3
SRSF7	CEBPD	adipocyte	0.500179	CEBPD (adipocyte) SRSF7
SLU7	CREB1	pre-adipocyte	0.1	CREB1 (pre-adipocyte) SLU7
SRSF1	ATF5	adipocyte	0.37103	ATF5 (adipocyte) SRSF1
SNRPD2	CREB1	adipocyte	0.670457	CREB1 (adipocyte) SNRPD2
SRSF1	PPARA	adipocyte	0.572742	PPARA (adipocyte) SRSF1
U2AF1	CEBPD	adipocyte	0.589621	CEBPD (adipocyte) U2AF1
CREB1	ATF1	BioGrid	0.1	ATF1 (BioGrid) CREB1
SRSF3	GATA2	adipocyte	0.681523	GATA2 (adipocyte) SRSF3
PCBP1	GATA2	adipocyte	0.1	GATA2 (adipocyte) PCBP1
PRPF19	GATA2	adipocyte	0.1	GATA2 (adipocyte) PRPF19
PUF60	ATF1	adipocyte	0.403386	ATF1 (adipocyte) PUF60
U2AF1	ATF1	adipocyte	0.485302	ATF1 (adipocyte) U2AF1
ALYREF	GATA2	adipocyte	1.05949	GATA2 (adipocyte) ALYREF
SRSF7	ATF1	adipocyte	0.462285	ATF1 (adipocyte) SRSF7
SNRPD2	ATF5	adipocyte	0.534639	ATF5 (adipocyte) SNRPD2
PUF60	ATF3	adipocyte	0.791015	ATF3 (adipocyte) PUF60
DDX46	PPARA	adipocyte	0.515295	PPARA (adipocyte) DDX46
HNRNPU	CEBPD	adipocyte	1.31704	CEBPD (adipocyte) HNRNPU
SNRNP27	CREB1	adipocyte	0.1	CREB1 (adipocyte) SNRNP27
PRPF38A	CREB1	pre-adipocyte	0.567488	CREB1 (pre-adipocyte) PRPF38A
SLU7	ATF5	pre-adipocyte	0.1	ATF5 (pre-adipocyte) SLU7
SNRNP70	ATF1	adipocyte	0.1	ATF1 (adipocyte) SNRNP70
SNRNP70	PPARA	adipocyte	0.1	PPARA (adipocyte) SNRNP70
ALYREF	ATF3	adipocyte	0.669516	ATF3 (adipocyte) ALYREF
CEBPA	ATF3	adipocyte	0.893812	ATF3 (adipocyte) CEBPA
DDX39B	CEBPA	pre-adipocyte	0.576593	CEBPA (pre-adipocyte) DDX39B
DDX46	CEBPD	adipocyte	0.950381	CEBPD (adipocyte) DDX46
CEBPD	ATF3	adipocyte	0.902562	ATF3 (adipocyte) CEBPD
DDX39B	ATF3	adipocyte	0.620516	ATF3 (adipocyte) DDX39B
ACIN1	CEBPA	pre-adipocyte	0.410872	CEBPA (pre-adipocyte) ACIN1
SNRPD1	ATF2	adipocyte	1.66322	ATF2 (adipocyte) SNRPD1
SRSF3	ATF1	adipocyte	0.593244	ATF1 (adipocyte) SRSF3
PPIH	ATF5	pre-adipocyte	0.620191	ATF5 (pre-adipocyte) PPIH
PUF60	CREB1	adipocyte	0.745747	CREB1 (adipocyte) PUF60
SNRNP27	ATF1	adipocyte	0.1	ATF1 (adipocyte) SNRNP27
SNRNP27	PPARA	adipocyte	0.1	PPARA (adipocyte) SNRNP27
FUS	GATA2	adipocyte	0.571096	GATA2 (adipocyte) FUS
SRSF1	ATF1	adipocyte	0.975779	ATF1 (adipocyte) SRSF1
SRSF7	PPARA	adipocyte	0.250514	PPARA (adipocyte) SRSF7
SNRNP70	CEBPD	adipocyte	0.1	CEBPD (adipocyte) SNRNP70
SNRPD3	ATF1	adipocyte	0.368411	ATF1 (adipocyte) SNRPD3
PRPF8	GATA2	adipocyte	0.639003	GATA2 (adipocyte) PRPF8
PCBP1	PPARA	pre-adipocyte	0.1	PPARA (pre-adipocyte) PCBP1
SRSF7	CREB1	adipocyte	0.596953	CREB1 (adipocyte) SRSF7
CEBPA	ATF3	BioGrid	0.1	ATF3 (BioGrid) CEBPA
DDX46	CREB1	adipocyte	0.904329	CREB1 (adipocyte) DDX46
SNRPD2	ATF1	adipocyte	0.603985	ATF1 (adipocyte) SNRPD2
SNRPD2	CEBPD	adipocyte	0.684459	CEBPD (adipocyte) SNRPD2
SRSF3	PPARA	adipocyte	0.48338	PPARA (adipocyte) SRSF3
PUF60	PPARA	adipocyte	0.376814	PPARA (adipocyte) PUF60
HNRNPU	PPARA	adipocyte	0.889027	PPARA (adipocyte) HNRNPU
SNRPD3	CREB1	adipocyte	0.567607	CREB1 (adipocyte) SNRPD3
SNRPD2	PPARA	adipocyte	0.72921	PPARA (adipocyte) SNRPD2
DDX5	PPARA	adipocyte	0.539326	PPARA (adipocyte) DDX5
SF3B3	GATA2	adipocyte	0.601129	GATA2 (adipocyte) SF3B3
SRSF3	ATF2	adipocyte	0.429255	ATF2 (adipocyte) SRSF3
PRPF8	CEBPA	adipocyte	0.47478	CEBPA (adipocyte) PRPF8
SNRPA1	GATA2	adipocyte	0.1	GATA2 (adipocyte) SNRPA1
SRSF10	ATF2	adipocyte	0.1	ATF2 (adipocyte) SRSF10
U2AF1	CREB1	adipocyte	0.680007	CREB1 (adipocyte) U2AF1
PRPF19	ATF3	pre-adipocyte	0.1	ATF3 (pre-adipocyte) PRPF19
SRSF3	CEBPD	adipocyte	0.570836	CEBPD (adipocyte) SRSF3
PUF60	CEBPD	adipocyte	0.4577	CEBPD (adipocyte) PUF60
HNRNPU	ATF2	adipocyte	0.362576	ATF2 (adipocyte) HNRNPU
SNRNP70	CREB1	adipocyte	0.1	CREB1 (adipocyte) SNRNP70
U2AF2	ATF3	adipocyte	0.515996	ATF3 (adipocyte) U2AF2
HNRNPA3	GATA2	adipocyte	0.668849	GATA2 (adipocyte) HNRNPA3
RBM25	GATA2	pre-adipocyte	0.648813	GATA2 (pre-adipocyte) RBM25
RP9	GATA2	pre-adipocyte	0.774759	GATA2 (pre-adipocyte) RP9
U2AF1	ATF3	adipocyte	0.498084	ATF3 (adipocyte) U2AF1
HSPA1A	CEBPD	adipocyte	0.506309	CEBPD (adipocyte) HSPA1A
DDX46	ATF1	adipocyte	0.708763	ATF1 (adipocyte) DDX46
SRSF1	CREB1	adipocyte	1.33267	CREB1 (adipocyte) SRSF1
SNRNP27	CEBPD	adipocyte	0.1	CEBPD (adipocyte) SNRNP27
DHX15	GATA2	adipocyte	0.1	GATA2 (adipocyte) DHX15
HSPA1A	PPARA	adipocyte	0.259475	PPARA (adipocyte) HSPA1A
SRSF3	CREB1	adipocyte	0.628951	CREB1 (adipocyte) SRSF3
U2AF1	PPARA	adipocyte	0.292313	PPARA (adipocyte) U2AF1
HNRNPU	CREB1	adipocyte	1.01591	CREB1 (adipocyte) HNRNPU
SRSF1	CEBPD	adipocyte	0.893534	CEBPD (adipocyte) SRSF1
HNRNPU	ATF5	adipocyte	0.935605	ATF5 (adipocyte) HNRNPU
PCBP1	ATF3	adipocyte	0.1	ATF3 (adipocyte) PCBP1
DDX39B	GATA2	adipocyte	0.894153	GATA2 (adipocyte) DDX39B
