## Supplemental Tables for "Mapping adipocyte interactome networks by Halotag-enrichment-mass spectrometry": Table S32.xlsx

### Sheet: Table S32
Table S32. Related to fig. S4 and fig. S10. Protein–protein interaction subnetwork of diabetic cardiomyopathy (fig. S10A) and thermogenesis (fig. S10B and fig. S10C) in adipocyte and pre-adipocyte. Ratio (log10), quantitative protein values of HaloTag calculated from MS data. An interaction was scored as positive when the average ratio from multiple datasets was more than 1 SD above the median of…
A	B	Pathway	PPI name	AccA	AccB	interaction type	Ratio (log10)	PPI name	Pathway	interaction	PPI Class	Figure
COL1A2	ATF2	Diabetic cardiomyopathy	ATF2 (pre-adipocyte) COL1A2	P08123	P15336	pre-adipocyte	0.591132	ATF2 (pre-adipocyte) COL1A2	Diabetic cardiomyopathy	pre-adipocyte	Diabetic cardiomyopathy_pre-adipocyte	Figure-S7A
PDHB	ATF5	Diabetic cardiomyopathy	ATF5 (adipocyte) PDHB	P11177	Q9Y2D1	adipocyte	0.39294	ATF5 (adipocyte) PDHB	Diabetic cardiomyopathy	adipocyte	Diabetic cardiomyopathy_adipocyte	Figure-S7A
COX7A2	FOS	Diabetic cardiomyopathy	FOS (adipocyte) COX7A2	P14406	P01100	adipocyte	0.1	FOS (adipocyte) COX7A2	Diabetic cardiomyopathy	adipocyte	Diabetic cardiomyopathy_adipocyte	Figure-S7A,C
SDHA	PPARA	Diabetic cardiomyopathy	PPARA (adipocyte) SDHA	P31040	Q07869	adipocyte	0.853229	PPARA (adipocyte) SDHA	Diabetic cardiomyopathy	adipocyte	Diabetic cardiomyopathy_adipocyte	Figure-S7A,C
COL1A2	CTNNA1	Diabetic cardiomyopathy	CTNNA1 (adipocyte) COL1A2	P08123	P35221	adipocyte	0.610374	CTNNA1 (adipocyte) COL1A2	Diabetic cardiomyopathy	adipocyte	Diabetic cardiomyopathy_adipocyte	Figure-S7A
COL3A1	PPARA	Diabetic cardiomyopathy	PPARA (adipocyte) COL3A1	P02461	Q07869	adipocyte	0.27974	PPARA (adipocyte) COL3A1	Diabetic cardiomyopathy	adipocyte	Diabetic cardiomyopathy_adipocyte	Figure-S7A
NDUFA10	ATF1	Diabetic cardiomyopathy	ATF1 (adipocyte) NDUFA10	O95299	P18846	adipocyte	0.375004	ATF1 (adipocyte) NDUFA10	Diabetic cardiomyopathy	adipocyte	Diabetic cardiomyopathy_adipocyte	Figure-S7A,C
NDUFS1	ATF1	Diabetic cardiomyopathy	ATF1 (adipocyte) NDUFS1	P28331	P18846	adipocyte	0.377176	ATF1 (adipocyte) NDUFS1	Diabetic cardiomyopathy	adipocyte	Diabetic cardiomyopathy_adipocyte	Figure-S7A,C
COL3A1	GATA2	Diabetic cardiomyopathy	GATA2 (adipocyte) COL3A1	P02461	P23769	adipocyte	0.935579	GATA2 (adipocyte) COL3A1	Diabetic cardiomyopathy	adipocyte	Diabetic cardiomyopathy_adipocyte	Figure-S7A
NDUFA9	CREB1	Diabetic cardiomyopathy	CREB1 (adipocyte) NDUFA9	Q16795	P16220	adipocyte	0.352929	CREB1 (adipocyte) NDUFA9	Diabetic cardiomyopathy	adipocyte	Diabetic cardiomyopathy_adipocyte	Figure-S7A,C
CTSD	ATF2	Diabetic cardiomyopathy	ATF2 (pre-adipocyte) CTSD	P07339	P15336	pre-adipocyte	0.29637	ATF2 (pre-adipocyte) CTSD	Diabetic cardiomyopathy	pre-adipocyte	Diabetic cardiomyopathy_pre-adipocyte	Figure-S7A
COL1A1	ATF3	Diabetic cardiomyopathy	ATF3 (adipocyte) COL1A1	P02452	P18847	adipocyte	0.588723	ATF3 (adipocyte) COL1A1	Diabetic cardiomyopathy	adipocyte	Diabetic cardiomyopathy_adipocyte	Figure-S7A
COL1A1	GATA2	Diabetic cardiomyopathy	GATA2 (adipocyte) COL1A1	P02452	P23769	adipocyte	0.889525	GATA2 (adipocyte) COL1A1	Diabetic cardiomyopathy	adipocyte	Diabetic cardiomyopathy_adipocyte	Figure-S7A
COX7A2	GATA2	Diabetic cardiomyopathy	GATA2 (adipocyte) COX7A2	P14406	P23769	adipocyte	0.1	GATA2 (adipocyte) COX7A2	Diabetic cardiomyopathy	adipocyte	Diabetic cardiomyopathy_adipocyte	Figure-S7A,C
COL3A1	ATF5	Diabetic cardiomyopathy	ATF5 (adipocyte) COL3A1	P02461	Q9Y2D1	adipocyte	0.465458	ATF5 (adipocyte) COL3A1	Diabetic cardiomyopathy	adipocyte	Diabetic cardiomyopathy_adipocyte	Figure-S7A
CAMK2D	CEBPA	Diabetic cardiomyopathy	CEBPA (adipocyte) CAMK2D	Q13557	P49715	adipocyte	0.1	CEBPA (adipocyte) CAMK2D	Diabetic cardiomyopathy	adipocyte	Diabetic cardiomyopathy_adipocyte	Figure-S7A
COL3A1	ATF2	Diabetic cardiomyopathy	ATF2 (adipocyte) COL3A1	P02461	P15336	adipocyte	0.648257	ATF2 (adipocyte) COL3A1	Diabetic cardiomyopathy	adipocyte	Diabetic cardiomyopathy_adipocyte	Figure-S7A
SDHA	CREB1	Diabetic cardiomyopathy	CREB1 (adipocyte) SDHA	P31040	P16220	adipocyte	0.786327	CREB1 (adipocyte) SDHA	Diabetic cardiomyopathy	adipocyte	Diabetic cardiomyopathy_adipocyte	Figure-S7A,C
SDHA	CEBPD	Diabetic cardiomyopathy	CEBPD (adipocyte) SDHA	P31040	P49716	adipocyte	0.804038	CEBPD (adipocyte) SDHA	Diabetic cardiomyopathy	adipocyte	Diabetic cardiomyopathy_adipocyte	Figure-S7A,C
COL1A2	GATA2	Diabetic cardiomyopathy	GATA2 (adipocyte) COL1A2	P08123	P23769	adipocyte	1.67103	GATA2 (adipocyte) COL1A2	Diabetic cardiomyopathy	adipocyte	Diabetic cardiomyopathy_adipocyte	Figure-S7A
UQCRC2	PPARA	Diabetic cardiomyopathy	PPARA (adipocyte) UQCRC2	P22695	Q07869	adipocyte	0.412917	PPARA (adipocyte) UQCRC2	Diabetic cardiomyopathy	adipocyte	Diabetic cardiomyopathy_adipocyte	Figure-S7A,C
CEBPA	ATF3	Diabetic cardiomyopathy	ATF3 (adipocyte) CEBPA	P49715	P18847	adipocyte	0.893812	ATF3 (adipocyte) CEBPA	Diabetic cardiomyopathy	adipocyte	Diabetic cardiomyopathy_adipocyte	Figure-S7A,C
COL3A1	CEBPA	Diabetic cardiomyopathy	CEBPA (adipocyte) COL3A1	P02461	P49715	adipocyte	0.821694	CEBPA (adipocyte) COL3A1	Diabetic cardiomyopathy	adipocyte	Diabetic cardiomyopathy_adipocyte	Figure-S7A
CTNNA1	ATF3	Diabetic cardiomyopathy	ATF3 (pre-adipocyte) CTNNA1	P35221	P18847	pre-adipocyte	0.897427	ATF3 (pre-adipocyte) CTNNA1	Diabetic cardiomyopathy	pre-adipocyte	Diabetic cardiomyopathy_pre-adipocyte	Figure-S7A,C
COL1A2	CEBPD	Diabetic cardiomyopathy	CEBPD (adipocyte) COL1A2	P08123	P49716	adipocyte	0.572347	CEBPD (adipocyte) COL1A2	Diabetic cardiomyopathy	adipocyte	Diabetic cardiomyopathy_adipocyte	Figure-S7A
COL1A2	CREB1	Diabetic cardiomyopathy	CREB1 (adipocyte) COL1A2	P08123	P16220	adipocyte	0.461453	CREB1 (adipocyte) COL1A2	Diabetic cardiomyopathy	adipocyte	Diabetic cardiomyopathy_adipocyte	Figure-S7A
CAMK2D	CTNNA1	Diabetic cardiomyopathy	CTNNA1 (adipocyte) CAMK2D	Q13557	P35221	adipocyte	0.1	CTNNA1 (adipocyte) CAMK2D	Diabetic cardiomyopathy	adipocyte	Diabetic cardiomyopathy_adipocyte	Figure-S7A
NDUFA10	PPARA	Diabetic cardiomyopathy	PPARA (adipocyte) NDUFA10	O95299	Q07869	adipocyte	0.310671	PPARA (adipocyte) NDUFA10	Diabetic cardiomyopathy	adipocyte	Diabetic cardiomyopathy_adipocyte	Figure-S7A,C
COL3A1	ATF3	Diabetic cardiomyopathy	ATF3 (adipocyte) COL3A1	P02461	P18847	adipocyte	0.645276	ATF3 (adipocyte) COL3A1	Diabetic cardiomyopathy	adipocyte	Diabetic cardiomyopathy_adipocyte	Figure-S7A
G6PD	CEBPA	Diabetic cardiomyopathy	CEBPA (adipocyte) G6PD	P11413	P49715	adipocyte	0.525647	CEBPA (adipocyte) G6PD	Diabetic cardiomyopathy	adipocyte	Diabetic cardiomyopathy_adipocyte	Figure-S7A
CAMK2D	ATF3	Diabetic cardiomyopathy	ATF3 (adipocyte) CAMK2D	Q13557	P18847	adipocyte	0.1	ATF3 (adipocyte) CAMK2D	Diabetic cardiomyopathy	adipocyte	Diabetic cardiomyopathy_adipocyte	Figure-S7A
UQCRC2	CREB1	Diabetic cardiomyopathy	CREB1 (adipocyte) UQCRC2	P22695	P16220	adipocyte	0.378829	CREB1 (adipocyte) UQCRC2	Diabetic cardiomyopathy	adipocyte	Diabetic cardiomyopathy_adipocyte	Figure-S7A,C
COL1A2	ATF3	Diabetic cardiomyopathy	ATF3 (adipocyte) COL1A2	P08123	P18847	adipocyte	1.42078	ATF3 (adipocyte) COL1A2	Diabetic cardiomyopathy	adipocyte	Diabetic cardiomyopathy_adipocyte	Figure-S7A
SLC25A6	PPARA	Diabetic cardiomyopathy	PPARA (adipocyte) SLC25A6	P12236	Q07869	adipocyte	0.317567	PPARA (adipocyte) SLC25A6	Diabetic cardiomyopathy	adipocyte	Diabetic cardiomyopathy_adipocyte	Figure-S7A
UQCRH	ATF2	Diabetic cardiomyopathy	ATF2 (adipocyte) UQCRH	P07919	P15336	adipocyte	0.1	ATF2 (adipocyte) UQCRH	Diabetic cardiomyopathy	adipocyte	Diabetic cardiomyopathy_adipocyte	Figure-S7A,C
UQCRC2	ATF5	Diabetic cardiomyopathy	ATF5 (adipocyte) UQCRC2	P22695	Q9Y2D1	adipocyte	0.487119	ATF5 (adipocyte) UQCRC2	Diabetic cardiomyopathy	adipocyte	Diabetic cardiomyopathy_adipocyte	Figure-S7A,C
ATF3	FOS	Diabetic cardiomyopathy	FOS (pre-adipocyte) ATF3	P18847	P01100	pre-adipocyte	0.1	FOS (pre-adipocyte) ATF3	Diabetic cardiomyopathy	pre-adipocyte	Diabetic cardiomyopathy_pre-adipocyte	Figure-S7A,C
PDHA1	CEBPD	Diabetic cardiomyopathy	CEBPD (adipocyte) PDHA1	P08559	P49716	adipocyte	0.511891	CEBPD (adipocyte) PDHA1	Diabetic cardiomyopathy	adipocyte	Diabetic cardiomyopathy_adipocyte	Figure-S7A
COL1A1	ATF2	Diabetic cardiomyopathy	ATF2 (pre-adipocyte) COL1A1	P02452	P15336	pre-adipocyte	0.642179	ATF2 (pre-adipocyte) COL1A1	Diabetic cardiomyopathy	pre-adipocyte	Diabetic cardiomyopathy_pre-adipocyte	Figure-S7A
CEBPD	ATF3	Diabetic cardiomyopathy	ATF3 (adipocyte) CEBPD	P49716	P18847	adipocyte	0.902562	ATF3 (adipocyte) CEBPD	Diabetic cardiomyopathy	adipocyte	Diabetic cardiomyopathy_adipocyte	Figure-S7A,C
SDHA	CEBPA	Diabetic cardiomyopathy	CEBPA (adipocyte) SDHA	P31040	P49715	adipocyte	0.496093	CEBPA (adipocyte) SDHA	Diabetic cardiomyopathy	adipocyte	Diabetic cardiomyopathy_adipocyte	Figure-S7A,C
SDHA	FOS	Diabetic cardiomyopathy	FOS (adipocyte) SDHA	P31040	P01100	adipocyte	0.501171	FOS (adipocyte) SDHA	Diabetic cardiomyopathy	adipocyte	Diabetic cardiomyopathy_adipocyte	Figure-S7A,C
COL3A1	CREB1	Diabetic cardiomyopathy	CREB1 (adipocyte) COL3A1	P02461	P16220	adipocyte	0.643477	CREB1 (adipocyte) COL3A1	Diabetic cardiomyopathy	adipocyte	Diabetic cardiomyopathy_adipocyte	Figure-S7A
COL1A2	PPARA	Diabetic cardiomyopathy	PPARA (pre-adipocyte) COL1A2	P08123	Q07869	pre-adipocyte	0.293331	PPARA (pre-adipocyte) COL1A2	Diabetic cardiomyopathy	pre-adipocyte	Diabetic cardiomyopathy_pre-adipocyte	Figure-S7A
COX7A2	CTNNA1	Diabetic cardiomyopathy	CTNNA1 (adipocyte) COX7A2	P14406	P35221	adipocyte	0.1	CTNNA1 (adipocyte) COX7A2	Diabetic cardiomyopathy	adipocyte	Diabetic cardiomyopathy_adipocyte	Figure-S7A,C
SDHA	PPARA	Thermogenesis	PPARA (adipocyte) SDHA	P31040	Q07869	adipocyte	0.853229	PPARA (adipocyte) SDHA	Thermogenesis	adipocyte	Thermogenesis_adipocyte	Figure-S7B,C
NDUFAF2	FOS	Thermogenesis	FOS (adipocyte) NDUFAF2	Q8N183	P01100	adipocyte	0.677866	FOS (adipocyte) NDUFAF2	Thermogenesis	adipocyte	Thermogenesis_adipocyte	Figure-S7B
COX7A2	FOS	Thermogenesis	FOS (adipocyte) COX7A2	P14406	P01100	adipocyte	0.1	FOS (adipocyte) COX7A2	Thermogenesis	adipocyte	Thermogenesis_adipocyte	Figure-S7B,C
SLC25A20	CTNNA1	Thermogenesis	CTNNA1 (adipocyte) SLC25A20	O43772	P35221	adipocyte	1.011	CTNNA1 (adipocyte) SLC25A20	Thermogenesis	adipocyte	Thermogenesis_adipocyte	Figure-S7B
NDUFS1	ATF1	Thermogenesis	ATF1 (adipocyte) NDUFS1	P28331	P18846	adipocyte	0.377176	ATF1 (adipocyte) NDUFS1	Thermogenesis	adipocyte	Thermogenesis_adipocyte	Figure-S7B,C
NDUFA10	ATF1	Thermogenesis	ATF1 (adipocyte) NDUFA10	O95299	P18846	adipocyte	0.375004	ATF1 (adipocyte) NDUFA10	Thermogenesis	adipocyte	Thermogenesis_adipocyte	Figure-S7B,C
KRAS	CEBPA	Thermogenesis	CEBPA (adipocyte) KRAS	P01116	P49715	adipocyte	0.601084	CEBPA (adipocyte) KRAS	Thermogenesis	adipocyte	Thermogenesis_adipocyte	Figure-S7B
NDUFAF2	GATA2	Thermogenesis	GATA2 (adipocyte) NDUFAF2	Q8N183	P23769	adipocyte	0.57807	GATA2 (adipocyte) NDUFAF2	Thermogenesis	adipocyte	Thermogenesis_adipocyte	Figure-S7B
ATF3	FOS	BioGrid	FOS (BioGrid) ATF3			BioGrid	0.1	FOS (BioGrid) ATF3	Thermogenesis	BioGrid	Thermogenesis_BioGrid	Figure-S7B
CPT1A	CREB1	Thermogenesis	CREB1 (pre-adipocyte) CPT1A	P50416	P16220	pre-adipocyte	0.808534	CREB1 (pre-adipocyte) CPT1A	Thermogenesis	pre-adipocyte	Thermogenesis_pre-adipocyte	Figure-S7B
NDUFA9	CREB1	Thermogenesis	CREB1 (adipocyte) NDUFA9	Q16795	P16220	adipocyte	0.352929	CREB1 (adipocyte) NDUFA9	Thermogenesis	adipocyte	Thermogenesis_adipocyte	Figure-S7B,C
CPT1A	CEBPD	Thermogenesis	CEBPD (pre-adipocyte) CPT1A	P50416	P49716	pre-adipocyte	0.861499	CEBPD (pre-adipocyte) CPT1A	Thermogenesis	pre-adipocyte	Thermogenesis_pre-adipocyte	Figure-S7B
CREB3L1	CEBPA	Thermogenesis	CEBPA (adipocyte) CREB3L1	Q96BA8	P49715	adipocyte	0.1	CEBPA (adipocyte) CREB3L1	Thermogenesis	adipocyte	Thermogenesis_adipocyte	Figure-S7B
COX7A2	GATA2	Thermogenesis	GATA2 (adipocyte) COX7A2	P14406	P23769	adipocyte	0.1	GATA2 (adipocyte) COX7A2	Thermogenesis	adipocyte	Thermogenesis_adipocyte	Figure-S7B,C
CPT1A	PPARA	Thermogenesis	PPARA (pre-adipocyte) CPT1A	P50416	Q07869	pre-adipocyte	0.884466	PPARA (pre-adipocyte) CPT1A	Thermogenesis	pre-adipocyte	Thermogenesis_pre-adipocyte	Figure-S7B
COX20	FOS	Thermogenesis	FOS (adipocyte) COX20	Q5RI15	P01100	adipocyte	1.2771	FOS (adipocyte) COX20	Thermogenesis	adipocyte	Thermogenesis_adipocyte	Figure-S7B
ATP5MF	ATF1	Thermogenesis	ATF1 (pre-adipocyte) ATP5MF	P56134	P18846	pre-adipocyte	0.469186	ATF1 (pre-adipocyte) ATP5MF	Thermogenesis	pre-adipocyte	Thermogenesis_pre-adipocyte	Figure-S7B
CREB1	ATF1	BioGrid	ATF1 (BioGrid) CREB1			BioGrid	0.1	ATF1 (BioGrid) CREB1	Thermogenesis	BioGrid	Thermogenesis_BioGrid	Figure-S7B
CEBPA	ATF3	BioGrid	ATF3 (BioGrid) CEBPA			BioGrid	0.1	ATF3 (BioGrid) CEBPA	Thermogenesis	BioGrid	Thermogenesis_BioGrid	Figure-S7B
SDHA	CREB1	Thermogenesis	CREB1 (adipocyte) SDHA	P31040	P16220	adipocyte	0.786327	CREB1 (adipocyte) SDHA	Thermogenesis	adipocyte	Thermogenesis_adipocyte	Figure-S7B,C
SDHA	CEBPD	Thermogenesis	CEBPD (adipocyte) SDHA	P31040	P49716	adipocyte	0.804038	CEBPD (adipocyte) SDHA	Thermogenesis	adipocyte	Thermogenesis_adipocyte	Figure-S7B,C
UQCRC2	PPARA	Thermogenesis	PPARA (adipocyte) UQCRC2	P22695	Q07869	adipocyte	0.412917	PPARA (adipocyte) UQCRC2	Thermogenesis	adipocyte	Thermogenesis_adipocyte	Figure-S7B,C
ATP5MF	CREB1	Thermogenesis	CREB1 (pre-adipocyte) ATP5MF	P56134	P16220	pre-adipocyte	0.61554	CREB1 (pre-adipocyte) ATP5MF	Thermogenesis	pre-adipocyte	Thermogenesis_pre-adipocyte	Figure-S7B
CEBPA	ATF3	Thermogenesis	ATF3 (adipocyte) CEBPA	P49715	P18847	adipocyte	0.893812	ATF3 (adipocyte) CEBPA	Thermogenesis	adipocyte	Thermogenesis_adipocyte	Figure-S7B,C
CTNNA1	ATF3	Thermogenesis	ATF3 (pre-adipocyte) CTNNA1	P35221	P18847	pre-adipocyte	0.897427	ATF3 (pre-adipocyte) CTNNA1	Thermogenesis	pre-adipocyte	Thermogenesis_pre-adipocyte	Figure-S7B,C
CPT1A	ATF5	Thermogenesis	ATF5 (pre-adipocyte) CPT1A	P50416	Q9Y2D1	pre-adipocyte	0.878502	ATF5 (pre-adipocyte) CPT1A	Thermogenesis	pre-adipocyte	Thermogenesis_pre-adipocyte	Figure-S7B
KRAS	ATF2	Thermogenesis	ATF2 (adipocyte) KRAS	P01116	P15336	adipocyte	0.46677	ATF2 (adipocyte) KRAS	Thermogenesis	adipocyte	Thermogenesis_adipocyte	Figure-S7B
NDUFA10	PPARA	Thermogenesis	PPARA (adipocyte) NDUFA10	O95299	Q07869	adipocyte	0.310671	PPARA (adipocyte) NDUFA10	Thermogenesis	adipocyte	Thermogenesis_adipocyte	Figure-S7B,C
COX20	CTNNA1	Thermogenesis	CTNNA1 (adipocyte) COX20	Q5RI15	P35221	adipocyte	0.95984	CTNNA1 (adipocyte) COX20	Thermogenesis	adipocyte	Thermogenesis_adipocyte	Figure-S7B
SLC25A20	ATF3	Thermogenesis	ATF3 (adipocyte) SLC25A20	O43772	P18847	adipocyte	1.05645	ATF3 (adipocyte) SLC25A20	Thermogenesis	adipocyte	Thermogenesis_adipocyte	Figure-S7B
CPT1A	CEBPA	Thermogenesis	CEBPA (adipocyte) CPT1A	P50416	P49715	adipocyte	0.522388	CEBPA (adipocyte) CPT1A	Thermogenesis	adipocyte	Thermogenesis_adipocyte	Figure-S7B
COX20	ATF3	Thermogenesis	ATF3 (adipocyte) COX20	Q5RI15	P18847	adipocyte	0.961369	ATF3 (adipocyte) COX20	Thermogenesis	adipocyte	Thermogenesis_adipocyte	Figure-S7B
ACSL5	PPARA	Thermogenesis	PPARA (adipocyte) ACSL5	Q9ULC5	Q07869	adipocyte	0.308095	PPARA (adipocyte) ACSL5	Thermogenesis	adipocyte	Thermogenesis_adipocyte	Figure-S7B
SLC25A20	GATA2	Thermogenesis	GATA2 (adipocyte) SLC25A20	O43772	P23769	adipocyte	1.09089	GATA2 (adipocyte) SLC25A20	Thermogenesis	adipocyte	Thermogenesis_adipocyte	Figure-S7B
UQCRC2	CREB1	Thermogenesis	CREB1 (adipocyte) UQCRC2	P22695	P16220	adipocyte	0.378829	CREB1 (adipocyte) UQCRC2	Thermogenesis	adipocyte	Thermogenesis_adipocyte	Figure-S7B,C
UQCRH	ATF2	Thermogenesis	ATF2 (adipocyte) UQCRH	P07919	P15336	adipocyte	0.1	ATF2 (adipocyte) UQCRH	Thermogenesis	adipocyte	Thermogenesis_adipocyte	Figure-S7B,C
UQCRC2	ATF5	Thermogenesis	ATF5 (adipocyte) UQCRC2	P22695	Q9Y2D1	adipocyte	0.487119	ATF5 (adipocyte) UQCRC2	Thermogenesis	adipocyte	Thermogenesis_adipocyte	Figure-S7B,C
ATF3	FOS	Thermogenesis	FOS (pre-adipocyte) ATF3	P18847	P01100	pre-adipocyte	0.1	FOS (pre-adipocyte) ATF3	Thermogenesis	pre-adipocyte	Thermogenesis_pre-adipocyte	Figure-S7B,C
CEBPD	ATF3	Thermogenesis	ATF3 (adipocyte) CEBPD	P49716	P18847	adipocyte	0.902562	ATF3 (adipocyte) CEBPD	Thermogenesis	adipocyte	Thermogenesis_adipocyte	Figure-S7B,C
ATP5MF	CEBPD	Thermogenesis	CEBPD (pre-adipocyte) ATP5MF	P56134	P49716	pre-adipocyte	0.476357	CEBPD (pre-adipocyte) ATP5MF	Thermogenesis	pre-adipocyte	Thermogenesis_pre-adipocyte	Figure-S7B
SDHA	CEBPA	Thermogenesis	CEBPA (adipocyte) SDHA	P31040	P49715	adipocyte	0.496093	CEBPA (adipocyte) SDHA	Thermogenesis	adipocyte	Thermogenesis_adipocyte	Figure-S7B,C
CPT1A	ATF1	Thermogenesis	ATF1 (pre-adipocyte) CPT1A	P50416	P18846	pre-adipocyte	0.949603	ATF1 (pre-adipocyte) CPT1A	Thermogenesis	pre-adipocyte	Thermogenesis_pre-adipocyte	Figure-S7B
SDHA	FOS	Thermogenesis	FOS (adipocyte) SDHA	P31040	P01100	adipocyte	0.501171	FOS (adipocyte) SDHA	Thermogenesis	adipocyte	Thermogenesis_adipocyte	Figure-S7B,C
COX7A2	CTNNA1	Thermogenesis	CTNNA1 (adipocyte) COX7A2	P14406	P35221	adipocyte	0.1	CTNNA1 (adipocyte) COX7A2	Thermogenesis	adipocyte	Thermogenesis_adipocyte	Figure-S7B,C
SLC25A20	FOS	Thermogenesis	FOS (adipocyte) SLC25A20	O43772	P01100	adipocyte	1.18925	FOS (adipocyte) SLC25A20	Thermogenesis	adipocyte	Thermogenesis_adipocyte	Figure-S7B
CREB3L1	GATA2	Thermogenesis	GATA2 (pre-adipocyte) CREB3L1	Q96BA8	P23769	pre-adipocyte	0.1	GATA2 (pre-adipocyte) CREB3L1	Thermogenesis	pre-adipocyte	Thermogenesis_pre-adipocyte	Figure-S7B
