## Supplemental Tables for "Mapping adipocyte interactome networks by Halotag-enrichment-mass spectrometry": Table S33.xlsx

### Sheet: STable32_ADSC70％以上_脂肪論文無し_しぼうTF
AccAB_A_B	AccBA	ADSCspecific	Calc_type	Database	interaction	IntgratedNerondesease	Is TF?	Log10Ratio	name	ProteinA	selected	shared interaction	shared name	逶ｸ莠剃ｽ懃畑bg_AB	逶ｸ莠剃ｽ懃畑bgBA
DNAJC13_ATF2	P15336O75165		LogRatio		preADSC			0.32	ATF2 (preADSC) DNAJC13		FALSE	preADSC	ATF2 (preADSC) DNAJC13
UFL1_ATF2	P15336O94874	adipocyte	LogRatio		ADSC		No	0.37	ATF2 (ADSC) UFL1		FALSE	ADSC	ATF2 (ADSC) UFL1
UFL1_GATA2	P23769O94874	adipocyte	LogRatio		ADSC		No	0.55	GATA2 (ADSC) UFL1		FALSE	ADSC	GATA2 (ADSC) UFL1
DNAJC13_ATF2	P15336O75165		LogRatio		ADSC			1.09	ATF2 (ADSC) DNAJC13		FALSE	ADSC	ATF2 (ADSC) DNAJC13
MAP7D1_ATF3	P18847Q3KQU3	adipocyte	LogRatio		ADSC			0.5	ATF3 (ADSC) MAP7D1		FALSE	ADSC	ATF3 (ADSC) MAP7D1
LUC7L2_GATA2	P23769Q9Y383	adipocyte	LogRatio		ADSC			0.73	GATA2 (ADSC) LUC7L2		FALSE	ADSC	GATA2 (ADSC) LUC7L2
DNAJC13_CEBPA	P49715O75165	adipocyte	LogRatio		ADSC			0.52	CEBPA (ADSC) DNAJC13		FALSE	ADSC	CEBPA (ADSC) DNAJC13
UFL1_CEBPA	P49715O94874	adipocyte	LogRatio		ADSC		No	0.64	CEBPA (ADSC) UFL1		FALSE	ADSC	CEBPA (ADSC) UFL1
DDRGK1_PPARA	Q07869Q96HY6		negative0		HEK		No	0.1	PPARA (HEK) DDRGK1		FALSE	HEK	PPARA (HEK) DDRGK1
CEBPD_ATF3	P18847P49716	adipocyte	LogRatio		ADSC		Yes	0.9	ATF3 (ADSC) CEBPD		FALSE	ADSC	ATF3 (ADSC) CEBPD
DNAJC13_GATA2	P23769O75165	adipocyte	LogRatio		ADSC			1.01	GATA2 (ADSC) DNAJC13		FALSE	ADSC	GATA2 (ADSC) DNAJC13
TREX1_ATF2	P15336Q9NSU2	adipocyte	negative0		ADSC		No	0.1	ATF2 (ADSC) TREX1		FALSE	ADSC	ATF2 (ADSC) TREX1
TREX1_ATF3	P18847Q9NSU2	adipocyte	negative0		ADSC		No	0.1	ATF3 (ADSC) TREX1		FALSE	ADSC	ATF3 (ADSC) TREX1
MAP7D1_ATF2	P15336Q3KQU3	adipocyte	LogRatio		ADSC			0.53	ATF2 (ADSC) MAP7D1		FALSE	ADSC	ATF2 (ADSC) MAP7D1
CREB1_ATF1	P18846P16220		negative0	BioGrid	HeLa		Yes	0.1	ATF1 (HeLa) CREB1		FALSE	HeLa	ATF1 (HeLa) CREB1	P16220P18846
LUC7L2_ATF3	P18847Q9Y383	adipocyte	LogRatio		ADSC			0.8	ATF3 (ADSC) LUC7L2		FALSE	ADSC	ATF3 (ADSC) LUC7L2
TREX1_GATA2	P23769Q9NSU2	adipocyte	negative0		ADSC		No	0.1	GATA2 (ADSC) TREX1		FALSE	ADSC	GATA2 (ADSC) TREX1
CREB1_ATF1	P18846P16220		BioGrid	BioGrid	BioGrid		Yes	0.1	ATF1 (BioGrid) CREB1		FALSE	BioGrid	ATF1 (BioGrid) CREB1	P16220P18846
DDRGK1_ATF2	P15336Q96HY6	adipocyte	LogRatio		ADSC		No	1.55	ATF2 (ADSC) DDRGK1		FALSE	ADSC	ATF2 (ADSC) DDRGK1
TREX1_CEBPA	P49715Q9NSU2	adipocyte	negative0		ADSC		No	0.1	CEBPA (ADSC) TREX1		FALSE	ADSC	CEBPA (ADSC) TREX1
LUC7L2_CREB1	P16220Q9Y383	adipocyte	negative0		ADSC			0.1	CREB1 (ADSC) LUC7L2		FALSE	ADSC	CREB1 (ADSC) LUC7L2
LUC7L2_ATF5	Q9Y2D1Q9Y383	adipocyte	negative0		ADSC			0.1	ATF5 (ADSC) LUC7L2		FALSE	ADSC	ATF5 (ADSC) LUC7L2
CEBPA_ATF3	P18847P49715	adipocyte	BioGrid	BioGrid	BioGrid		Yes	0.1	ATF3 (BioGrid) CEBPA		FALSE	BioGrid	ATF3 (BioGrid) CEBPA	P49715P18847	P18847P49715
MAP7D1_GATA2	P23769Q3KQU3	adipocyte	LogRatio		ADSC			1.7	GATA2 (ADSC) MAP7D1		FALSE	ADSC	GATA2 (ADSC) MAP7D1
MAP7D1_CEBPA	P49715Q3KQU3	adipocyte	LogRatio		ADSC			0.97	CEBPA (ADSC) MAP7D1		FALSE	ADSC	CEBPA (ADSC) MAP7D1
CEBPD_PPARA	Q07869P49716		negative0		preADSC		Yes	0.1	PPARA (preADSC) CEBPD		FALSE	preADSC	PPARA (preADSC) CEBPD
LUC7L2_ATF1	P18846Q9Y383	adipocyte	negative0		ADSC			0.1	ATF1 (ADSC) LUC7L2		FALSE	ADSC	ATF1 (ADSC) LUC7L2
CEBPD_PPARA	Q07869P49716		negative0		HEK		Yes	0.1	PPARA (HEK) CEBPD		FALSE	HEK	PPARA (HEK) CEBPD
EIF2B4_CEBPA	P49715Q9UI10		negative0		HEK			0.1	CEBPA (HEK) EIF2B4		FALSE	HEK	CEBPA (HEK) EIF2B4
EIF2B4_CEBPA	P49715Q9UI10		LogRatio		ADSC			1.37	CEBPA (ADSC) EIF2B4		FALSE	ADSC	CEBPA (ADSC) EIF2B4
EIF2B4_ATF2	P15336Q9UI10	adipocyte	LogRatio		ADSC			0.48	ATF2 (ADSC) EIF2B4		FALSE	ADSC	ATF2 (ADSC) EIF2B4
LUC7L2_PPARA	Q07869Q9Y383	adipocyte	negative0		ADSC			0.1	PPARA (ADSC) LUC7L2		FALSE	ADSC	PPARA (ADSC) LUC7L2
LUC7L2_CEBPD	P49716Q9Y383	adipocyte	negative0		ADSC			0.1	CEBPD (ADSC) LUC7L2		FALSE	ADSC	CEBPD (ADSC) LUC7L2
CEBPA_ATF3	P18847P49715	adipocyte	LogRatio	BioGrid	ADSC		Yes	0.89	ATF3 (ADSC) CEBPA		FALSE	ADSC	ATF3 (ADSC) CEBPA	P49715P18847	P18847P49715
DDRGK1_CEBPA	P49715Q96HY6	adipocyte	LogRatio		ADSC		No	1.51	CEBPA (ADSC) DDRGK1		FALSE	ADSC	CEBPA (ADSC) DDRGK1
ATF5_ATF1	P18846Q9Y2D1		negative0		HEK		Yes	0.1	ATF1 (HEK) ATF5		FALSE	HEK	ATF1 (HEK) ATF5

### Sheet: Table S33
Table S33. Related to fig. S4 and fig. S10. Protein–protein interaction subnetwork of ER-phagy, neurodegenerative disease, and myelodysplastic pathway shown in fig. S10D. Ratio (log10), quantitative protein values of HaloTag calculated from MS data. An interaction was scored as positive when the average ratio from multiple datasets was more than 1 SD above the median of the ratio obtained only us…
A	B	interaction type	Ratio (log10)	name
DNAJC13	ATF2	pre-adipocyte	0.32	ATF2 (pre-adipocyte) DNAJC13
UFL1	ATF2	adipocyte	0.37	ATF2 (adipocyte) UFL1
UFL1	GATA2	adipocyte	0.55	GATA2 (adipocyte) UFL1
DNAJC13	ATF2	adipocyte	1.09	ATF2 (adipocyte) DNAJC13
MAP7D1	ATF3	adipocyte	0.5	ATF3 (adipocyte) MAP7D1
LUC7L2	GATA2	adipocyte	0.73	GATA2 (adipocyte) LUC7L2
DNAJC13	CEBPA	adipocyte	0.52	CEBPA (adipocyte) DNAJC13
UFL1	CEBPA	adipocyte	0.64	CEBPA (adipocyte) UFL1
DDRGK1	PPARA	HEK	0.1	PPARA (HEK) DDRGK1
CEBPD	ATF3	adipocyte	0.9	ATF3 (adipocyte) CEBPD
DNAJC13	GATA2	adipocyte	1.01	GATA2 (adipocyte) DNAJC13
TREX1	ATF2	adipocyte	0.1	ATF2 (adipocyte) TREX1
TREX1	ATF3	adipocyte	0.1	ATF3 (adipocyte) TREX1
MAP7D1	ATF2	adipocyte	0.53	ATF2 (adipocyte) MAP7D1
CREB1	ATF1	HeLa	0.1	ATF1 (HeLa) CREB1
LUC7L2	ATF3	adipocyte	0.8	ATF3 (adipocyte) LUC7L2
TREX1	GATA2	adipocyte	0.1	GATA2 (adipocyte) TREX1
CREB1	ATF1	BioGrid	0.1	ATF1 (BioGrid) CREB1
DDRGK1	ATF2	adipocyte	1.55	ATF2 (adipocyte) DDRGK1
TREX1	CEBPA	adipocyte	0.1	CEBPA (adipocyte) TREX1
LUC7L2	CREB1	adipocyte	0.1	CREB1 (adipocyte) LUC7L2
LUC7L2	ATF5	adipocyte	0.1	ATF5 (adipocyte) LUC7L2
CEBPA	ATF3	BioGrid	0.1	ATF3 (BioGrid) CEBPA
MAP7D1	GATA2	adipocyte	1.7	GATA2 (adipocyte) MAP7D1
MAP7D1	CEBPA	adipocyte	0.97	CEBPA (adipocyte) MAP7D1
CEBPD	PPARA	pre-adipocyte	0.1	PPARA (pre-adipocyte) CEBPD
LUC7L2	ATF1	adipocyte	0.1	ATF1 (adipocyte) LUC7L2
CEBPD	PPARA	HEK	0.1	PPARA (HEK) CEBPD
EIF2B4	CEBPA	HEK	0.1	CEBPA (HEK) EIF2B4
EIF2B4	CEBPA	adipocyte	1.37	CEBPA (adipocyte) EIF2B4
EIF2B4	ATF2	adipocyte	0.48	ATF2 (adipocyte) EIF2B4
LUC7L2	PPARA	adipocyte	0.1	PPARA (adipocyte) LUC7L2
LUC7L2	CEBPD	adipocyte	0.1	CEBPD (adipocyte) LUC7L2
CEBPA	ATF3	adipocyte	0.89	ATF3 (adipocyte) CEBPA
DDRGK1	CEBPA	adipocyte	1.51	CEBPA (adipocyte) DDRGK1
ATF5	ATF1	HEK	0.1	ATF1 (HEK) ATF5
